# Evolution of Protein Regulation in the Vertebrate Glucose Sensor

**DOI:** 10.64898/2026.05.05.723016

**Authors:** S. Shirin Kamalaldinezabadi, Joshua I. Santiago, Johanna E. Papa, Yu Wang, Patrick A. Frantom, Hong Li, Robert Silvers, A. Carl Whittington, Brian G. Miller

## Abstract

Protein regulation is essential for cellular function and mis-regulation commonly causes disease. Despite this fact, we know little about how new regulatory strategies first emerge and how they evolve to act in concert to control complex physiological processes. Glucokinase (GCK), the body’s glucose sensor, lies at the heart of vertebrate glucose homeostasis and its activity is tightly controlled by multiple regulatory mechanisms. In the pancreas and liver, GCK is regulated by a unique form of monomeric allostery originating from the unliganded enzyme’s conformational dynamics. In the liver, GCK and GKRP form an inhibitory protein-protein interaction that sequesters GCK within the hepatocyte nucleus. Using a vertical, evolutionary approach, we resurrected extinct GCKs and GKRPs along correlated evolutionary trajectories. Using enzyme kinetics, limited proteolysis, hydrogen-deuterium exchange, high resolution NMR, and X-ray crystallography we determined the historical and molecular origins of protein regulation. Prior to the emergence of jawed vertebrates, a non-regulated GCK ancestor underwent a conformational expansion leading to monomeric allostery. This novel conformation includes an intrinsically disordered substrate binding loop. Paradoxically, the emergence of disorder did not require sequence change in the loop. The new GCK conformation also exposed a hydrophobic cleft. In the jawed vertebrate GKRP ancestor, a *de novo* loop insertion enabled exaptation of the pre-existing hydrophobic patch in GCK. Our results demonstrate how multiple, distinct regulatory strategies can arise at a central homeostatic control point through evolutionary addition of novel conformations. Additionally, our results provide a general mechanism for the emergence of heteromeric protein-protein interactions.

**Significance Statement:** Glucose homeostasis was a key innovation in vertebrate evolution. Here, we uncover the evolutionary basis of regulation in two key homeostatic proteins, glucokinase (GCK) and glucokinase regulatory protein (GKRP). We find that the unique cooperativity of vertebrate GCK resulted from an expansion of this enzyme’s conformational landscape. This expansion included sampling a new state and the emergence of intrinsic disorder, which did not require substitutions in the disordered region itself. We also discover that the GCK-GKRP interaction emerged when a pre-existing hydrophobic surface — a structural spandrel resulting from prior conformational expansion — was co-opted by loop insertion in GKRP, facilitating a new, inhibitory heteromeric interaction. Our results demonstrate how multiple, mechanistically distinct regulatory strategies arise from an ability to sample new protein conformations.
