## Supplementary material for "Evolution of Protein Regulation in the Vertebrate Glucose Sensor": Supplmentary Datasets: cGCK_best Support by Site.xls

Site	Probability
1	M (1.0)
2	P (0.113) L (0.1) V (0.091) S (0.085) A (0.079) G (0.07) T (0.067) E (0.058) M (0.055) I (0.048) R (0.046) D (0.036) K (0.035) F (0.025) N (0.024) Q (0.023) C (0.019) H (0.015) Y (0.011) W (0.002)
3	C (0.117) G (0.098) S (0.082) E (0.078) R (0.067) V (0.061) A (0.06) L (0.059) D (0.05) T (0.05) K (0.047) M (0.035) F (0.032) Y (0.031) I (0.03) N (0.03) Q (0.025) H (0.022) P (0.019) W (0.007)
4	E (0.099) G (0.096) S (0.076) R (0.076) L (0.067) V (0.064) A (0.063) D (0.063) K (0.062) T (0.054) M (0.039) N (0.034) I (0.033) Q (0.033) C (0.031) F (0.03) H (0.026) P (0.025) Y (0.025) W (0.005)
5	G (0.097) E (0.096) S (0.076) R (0.076) L (0.071) V (0.069) A (0.064) K (0.063) D (0.06) T (0.056) M (0.043) I (0.036) N (0.033) Q (0.032) C (0.03) F (0.027) P (0.025) H (0.023) Y (0.019) W (0.005)
6	G (0.092) E (0.087) V (0.082) L (0.08) S (0.079) A (0.07) R (0.061) T (0.061) D (0.055) K (0.049) M (0.049) I (0.043) C (0.038) N (0.031) F (0.03) Q (0.026) P (0.025) H (0.019) Y (0.019) W (0.004)
7	P (0.482) S (0.06) L (0.053) A (0.046) E (0.04) G (0.039) V (0.036) R (0.035) T (0.034) D (0.024) K (0.024) M (0.022) Q (0.021) I (0.018) F (0.015) N (0.014) H (0.013) C (0.011) Y (0.009) W (0.002)
8	C (0.519) S (0.053) G (0.044) R (0.039) V (0.038) L (0.037) E (0.033) A (0.031) T (0.025) F (0.024) Y (0.024) D (0.021) K (0.021) M (0.021) I (0.018) N (0.014) H (0.012) Q (0.011) P (0.009) W (0.005)
9	H (0.423) R (0.064) E (0.05) L (0.041) Q (0.041) G (0.038) Y (0.038) D (0.037) S (0.036) K (0.035) N (0.029) V (0.029) A (0.026) T (0.024) M (0.021) F (0.02) I (0.016) C (0.015) P (0.013) W (0.002)
10	V (0.445) L (0.079) I (0.072) M (0.054) A (0.049) E (0.041) G (0.038) T (0.034) S (0.033) R (0.025) D (0.024) F (0.022) K (0.02) C (0.013) N (0.012) Q (0.012) P (0.009) Y (0.009) H (0.008) W (0.002)
11	A (0.41) V (0.066) S (0.064) G (0.063) E (0.057) T (0.055) L (0.042) D (0.034) R (0.033) M (0.028) K (0.026) I (0.025) N (0.017) P (0.016) F (0.015) Q (0.015) C (0.014) H (0.009) Y (0.009) W (0.002)
12	H (0.423) R (0.064) E (0.05) L (0.041) Q (0.041) G (0.038) Y (0.038) D (0.037) S (0.036) K (0.035) N (0.029) V (0.029) A (0.026) T (0.024) M (0.021) F (0.02) I (0.016) C (0.015) P (0.013) W (0.002)
13	P (0.482) S (0.06) L (0.053) A (0.046) E (0.04) G (0.039) V (0.036) R (0.035) T (0.034) D (0.024) K (0.024) M (0.022) Q (0.021) I (0.018) F (0.015) N (0.014) H (0.013) C (0.011) Y (0.009) W (0.002)
14	P (0.482) S (0.06) L (0.053) A (0.046) E (0.04) G (0.039) V (0.036) R (0.035) T (0.034) D (0.024) K (0.024) M (0.022) Q (0.021) I (0.018) F (0.015) N (0.014) H (0.013) C (0.011) Y (0.009) W (0.002)
15	A (0.41) V (0.066) S (0.064) G (0.063) E (0.057) T (0.055) L (0.042) D (0.034) R (0.033) M (0.028) K (0.026) I (0.025) N (0.017) P (0.016) F (0.015) Q (0.015) C (0.014) H (0.009) Y (0.009) W (0.002)
16	E (0.112) G (0.093) L (0.074) D (0.072) S (0.07) V (0.07) R (0.065) A (0.06) K (0.056) T (0.05) M (0.043) I (0.036) N (0.033) C (0.031) F (0.031) Q (0.031) P (0.023) H (0.022) Y (0.022) W (0.005)
17	E (0.094) L (0.085) R (0.08) G (0.078) V (0.073) K (0.066) S (0.063) D (0.058) A (0.055) M (0.048) T (0.048) I (0.039) Q (0.036) F (0.035) H (0.03) N (0.03) Y (0.03) C (0.025) P (0.02) W (0.005)
18	L (0.1) E (0.091) V (0.084) G (0.081) R (0.066) S (0.064) A (0.058) D (0.056) K (0.055) M (0.054) T (0.05) I (0.045) F (0.04) Q (0.03) N (0.028) C (0.026) Y (0.023) H (0.021) P (0.021) W (0.006)
19	E (0.122) G (0.096) D (0.075) L (0.073) V (0.069) R (0.068) S (0.066) K (0.06) A (0.059) T (0.049) M (0.042) I (0.036) Q (0.034) N (0.033) F (0.028) C (0.024) H (0.022) P (0.02) Y (0.02) W (0.005)
20	E (0.121) R (0.082) G (0.079) Q (0.077) K (0.07) L (0.07) D (0.066) V (0.06) S (0.058) A (0.052) T (0.043) M (0.039) I (0.031) H (0.03) N (0.03) F (0.026) C (0.021) P (0.021) Y (0.019) W (0.005)
21	L (0.114) V (0.095) E (0.082) G (0.074) M (0.063) S (0.063) A (0.059) R (0.057) I (0.052) D (0.051) T (0.051) K (0.047) F (0.044) Q (0.027) N (0.026) C (0.025) Y (0.023) P (0.02) H (0.019) W (0.006)
22	L (0.113) V (0.094) E (0.083) G (0.075) S (0.063) M (0.061) A (0.059) R (0.057) D (0.052) I (0.051) T (0.051) K (0.047) F (0.045) Q (0.027) N (0.026) C (0.025) Y (0.024) P (0.021) H (0.019) W (0.006)
23	E (0.107) R (0.096) K (0.095) G (0.085) L (0.069) D (0.063) V (0.063) S (0.062) A (0.054) T (0.047) M (0.041) Q (0.037) I (0.033) N (0.032) F (0.026) C (0.023) H (0.023) P (0.019) Y (0.019) W (0.006)
24	E (0.13) G (0.091) D (0.082) L (0.075) V (0.075) S (0.065) A (0.061) R (0.06) K (0.054) T (0.05) M (0.045) I (0.038) N (0.034) Q (0.033) F (0.026) C (0.023) H (0.02) P (0.018) Y (0.018) W (0.004)
25	P (0.214) S (0.084) L (0.079) A (0.066) E (0.062) G (0.062) V (0.056) R (0.053) T (0.052) D (0.038) K (0.038) M (0.035) Q (0.03) I (0.029) F (0.024) N (0.023) H (0.02) C (0.018) Y (0.014) W (0.003)
26	L (0.086) E (0.085) G (0.084) V (0.076) S (0.069) R (0.064) A (0.058) C (0.057) D (0.053) K (0.05) T (0.049) M (0.047) F (0.043) I (0.04) Y (0.032) N (0.028) Q (0.028) H (0.022) P (0.02) W (0.008)
27	E (0.097) G (0.09) L (0.085) V (0.077) S (0.074) R (0.064) A (0.062) D (0.06) K (0.053) T (0.053) M (0.048) I (0.041) F (0.036) N (0.031) C (0.029) Q (0.029) P (0.023) Y (0.023) H (0.021) W (0.006)
28	D (0.52) E (0.159) G (0.052) N (0.032) S (0.028) A (0.027) K (0.024) V (0.023) R (0.022) L (0.018) T (0.018) Q (0.016) M (0.012) H (0.011) I (0.01) F (0.007) Y (0.007) C (0.006) P (0.006) W (0.001)
29	Y (0.096) L (0.094) F (0.078) E (0.073) V (0.07) G (0.065) S (0.06) R (0.055) A (0.048) D (0.048) M (0.046) K (0.043) T (0.042) I (0.038) C (0.036) H (0.031) N (0.026) Q (0.026) P (0.017) W (0.007)
30	E (0.104) G (0.09) L (0.082) V (0.075) R (0.069) S (0.067) D (0.064) A (0.06) K (0.058) T (0.05) M (0.047) I (0.039) F (0.034) Q (0.032) N (0.031) C (0.027) H (0.022) Y (0.022) P (0.021) W (0.006)
31	L (0.13) V (0.104) E (0.07) M (0.069) G (0.067) S (0.062) A (0.06) I (0.057) R (0.056) T (0.053) F (0.046) K (0.045) D (0.043) Q (0.025) C (0.024) N (0.024) P (0.021) Y (0.021) H (0.018) W (0.005)
32	S (0.288) Q (0.116) R (0.066) E (0.062) G (0.06) A (0.057) T (0.054) K (0.044) N (0.044) D (0.037) L (0.03) P (0.028) H (0.026) V (0.025) M (0.016) C (0.014) I (0.012) F (0.01) Y (0.008) W (0.001)
33	E (0.143) G (0.103) D (0.09) S (0.069) R (0.066) A (0.062) V (0.062) K (0.06) L (0.057) T (0.05) M (0.036) N (0.036) Q (0.034) I (0.031) C (0.023) H (0.021) F (0.02) P (0.019) Y (0.016) W (0.003)
34	G (0.111) E (0.099) S (0.079) V (0.078) A (0.073) L (0.071) D (0.062) R (0.061) T (0.06) K (0.05) M (0.045) I (0.04) N (0.032) Q (0.028) P (0.028) C (0.025) F (0.023) H (0.018) Y (0.014) W (0.004)
35	G (0.099) S (0.09) E (0.082) A (0.074) R (0.07) V (0.069) T (0.065) L (0.064) K (0.055) D (0.053) C (0.045) M (0.04) I (0.035) N (0.034) P (0.029) Q (0.028) F (0.024) H (0.021) Y (0.018) W (0.003)
36	A (0.415) V (0.066) G (0.063) S (0.063) E (0.056) T (0.055) L (0.042) D (0.034) R (0.032) M (0.027) I (0.025) K (0.025) N (0.017) P (0.016) F (0.015) Q (0.015) C (0.014) H (0.009) Y (0.009) W (0.002)
37	L (0.519) V (0.068) M (0.06) I (0.04) F (0.039) E (0.031) S (0.03) A (0.027) G (0.027) R (0.026) T (0.024) K (0.019) D (0.018) Q (0.014) P (0.012) Y (0.012) C (0.011) H (0.01) N (0.01) W (0.003)
38	R (0.101) E (0.094) K (0.09) L (0.08) G (0.075) V (0.074) S (0.063) A (0.058) D (0.054) T (0.052) M (0.05) I (0.039) Q (0.039) N (0.031) H (0.024) F (0.021) C (0.019) P (0.019) Y (0.014) W (0.003)
39	E (0.215) D (0.134) G (0.112) K (0.061) R (0.059) S (0.057) A (0.054) V (0.045) N (0.039) Q (0.039) T (0.039) L (0.035) M (0.024) I (0.021) H (0.019) P (0.013) C (0.012) F (0.01) Y (0.009) W (0.002)
40	E (0.237) D (0.139) G (0.097) K (0.095) R (0.088) Q (0.057) S (0.047) A (0.042) N (0.038) T (0.03) V (0.026) H (0.024) L (0.02) M (0.015) I (0.012) P (0.012) C (0.009) Y (0.006) F (0.005) W (0.001)
41	K (0.547) R (0.095) E (0.064) G (0.034) D (0.028) Q (0.028) S (0.027) T (0.023) A (0.022) L (0.022) N (0.022) V (0.021) M (0.017) I (0.011) H (0.011) C (0.008) F (0.007) P (0.007) Y (0.006) W (0.002)
42	V (0.537) I (0.071) L (0.07) M (0.05) A (0.044) E (0.03) G (0.029) T (0.029) S (0.026) D (0.018) F (0.018) R (0.017) K (0.014) C (0.01) N (0.009) Q (0.008) P (0.007) Y (0.007) H (0.005) W (0.002)
43	G (0.609) E (0.058) S (0.044) A (0.038) D (0.037) R (0.036) V (0.027) K (0.021) T (0.02) L (0.019) N (0.015) M (0.013) C (0.011) I (0.011) Q (0.011) F (0.007) H (0.007) P (0.007) Y (0.005) W (0.002)
44	N (0.485) D (0.066) S (0.066) E (0.056) G (0.044) K (0.04) T (0.035) R (0.03) A (0.028) V (0.024) L (0.023) H (0.02) Q (0.016) M (0.015) I (0.013) C (0.01) Y (0.01) F (0.009) P (0.008) W (0.001)
45	L (0.609) V (0.061) M (0.056) I (0.037) F (0.036) S (0.024) A (0.021) E (0.02) R (0.019) T (0.019) G (0.018) K (0.013) D (0.012) Q (0.011) P (0.01) Y (0.009) C (0.008) H (0.007) N (0.007) W (0.002)
46	K (0.547) R (0.095) E (0.064) G (0.034) D (0.028) Q (0.028) S (0.027) T (0.023) A (0.022) L (0.022) N (0.022) V (0.021) M (0.017) I (0.011) H (0.011) C (0.008) F (0.007) P (0.007) Y (0.006) W (0.002)
47	P (0.586) S (0.055) L (0.044) A (0.041) G (0.03) E (0.029) T (0.029) R (0.028) V (0.027) K (0.018) Q (0.018) D (0.017) M (0.016) I (0.013) F (0.011) H (0.011) N (0.011) C (0.008) Y (0.006) W (0.001)
48	V (0.537) I (0.071) L (0.07) M (0.05) A (0.044) E (0.03) G (0.029) T (0.029) S (0.026) D (0.018) F (0.018) R (0.017) K (0.014) C (0.01) N (0.009) Q (0.008) P (0.007) Y (0.007) H (0.005) W (0.002)
49	K (0.18) R (0.177) E (0.136) G (0.076) D (0.073) Q (0.062) S (0.047) A (0.037) N (0.034) T (0.032) H (0.031) V (0.025) L (0.023) M (0.017) P (0.013) C (0.012) I (0.012) Y (0.007) F (0.005) W (0.002)
50	V (0.52) I (0.428) M (0.03) L (0.015) A (0.003) T (0.003)
51	E (0.631) D (0.259) K (0.06) Q (0.017) N (0.016) G (0.006) R (0.005) A (0.002) H (0.001) S (0.001) T (0.001)
52	L (0.807) Q (0.048) M (0.044) V (0.021) I (0.012) P (0.011) S (0.011) F (0.009) R (0.009) H (0.007) T (0.006) A (0.005) K (0.003) E (0.002) C (0.001) D (0.001) G (0.001) N (0.001) Y (0.001)
53	I (0.927) V (0.048) T (0.016) M (0.006) L (0.003)
54	L (1.0)
55	D (0.449) E (0.155) N (0.124) S (0.071) K (0.054) R (0.04) G (0.037) Q (0.02) A (0.016) T (0.012) H (0.01) L (0.004) V (0.003) M (0.002) P (0.002) C (0.001) I (0.001) Y (0.001)
56	E (0.59) D (0.189) A (0.063) P (0.036) Q (0.033) G (0.023) S (0.023) N (0.014) K (0.009) T (0.009) R (0.005) H (0.003) V (0.003) M (0.001) L (0.001)
57	F (0.86) L (0.138) Y (0.001)
58	H (0.575) R (0.272) Q (0.048) K (0.042) N (0.018) S (0.008) E (0.006) G (0.006) D (0.004) T (0.004) Y (0.004) A (0.003) C (0.002) M (0.002) L (0.002) V (0.002) F (0.001) I (0.001) P (0.001)
59	L (0.989) F (0.008) I (0.001) M (0.001) V (0.001) Y (0.001)
60	D (0.411) N (0.197) E (0.195) S (0.072) Q (0.03) G (0.029) A (0.017) K (0.012) T (0.012) H (0.011) R (0.007) P (0.002) C (0.001) M (0.001) L (0.001) V (0.001) Y (0.001)
61	N (0.704) K (0.095) S (0.04) D (0.031) H (0.029) Q (0.027) R (0.019) E (0.018) T (0.016) A (0.005) G (0.004) M (0.002) L (0.002) I (0.001) P (0.001) V (0.001) Y (0.001)
62	E (0.545) D (0.316) Q (0.111) K (0.009) N (0.006) G (0.004) H (0.004) R (0.003) A (0.001) S (0.001)
63	E (0.315) Q (0.235) T (0.104) A (0.095) D (0.067) K (0.046) S (0.038) N (0.025) R (0.023) G (0.019) H (0.009) V (0.008) P (0.006) M (0.004) I (0.002) L (0.002)
64	L (1.0)
65	N (0.274) E (0.148) K (0.134) D (0.119) T (0.099) S (0.065) Q (0.054) R (0.031) A (0.03) G (0.016) H (0.015) V (0.004) M (0.003) I (0.002) P (0.002) C (0.001) L (0.001) Y (0.001)
66	E (0.599) D (0.36) K (0.025) N (0.007) Q (0.004) G (0.002) A (0.001) R (0.001)
67	I (0.94) V (0.058) M (0.001)
68	M (0.999)
69	G (0.164) E (0.154) R (0.115) K (0.093) D (0.092) S (0.06) A (0.049) Q (0.044) N (0.036) T (0.036) V (0.03) H (0.026) L (0.023) C (0.016) M (0.016) P (0.014) I (0.013) Y (0.009) F (0.007) W (0.003)
70	R (0.964) K (0.036)
71	M (0.98) L (0.017) I (0.002) V (0.001)
72	H (0.591) Q (0.145) R (0.106) N (0.034) K (0.024) L (0.014) S (0.012) T (0.012) Y (0.011) E (0.009) I (0.009) M (0.008) V (0.007) D (0.006) A (0.005) G (0.003) P (0.003) C (0.002) F (0.001)
73	K (0.582) R (0.257) E (0.029) Q (0.022) G (0.018) D (0.015) S (0.013) N (0.01) A (0.009) T (0.009) H (0.008) L (0.006) V (0.006) M (0.004) C (0.003) I (0.003) P (0.003) Y (0.002) F (0.001) W (0.001)
74	E (0.995) D (0.005)
75	M (1.0)
76	E (0.393) D (0.174) G (0.055) V (0.05) Q (0.043) A (0.04) K (0.037) R (0.033) S (0.03) N (0.027) T (0.022) L (0.021) H (0.02) M (0.016) I (0.015) P (0.007) C (0.006) F (0.006) Y (0.006) W (0.001)
77	K (0.967) R (0.032)
78	G (1.0)
79	L (1.0)
80	R (0.472) G (0.263) K (0.192) E (0.019) S (0.013) Q (0.012) N (0.007) A (0.006) D (0.005) H (0.003) T (0.003) C (0.001) P (0.001) V (0.001)
81	K (0.641) R (0.168) Q (0.035) L (0.028) M (0.022) T (0.019) E (0.017) S (0.014) A (0.012) N (0.012) V (0.009) I (0.006) H (0.005) G (0.004) D (0.003) P (0.003) C (0.001) F (0.001)
82	E (0.769) D (0.219) G (0.003) A (0.002) N (0.002) Q (0.002) K (0.001)
83	T (0.998) S (0.001)
84	N (0.705) H (0.294)
85	E (0.178) D (0.109) G (0.101) R (0.072) S (0.07) K (0.068) A (0.06) P (0.055) Q (0.048) T (0.044) N (0.039) V (0.036) L (0.032) H (0.024) M (0.02) I (0.017) C (0.012) F (0.008) Y (0.008) W (0.001)
86	D (0.736) E (0.251) N (0.005) G (0.003) A (0.002) K (0.001) Q (0.001) S (0.001)
87	A (1.0)
88	T (0.932) S (0.051) A (0.012) V (0.002) I (0.001) M (0.001) N (0.001)
89	V (0.998) I (0.002)
90	K (1.0)
91	M (1.0)
92	L (0.991) I (0.005) F (0.003) M (0.001) V (0.001)
93	P (1.0)
94	T (0.992) S (0.007)
95	Y (1.0)
96	V (1.0)
97	R (0.816) K (0.175) Q (0.004) G (0.001) H (0.001) S (0.001) T (0.001)
98	S (0.992) A (0.006) T (0.001)
99	L (0.794) V (0.121) M (0.038) I (0.035) T (0.01) A (0.002) S (0.001)
100	P (1.0)
101	D (0.998) E (0.001)
102	G (1.0)
103	T (0.699) S (0.296) A (0.003) N (0.001)
104	A (0.439) V (0.064) S (0.062) G (0.061) E (0.054) T (0.054) L (0.039) D (0.032) R (0.03) M (0.026) I (0.024) K (0.024) N (0.016) P (0.016) F (0.014) Q (0.014) C (0.013) H (0.009) Y (0.008) W (0.002)
105	A (0.439) V (0.064) S (0.062) G (0.061) E (0.054) T (0.054) L (0.039) D (0.032) R (0.03) M (0.026) I (0.024) K (0.024) N (0.016) P (0.016) F (0.014) Q (0.014) C (0.013) H (0.009) Y (0.008) W (0.002)
106	E (1.0)
107	S (0.629) C (0.136) R (0.073) N (0.037) A (0.034) V (0.032) T (0.028) G (0.011) K (0.005) I (0.003) H (0.002) M (0.002) L (0.002) E (0.001) D (0.001) Q (0.001) P (0.001)
108	G (1.0)
109	D (0.967) E (0.016) N (0.011) S (0.003) A (0.001) G (0.001) Q (0.001) T (0.001)
110	F (1.0)
111	L (0.997) F (0.001)
112	A (1.0)
113	L (1.0)
114	D (1.0)
115	L (1.0)
116	G (1.0)
117	G (1.0)
118	T (0.975) S (0.024)
119	N (1.0)
120	F (1.0)
121	R (1.0)
122	V (1.0)
123	L (0.988) M (0.01) I (0.002)
124	L (1.0)
125	V (0.999) I (0.001)
126	K (0.971) R (0.018) Q (0.004) H (0.002) N (0.002) E (0.001)
127	I (0.958) V (0.04) M (0.001) L (0.001)
128	K (0.47) E (0.176) R (0.154) G (0.119) N (0.032) D (0.024) Q (0.013) S (0.006) A (0.003) H (0.001) T (0.001)
129	E (0.906) D (0.043) Q (0.024) K (0.022) N (0.002) R (0.002) G (0.001)
130	G (0.796) D (0.074) E (0.061) A (0.022) S (0.02) N (0.016) R (0.003) T (0.003) K (0.001) Q (0.001) V (0.001)
131	E (0.511) D (0.399) G (0.022) N (0.017) Q (0.012) K (0.01) A (0.008) S (0.005) R (0.003) T (0.003) V (0.003) H (0.002) I (0.001) M (0.001) L (0.001)
132	E (0.204) K (0.139) D (0.087) R (0.082) G (0.076) S (0.048) A (0.045) V (0.044) L (0.043) Q (0.04) T (0.036) N (0.03) M (0.028) I (0.022) H (0.019) F (0.015) C (0.014) P (0.013) Y (0.012) W (0.003)
133	L (0.208) V (0.127) I (0.115) M (0.081) E (0.048) A (0.047) F (0.046) S (0.046) T (0.045) G (0.044) R (0.036) D (0.029) K (0.029) C (0.017) N (0.017) Q (0.017) Y (0.017) P (0.015) H (0.013) W (0.004)
134	E (0.428) D (0.339) N (0.077) G (0.032) K (0.029) Q (0.019) S (0.019) A (0.014) R (0.01) T (0.009) H (0.007) V (0.005) I (0.002) M (0.002) L (0.002) C (0.001) F (0.001) P (0.001) Y (0.001)
135	G (0.924) S (0.016) E (0.014) A (0.012) D (0.01) R (0.009) N (0.003) T (0.003) K (0.002) V (0.002) C (0.001) H (0.001) Q (0.001) P (0.001)
136	E (0.298) Q (0.242) K (0.13) A (0.086) D (0.067) R (0.056) G (0.032) S (0.023) T (0.02) N (0.017) H (0.01) V (0.008) P (0.005) M (0.003) L (0.002) C (0.001) I (0.001)
137	R (0.373) K (0.151) W (0.112) P (0.093) S (0.064) Q (0.044) G (0.027) L (0.024) T (0.022) A (0.02) E (0.015) H (0.011) N (0.01) C (0.008) M (0.008) V (0.007) D (0.004) I (0.003) F (0.002) Y (0.002)
138	K (0.606) R (0.105) E (0.101) N (0.061) Q (0.052) D (0.049) H (0.01) G (0.006) S (0.005) T (0.003) A (0.002)
139	V (0.857) I (0.142) M (0.001)
140	E (0.775) D (0.137) K (0.029) Q (0.029) G (0.011) R (0.011) N (0.004) A (0.002) H (0.001) S (0.001)
141	M (0.981) L (0.01) T (0.006) I (0.002) V (0.001)
142	K (0.397) Q (0.221) E (0.216) D (0.071) R (0.054) N (0.022) H (0.009) G (0.004) A (0.002) S (0.002) T (0.001)
143	S (0.798) N (0.112) T (0.033) A (0.016) H (0.009) G (0.008) P (0.006) C (0.004) R (0.004) D (0.003) E (0.001) K (0.001) Q (0.001) Y (0.001)
144	Q (0.762) E (0.156) D (0.037) K (0.022) R (0.009) H (0.008) N (0.003) A (0.001) G (0.001)
145	I (0.696) M (0.126) V (0.126) T (0.026) L (0.022) A (0.001) S (0.001)
146	Y (1.0)
147	R (0.866) C (0.04) A (0.029) K (0.029) S (0.023) G (0.004) T (0.004) H (0.001) N (0.001) Q (0.001)
148	I (0.989) V (0.007) M (0.004)
149	P (1.0)
150	E (0.845) D (0.119) Q (0.019) K (0.006) G (0.004) A (0.002) N (0.002) S (0.001) R (0.001) T (0.001)
151	D (0.871) E (0.1) N (0.024) S (0.002) G (0.001)
152	V (0.698) I (0.291) A (0.004) M (0.003) T (0.002) L (0.001)
153	M (0.997) I (0.003)
154	T (1.0)
155	G (1.0)
156	T (0.976) S (0.02) A (0.002) N (0.001) K (0.001)
157	G (0.998) A (0.002)
158	E (0.991) D (0.009)
159	Q (0.367) K (0.284) E (0.141) N (0.049) M (0.04) A (0.031) T (0.028) R (0.021) D (0.015) S (0.009) H (0.006) V (0.004) L (0.003) G (0.002) I (0.001) P (0.001)
160	L (1.0)
161	F (1.0)
162	D (1.0)
163	Y (0.983) H (0.017)
164	I (0.998) V (0.002)
165	A (1.0)
166	E (0.514) D (0.372) Q (0.028) K (0.025) N (0.02) G (0.01) A (0.007) R (0.005) S (0.004) V (0.004) H (0.003) M (0.003) T (0.003) L (0.002) I (0.001)
167	C (1.0)
168	M (0.964) I (0.026) L (0.008) V (0.003)
169	A (0.989) S (0.01) T (0.001)
170	D (0.84) E (0.123) N (0.031) K (0.005)
171	F (0.999) Y (0.001)
172	L (0.996) M (0.002) I (0.001)
173	E (0.398) K (0.34) D (0.184) N (0.053) Q (0.011) R (0.007) G (0.003) A (0.001) H (0.001) S (0.001) T (0.001)
174	K (0.869) R (0.116) Q (0.007) E (0.005) N (0.001)
175	L (0.824) M (0.073) I (0.052) V (0.027) H (0.009) Q (0.005) F (0.003) T (0.002) A (0.001) P (0.001) S (0.001) R (0.001)
176	G (0.594) D (0.186) N (0.104) E (0.063) S (0.03) A (0.01) R (0.004) K (0.003) T (0.003) H (0.001) Q (0.001) V (0.001)
177	M (0.515) L (0.428) I (0.024) V (0.022) F (0.009) T (0.001)
178	K (0.958) E (0.014) R (0.014) Q (0.007) A (0.002) M (0.001) L (0.001) N (0.001) S (0.001) T (0.001)
179	D (0.631) N (0.213) E (0.103) H (0.037) G (0.009) Q (0.003) S (0.002) A (0.001) K (0.001) R (0.001)
180	R (0.508) K (0.453) Q (0.027) H (0.009) E (0.001) N (0.001)
181	K (0.998) R (0.001)
182	L (0.964) M (0.032) I (0.003) V (0.001)
183	P (0.998) A (0.002)
184	L (0.977) V (0.016) M (0.004) I (0.002)
185	G (1.0)
186	F (1.0)
187	T (1.0)
188	F (1.0)
189	S (1.0)
190	F (1.0)
191	P (1.0)
192	C (1.0)
193	K (0.939) R (0.055) Q (0.005)
194	Q (0.998) H (0.002)
195	D (0.547) E (0.213) N (0.12) H (0.026) R (0.023) K (0.02) Q (0.013) G (0.011) S (0.009) A (0.005) Y (0.004) T (0.003) V (0.003) C (0.001) I (0.001) M (0.001)
196	G (0.988) D (0.007) A (0.002) E (0.002) S (0.001)
197	L (0.951) I (0.019) M (0.017) V (0.01) F (0.002)
198	D (0.985) N (0.014) E (0.001)
199	S (0.815) N (0.042) K (0.039) R (0.033) Q (0.025) H (0.018) T (0.01) C (0.008) A (0.003) E (0.002) G (0.002) D (0.001) P (0.001)
200	A (0.998) G (0.002)
201	S (0.805) T (0.181) I (0.007) A (0.003) N (0.001) V (0.001)
202	L (1.0)
203	I (0.991) V (0.008) L (0.001)
204	T (0.925) N (0.056) K (0.014) S (0.005) A (0.001)
205	W (1.0)
206	T (1.0)
207	K (1.0)
208	G (1.0)
209	F (1.0)
210	S (0.975) T (0.015) N (0.008) A (0.001)
211	A (1.0)
212	T (0.717) S (0.228) A (0.052) P (0.002)
213	G (1.0)
214	V (0.997) A (0.002)
215	E (0.978) V (0.014) D (0.006) A (0.001)
216	G (1.0)
217	K (0.695) E (0.117) N (0.09) Q (0.083) D (0.008) R (0.004) H (0.001) S (0.001) T (0.001)
218	D (0.944) N (0.055) E (0.001)
219	V (0.678) I (0.284) M (0.022) L (0.01) A (0.003) T (0.002)
220	V (1.0)
221	K (0.765) R (0.204) E (0.01) G (0.007) Q (0.006) N (0.002) S (0.002) T (0.002) A (0.001) D (0.001) H (0.001)
222	L (0.996) M (0.004)
223	L (1.0)
224	R (0.904) K (0.09) S (0.002) T (0.002) Q (0.001)
225	D (0.894) E (0.106)
226	A (1.0)
227	I (0.993) V (0.007)
228	K (0.984) E (0.007) R (0.004) N (0.003) D (0.001) Q (0.001)
229	R (1.0)
230	R (1.0)
231	G (1.0)
232	D (0.997) N (0.002) E (0.001)
233	F (0.81) L (0.137) M (0.017) I (0.016) V (0.016) Y (0.004) S (0.001)
234	D (0.978) E (0.012) N (0.01)
235	M (0.543) V (0.325) I (0.068) L (0.031) T (0.031) A (0.002)
236	D (0.999) E (0.001)
237	I (0.885) V (0.114)
238	V (0.827) I (0.172)
239	A (1.0)
240	V (0.995) M (0.003) I (0.002)
241	V (1.0)
242	N (1.0)
243	D (1.0)
244	T (1.0)
245	V (0.999) I (0.001)
246	G (0.998) A (0.002)
247	T (1.0)
248	M (0.995) L (0.005)
249	M (0.929) I (0.054) T (0.012) V (0.004) L (0.001)
250	S (0.999) A (0.001)
251	C (1.0)
252	A (0.925) G (0.035) S (0.027) T (0.004) V (0.002) C (0.001) E (0.001) D (0.001) N (0.001) R (0.001) Y (0.001)
253	F (0.603) Y (0.357) L (0.02) H (0.018)
254	E (0.722) D (0.188) A (0.085) G (0.002) N (0.001) Q (0.001) S (0.001)
255	D (1.0)
256	H (0.941) Q (0.043) R (0.008) Y (0.003) N (0.002) K (0.001)
257	D (0.462) E (0.234) N (0.211) S (0.033) G (0.019) A (0.016) K (0.007) T (0.007) Q (0.005) H (0.003) R (0.002) V (0.001)
258	C (1.0)
259	L (0.312) M (0.27) Q (0.263) E (0.047) V (0.027) H (0.023) I (0.012) F (0.007) Y (0.007) D (0.006) K (0.006) R (0.005) A (0.004) S (0.004) T (0.004) N (0.002) G (0.001) P (0.001)
260	I (0.938) V (0.061)
261	G (1.0)
262	L (0.98) M (0.019)
263	I (1.0)
264	V (0.993) I (0.007)
265	G (1.0)
266	T (1.0)
267	G (1.0)
268	S (0.984) C (0.01) T (0.005) A (0.001)
269	N (1.0)
270	A (0.999) T (0.001)
271	C (1.0)
272	Y (1.0)
273	M (1.0)
274	E (1.0)
275	K (0.972) E (0.024) R (0.002) Q (0.001)
276	M (0.814) L (0.183) I (0.002) V (0.001)
277	E (0.167) G (0.116) D (0.108) R (0.09) K (0.084) S (0.075) A (0.055) N (0.048) Q (0.043) T (0.043) V (0.034) L (0.026) H (0.024) M (0.019) C (0.017) P (0.017) I (0.016) Y (0.009) F (0.008) W (0.002)
278	N (0.999) D (0.001)
279	V (0.91) I (0.09)
280	E (0.948) D (0.052)
281	L (0.864) I (0.072) M (0.033) R (0.013) V (0.012) K (0.002) F (0.001) Q (0.001) S (0.001) T (0.001)
282	L (0.442) V (0.374) W (0.152) M (0.014) I (0.01) F (0.003) A (0.001) S (0.001) R (0.001)
283	E (0.519) D (0.479) N (0.002)
284	G (0.998) S (0.002)
285	D (0.57) E (0.376) N (0.037) G (0.004) Q (0.004) K (0.003) A (0.002) S (0.002) H (0.001) T (0.001)
286	K (0.886) R (0.059) Q (0.037) E (0.016)
287	G (1.0)
288	E (0.669) D (0.096) A (0.075) G (0.036) K (0.018) Q (0.016) S (0.015) V (0.014) R (0.012) N (0.011) T (0.011) L (0.007) M (0.005) I (0.004) H (0.004) P (0.003) C (0.002) F (0.002) Y (0.002)
289	P (0.715) S (0.053) A (0.037) D (0.035) E (0.03) Q (0.019) T (0.018) G (0.017) R (0.014) L (0.013) H (0.009) V (0.009) K (0.008) N (0.008) M (0.004) I (0.003) C (0.002) F (0.002) Y (0.002)
290	N (0.273) G (0.119) K (0.116) E (0.082) D (0.081) S (0.079) R (0.065) A (0.032) T (0.032) Q (0.021) V (0.018) H (0.017) L (0.016) M (0.011) I (0.009) C (0.008) P (0.007) F (0.006) Y (0.006) W (0.001)
291	Q (0.711) R (0.161) K (0.098) E (0.024) G (0.002) H (0.002) D (0.001)
292	M (0.981) V (0.012) I (0.004) T (0.002) L (0.001)
293	C (0.992) V (0.007)
294	I (0.764) V (0.236)
295	N (1.0)
296	M (1.0)
297	E (1.0)
298	W (1.0)
299	G (1.0)
300	A (1.0)
301	F (1.0)
302	G (1.0)
303	D (0.651) E (0.34) N (0.005) G (0.002) Q (0.001)
304	D (0.73) E (0.172) N (0.058) G (0.013) S (0.012) A (0.006) T (0.003) K (0.002) Q (0.002) H (0.001)
305	G (1.0)
306	A (0.99) S (0.004) E (0.003) T (0.001) G (0.001)
307	L (0.999)
308	D (0.648) E (0.347) N (0.002) S (0.001) G (0.001)
309	D (0.609) E (0.382) N (0.004) G (0.002) K (0.001) Q (0.001)
310	F (0.472) L (0.416) Y (0.073) I (0.011) M (0.01) V (0.008) W (0.006) C (0.001) H (0.001) S (0.001)
311	R (0.999) K (0.001)
312	T (0.962) S (0.015) N (0.013) M (0.003) A (0.002) I (0.002) L (0.002) V (0.001)
313	E (0.948) D (0.049) A (0.002) Q (0.001)
314	Y (1.0)
315	D (1.0)
316	R (0.998) K (0.001)
317	E (0.331) Q (0.132) D (0.123) K (0.118) H (0.078) R (0.053) N (0.04) V (0.03) A (0.021) G (0.014) M (0.014) T (0.013) S (0.011) I (0.009) L (0.008) Y (0.002) C (0.001) F (0.001) P (0.001)
318	V (0.767) I (0.196) L (0.032) M (0.005)
319	D (1.0)
320	E (0.997) D (0.002) K (0.001)
321	N (0.492) T (0.167) H (0.123) S (0.102) A (0.02) D (0.017) K (0.014) R (0.012) Q (0.009) I (0.007) M (0.007) E (0.006) V (0.006) G (0.004) L (0.004) Y (0.004) P (0.003) C (0.001) F (0.001)
322	S (1.0)
323	L (0.698) I (0.126) V (0.082) M (0.08) F (0.007) T (0.003) A (0.001) S (0.001)
324	N (1.0)
325	P (0.469) R (0.214) K (0.128) S (0.066) Q (0.057) T (0.013) A (0.011) H (0.01) N (0.01) C (0.005) E (0.005) G (0.005) D (0.002) M (0.001) L (0.001) V (0.001)
326	G (1.0)
327	Q (0.595) K (0.305) R (0.077) E (0.014) H (0.006) D (0.001) N (0.001)
328	Q (1.0)
329	L (0.99) I (0.006) M (0.003) V (0.001)
330	Y (0.964) F (0.036)
331	E (1.0)
332	K (1.0)
333	M (0.826) I (0.09) V (0.047) L (0.034) T (0.003)
334	I (1.0)
335	S (0.997) A (0.001) T (0.001)
336	G (1.0)
337	M (0.998) K (0.001)
338	Y (1.0)
339	M (0.995) L (0.005)
340	G (1.0)
341	E (1.0)
342	L (0.513) I (0.442) V (0.025) M (0.02) F (0.001)
343	V (0.991) I (0.007) A (0.001) M (0.001)
344	R (1.0)
345	L (0.999)
346	V (0.953) I (0.033) M (0.005) L (0.005) A (0.003) T (0.001)
347	L (0.967) M (0.012) V (0.01) I (0.009) F (0.002)
348	L (0.815) M (0.087) V (0.057) I (0.034) F (0.005) A (0.001) T (0.001)
349	K (0.937) E (0.038) R (0.013) Q (0.006) D (0.004) N (0.002)
350	L (0.906) M (0.092) I (0.001) V (0.001)
351	T (0.953) A (0.023) S (0.012) V (0.005) I (0.003) M (0.002) C (0.001) N (0.001)
352	K (0.825) N (0.089) E (0.037) D (0.019) R (0.016) Q (0.007) H (0.002) S (0.002) A (0.001) G (0.001) T (0.001)
353	E (0.729) Q (0.222) D (0.048)
354	G (0.635) S (0.064) N (0.053) R (0.052) A (0.036) K (0.035) E (0.032) T (0.026) D (0.025) M (0.014) V (0.012) Q (0.005) I (0.003) H (0.003) C (0.002) L (0.002) P (0.001)
355	L (1.0)
356	L (0.994) V (0.003) M (0.002) I (0.001)
357	F (1.0)
358	G (0.894) S (0.033) N (0.031) D (0.012) A (0.01) E (0.008) T (0.004) R (0.003) K (0.001)
359	G (1.0)
360	K (0.413) E (0.262) R (0.175) D (0.057) Q (0.045) G (0.015) N (0.009) A (0.007) H (0.004) S (0.004) T (0.004) V (0.002) I (0.001) M (0.001) L (0.001)
361	T (0.462) A (0.459) S (0.037) V (0.019) G (0.008) I (0.005) M (0.003) N (0.002) E (0.001) D (0.001) L (0.001) P (0.001) R (0.001)
362	S (0.999)
363	E (0.338) D (0.174) P (0.151) A (0.105) T (0.064) S (0.049) G (0.031) N (0.029) Q (0.027) K (0.013) R (0.006) V (0.006) H (0.003) M (0.002) I (0.001) L (0.001)
364	E (0.151) G (0.102) D (0.095) S (0.069) A (0.068) V (0.068) R (0.062) K (0.059) L (0.055) T (0.053) M (0.038) N (0.037) Q (0.034) I (0.033) H (0.018) P (0.018) C (0.015) F (0.014) Y (0.009) W (0.002)
365	L (1.0)
366	K (0.382) Q (0.294) E (0.212) R (0.074) D (0.023) H (0.005) N (0.004) G (0.003) A (0.001) S (0.001) T (0.001)
367	T (1.0)
368	P (0.719) R (0.239) H (0.021) Q (0.008) K (0.005) S (0.004) A (0.001) G (0.001) T (0.001)
369	G (0.977) S (0.006) W (0.004) A (0.003) E (0.003) R (0.003) D (0.002) C (0.001) N (0.001)
370	T (0.518) S (0.347) A (0.082) N (0.02) G (0.006) K (0.006) P (0.005) R (0.004) V (0.003) I (0.002) M (0.002) C (0.001) E (0.001) D (0.001) L (0.001) Q (0.001)
371	F (1.0)
372	Q (0.673) E (0.282) D (0.022) K (0.009) R (0.004) G (0.003) H (0.003) A (0.001) N (0.001) S (0.001)
373	T (0.999) S (0.001)
374	K (0.679) R (0.26) Q (0.015) N (0.013) S (0.011) H (0.01) E (0.004) T (0.004) G (0.002) A (0.001) D (0.001)
375	Y (0.912) F (0.085) H (0.001)
376	V (0.979) I (0.015) M (0.002) L (0.002)
377	S (1.0)
378	Q (0.972) E (0.027) D (0.001)
379	I (0.99) V (0.008) M (0.001)
380	E (0.999) D (0.001)
381	S (0.772) E (0.078) N (0.055) D (0.046) K (0.013) A (0.011) G (0.009) T (0.008) R (0.003) Q (0.002) P (0.001)
382	D (0.76) E (0.15) N (0.045) A (0.024) S (0.016) G (0.003) T (0.001)
383	V (0.125) P (0.093) A (0.09) L (0.089) S (0.076) T (0.07) E (0.068) I (0.068) M (0.051) G (0.05) D (0.043) R (0.038) Q (0.033) K (0.03) N (0.025) F (0.017) H (0.015) C (0.011) Y (0.008) W (0.001)
384	P (0.102) L (0.098) V (0.092) S (0.091) A (0.078) T (0.068) G (0.065) E (0.062) M (0.055) I (0.049) R (0.046) D (0.039) K (0.036) N (0.025) F (0.024) Q (0.024) C (0.017) H (0.016) Y (0.011) W (0.002)
385	G (0.794) S (0.127) A (0.029) R (0.015) T (0.012) N (0.007) E (0.005) D (0.004) C (0.002) K (0.002) Q (0.001) P (0.001) V (0.001)
386	A (0.459) V (0.063) S (0.061) G (0.059) T (0.053) E (0.052) L (0.037) D (0.031) R (0.029) M (0.025) I (0.023) K (0.023) N (0.016) P (0.015) F (0.013) Q (0.013) C (0.012) H (0.008) Y (0.007) W (0.002)
387	D (0.957) E (0.033) G (0.006) N (0.003) H (0.001)
388	M (0.795) L (0.115) V (0.039) I (0.033) T (0.006) F (0.004) A (0.002) R (0.002) G (0.001) K (0.001) S (0.001)
389	T (0.322) A (0.162) K (0.119) S (0.116) G (0.095) R (0.076) N (0.025) E (0.018) M (0.017) V (0.016) Q (0.008) D (0.006) I (0.006) L (0.006) P (0.004) H (0.002) C (0.001)
390	A (0.679) P (0.221) Q (0.052) V (0.014) S (0.013) T (0.011) E (0.003) L (0.002) R (0.002) G (0.001) H (0.001) M (0.001)
391	T (0.83) V (0.084) I (0.034) A (0.025) S (0.012) M (0.009) C (0.003) L (0.002) N (0.001)
392	L (0.142) V (0.088) F (0.073) M (0.066) E (0.061) R (0.06) S (0.054) Y (0.052) I (0.05) A (0.047) G (0.046) K (0.046) T (0.044) D (0.037) Q (0.033) H (0.032) C (0.023) N (0.023) P (0.018) W (0.004)
393	N (0.987) K (0.011) E (0.001) D (0.001)
394	I (0.999) V (0.001)
395	L (1.0)
396	A (0.268) T (0.19) S (0.125) H (0.098) R (0.084) N (0.031) Q (0.03) V (0.028) L (0.026) P (0.023) K (0.02) G (0.019) M (0.018) E (0.011) I (0.01) D (0.008) C (0.005) Y (0.003) F (0.002)
397	S (0.471) T (0.246) N (0.103) A (0.063) G (0.042) C (0.019) R (0.012) D (0.008) K (0.007) P (0.007) E (0.006) H (0.005) Q (0.005) V (0.003) I (0.002) M (0.002) L (0.001) Y (0.001)
398	L (0.983) M (0.009) I (0.003) V (0.003) F (0.002)
399	G (0.911) D (0.046) E (0.022) N (0.007) S (0.006) A (0.003) K (0.001) R (0.001)
400	L (0.592) I (0.175) V (0.132) M (0.079) F (0.012) T (0.003) A (0.002) C (0.002) S (0.001)
401	R (0.394) K (0.244) G (0.124) Q (0.103) E (0.05) S (0.02) A (0.011) N (0.011) H (0.01) D (0.009) T (0.006) L (0.005) M (0.004) V (0.004) P (0.002) C (0.001) I (0.001)
402	H (0.595) R (0.055) Q (0.038) Y (0.035) E (0.031) D (0.026) L (0.026) N (0.025) K (0.024) S (0.024) G (0.022) A (0.015) T (0.015) V (0.015) F (0.013) M (0.012) C (0.01) P (0.009) I (0.008) W (0.001)
403	A (0.945) P (0.027) S (0.014) T (0.008) G (0.002) E (0.001) D (0.001) V (0.001)
404	T (0.971) M (0.014) S (0.006) I (0.005) A (0.002) V (0.001)
405	E (0.21) D (0.122) G (0.103) K (0.1) R (0.098) Q (0.052) S (0.051) A (0.045) N (0.038) T (0.033) V (0.03) H (0.024) L (0.024) M (0.017) I (0.014) P (0.012) C (0.011) Y (0.007) F (0.006) W (0.002)
406	V (0.087) E (0.085) G (0.084) L (0.083) S (0.08) A (0.074) T (0.068) R (0.063) D (0.053) M (0.053) K (0.052) I (0.046) N (0.032) Q (0.029) P (0.027) F (0.024) C (0.022) H (0.021) Y (0.015) W (0.002)
407	D (0.999) E (0.001)
408	C (1.0)
409	E (0.686) D (0.196) G (0.04) K (0.016) Q (0.015) A (0.013) N (0.008) R (0.007) V (0.006) S (0.005) T (0.005) I (0.001) H (0.001) M (0.001)
410	I (0.713) V (0.197) M (0.038) T (0.023) L (0.021) A (0.005) S (0.001)
411	V (1.0)
412	R (0.567) K (0.327) H (0.022) Q (0.02) T (0.009) M (0.007) S (0.007) I (0.006) N (0.006) E (0.005) L (0.005) V (0.005) A (0.004) G (0.004) Y (0.003) C (0.002) D (0.001) F (0.001) P (0.001)
413	Q (0.417) E (0.173) R (0.099) K (0.085) L (0.045) A (0.028) D (0.027) M (0.023) V (0.021) H (0.019) G (0.014) S (0.014) T (0.013) N (0.008) I (0.007) P (0.006) C (0.001) F (0.001)
414	V (0.78) I (0.153) M (0.023) A (0.022) L (0.012) T (0.007) S (0.002)
415	C (1.0)
416	R (0.581) K (0.216) Q (0.113) E (0.049) D (0.009) H (0.008) G (0.007) N (0.006) S (0.006) A (0.002) T (0.001)
417	A (0.998) S (0.002) T (0.001)
418	V (1.0)
419	S (1.0)
420	T (0.757) R (0.235) S (0.003) K (0.003) A (0.001)
421	R (1.0)
422	A (1.0)
423	A (1.0)
424	H (0.967) Y (0.013) Q (0.006) R (0.006) N (0.003) E (0.001) D (0.001) K (0.001) S (0.001)
425	L (0.97) M (0.026) I (0.002) V (0.002) F (0.001)
426	C (0.995) V (0.004)
427	A (0.692) S (0.168) T (0.107) G (0.009) V (0.008) P (0.005) N (0.003) C (0.001) E (0.001) D (0.001) I (0.001) M (0.001) R (0.001)
428	A (1.0)
429	G (1.0)
430	I (0.905) L (0.055) M (0.029) V (0.011)
431	A (0.954) S (0.044) T (0.002)
432	A (0.96) G (0.012) S (0.011) T (0.01) V (0.003) E (0.001) P (0.001)
433	V (0.796) I (0.202) M (0.001)
434	V (0.836) I (0.123) A (0.037) M (0.001) T (0.001)
435	N (0.92) K (0.062) R (0.011) S (0.003) H (0.001) T (0.001)
436	K (0.908) R (0.087) Q (0.003) E (0.001) N (0.001)
437	M (0.68) I (0.313) V (0.005) L (0.001)
438	R (0.555) K (0.189) G (0.148) E (0.028) Q (0.022) H (0.014) D (0.012) N (0.012) S (0.011) A (0.004) T (0.003) C (0.001)
439	R (0.337) Q (0.166) E (0.157) K (0.157) A (0.056) G (0.042) D (0.027) S (0.018) H (0.013) T (0.011) N (0.009) P (0.003) V (0.003) C (0.001) M (0.001) L (0.001)
440	N (0.803) D (0.082) E (0.041) K (0.031) S (0.02) G (0.004) H (0.004) Q (0.004) T (0.004) R (0.003) A (0.002)
441	R (0.857) H (0.124) K (0.008) Q (0.007) G (0.001) N (0.001) S (0.001)
442	P (0.628) S (0.221) A (0.047) T (0.034) G (0.011) L (0.011) R (0.009) N (0.007) Q (0.006) H (0.004) V (0.004) C (0.003) E (0.003) D (0.003) K (0.003) F (0.002) I (0.002) M (0.002) Y (0.001)
443	E (0.356) D (0.184) Q (0.149) K (0.042) G (0.036) R (0.03) L (0.028) N (0.027) A (0.024) S (0.023) V (0.023) H (0.02) T (0.015) M (0.014) I (0.009) P (0.006) F (0.005) Y (0.005) C (0.004) W (0.001)
444	R (0.177) Q (0.11) E (0.097) K (0.089) G (0.071) L (0.052) D (0.05) S (0.05) V (0.043) A (0.042) T (0.036) H (0.032) M (0.03) N (0.026) I (0.022) C (0.019) F (0.017) P (0.017) Y (0.015) W (0.005)
445	E (0.752) D (0.184) Q (0.017) G (0.014) K (0.012) N (0.006) A (0.005) R (0.003) S (0.002) V (0.002) H (0.001) T (0.001)
446	L (0.1) V (0.093) E (0.082) G (0.076) S (0.07) A (0.065) R (0.059) M (0.058) T (0.058) D (0.051) I (0.05) K (0.049) F (0.038) N (0.029) Q (0.028) C (0.026) P (0.023) Y (0.023) H (0.021) W (0.004)
447	L (0.895) M (0.041) V (0.021) F (0.017) I (0.016) S (0.002) A (0.001) H (0.001) Q (0.001) P (0.001) R (0.001) T (0.001)
448	R (0.613) K (0.313) Q (0.023) E (0.017) G (0.007) H (0.006) D (0.004) N (0.004) S (0.004) T (0.004) A (0.002)
449	I (0.731) V (0.166) M (0.09) L (0.013)
450	T (0.996) A (0.003)
451	V (0.974) I (0.019) C (0.005) A (0.001) M (0.001)
452	G (1.0)
453	V (0.993) I (0.006) M (0.001)
454	D (1.0)
455	G (1.0)
456	S (0.995) T (0.004)
457	V (0.999) I (0.001)
458	Y (1.0)
459	K (1.0)
460	Y (0.482) L (0.165) K (0.111) H (0.061) R (0.046) F (0.037) M (0.024) Q (0.02) S (0.015) N (0.011) I (0.008) T (0.005) V (0.005) C (0.003) E (0.002) D (0.002) A (0.001) P (0.001) W (0.001)
461	H (1.0)
462	P (1.0)
463	T (0.251) H (0.194) S (0.194) R (0.098) N (0.065) A (0.043) C (0.032) K (0.025) Q (0.022) P (0.014) G (0.011) L (0.011) M (0.01) Y (0.008) V (0.006) E (0.005) D (0.005) I (0.005) F (0.002)
464	F (1.0)
465	K (0.576) R (0.204) S (0.052) N (0.049) Q (0.03) T (0.021) H (0.018) E (0.016) A (0.012) G (0.009) D (0.005) P (0.002) C (0.001) M (0.001) L (0.001) V (0.001)
466	E (0.376) D (0.208) Q (0.09) G (0.057) K (0.05) R (0.041) N (0.028) S (0.027) A (0.025) H (0.019) T (0.017) V (0.015) L (0.011) P (0.009) M (0.008) I (0.007) C (0.005) Y (0.004) F (0.003) W (0.001)
467	L (0.638) M (0.213) I (0.056) V (0.05) F (0.007) R (0.007) T (0.006) K (0.005) A (0.004) S (0.004) Q (0.003) C (0.001) E (0.001) D (0.001) G (0.001) H (0.001) N (0.001) P (0.001) Y (0.001)
468	M (0.961) L (0.033) F (0.003) I (0.002) V (0.002)
469	S (0.318) N (0.299) T (0.217) H (0.076) D (0.022) K (0.02) R (0.016) A (0.012) Q (0.008) E (0.005) G (0.002) P (0.001) Y (0.001)
470	E (0.299) A (0.185) Q (0.176) D (0.065) T (0.064) S (0.042) V (0.033) K (0.032) G (0.029) R (0.021) N (0.017) P (0.009) M (0.008) I (0.007) H (0.007) L (0.006) C (0.001)
471	T (0.106) K (0.085) M (0.084) L (0.084) V (0.08) R (0.075) S (0.068) E (0.065) A (0.06) G (0.058) I (0.047) D (0.038) N (0.029) Q (0.027) F (0.024) C (0.018) H (0.018) P (0.018) Y (0.014) W (0.002)
472	V (0.668) I (0.294) T (0.033) M (0.004) A (0.002)
473	D (0.282) N (0.271) E (0.153) K (0.095) R (0.07) Q (0.037) H (0.035) G (0.024) S (0.021) T (0.006) A (0.005) C (0.001) P (0.001) V (0.001)
474	E (0.789) D (0.117) K (0.058) Q (0.021) G (0.004) N (0.004) R (0.004) A (0.001) S (0.001)
475	L (1.0)
476	T (0.623) V (0.098) S (0.081) A (0.072) C (0.041) I (0.039) M (0.025) L (0.006) N (0.004) G (0.003) R (0.003) E (0.001) D (0.001) F (0.001) K (0.001) P (0.001)
477	P (0.945) A (0.041) S (0.009) T (0.002) G (0.001)
478	G (0.696) E (0.047) S (0.038) A (0.032) D (0.03) R (0.03) V (0.02) K (0.015) T (0.015) L (0.013) N (0.012) M (0.009) C (0.008) Q (0.008) I (0.007) F (0.005) H (0.005) P (0.005) Y (0.003) W (0.002)
479	A (0.261) V (0.118) L (0.117) S (0.071) T (0.065) G (0.052) M (0.05) E (0.045) I (0.043) R (0.029) D (0.027) K (0.021) P (0.021) F (0.02) N (0.015) Q (0.014) C (0.013) H (0.008) Y (0.008) W (0.002)
480	E (0.147) G (0.113) R (0.105) D (0.092) K (0.084) S (0.06) H (0.052) Q (0.052) A (0.047) N (0.041) T (0.037) V (0.032) L (0.029) Y (0.023) C (0.019) M (0.019) P (0.016) I (0.015) F (0.013) W (0.003)
481	C (0.918) V (0.039) A (0.012) S (0.011) I (0.005) T (0.004) G (0.002) M (0.002) L (0.002) F (0.001) R (0.001) Y (0.001)
482	D (0.665) E (0.209) N (0.057) G (0.015) A (0.01) H (0.01) S (0.009) K (0.006) Q (0.006) R (0.004) T (0.003) Y (0.003) V (0.001)
483	V (0.975) I (0.025)
484	K (0.411) N (0.404) T (0.067) R (0.042) S (0.023) H (0.017) Q (0.011) E (0.008) D (0.006) A (0.004) G (0.002) M (0.001) P (0.001)
485	F (0.995) Y (0.003) L (0.002)
486	M (0.409) V (0.237) I (0.163) L (0.06) T (0.055) A (0.053) S (0.008) R (0.003) G (0.002) K (0.002) C (0.001) E (0.001) F (0.001) N (0.001) Q (0.001) P (0.001)
487	L (0.951) M (0.022) V (0.007) I (0.005) Q (0.005) F (0.004) H (0.001) P (0.001) S (0.001) R (0.001)
488	S (1.0)
489	E (0.882) D (0.086) Q (0.015) H (0.007) K (0.002) N (0.002) Y (0.002) A (0.001) G (0.001) R (0.001)
490	D (0.979) E (0.021)
491	G (1.0)
492	S (1.0)
493	G (1.0)
494	K (0.995) R (0.005)
495	G (1.0)
496	A (1.0)
497	A (1.0)
498	L (1.0)
499	I (0.552) V (0.404) M (0.027) L (0.013) A (0.002) T (0.002)
500	T (0.821) S (0.16) A (0.019)
501	A (1.0)
502	V (0.999) I (0.001)
503	A (1.0)
504	C (0.67) R (0.046) S (0.043) G (0.025) A (0.021) V (0.02) E (0.019) T (0.019) K (0.018) L (0.017) Q (0.016) Y (0.015) H (0.013) D (0.012) M (0.011) F (0.01) I (0.009) N (0.009) P (0.006) W (0.002)
505	R (0.994) K (0.006)
506	L (0.564) M (0.329) V (0.045) I (0.022) A (0.013) K (0.007) T (0.007) S (0.003) R (0.003) F (0.002) Q (0.002) P (0.001)
507	A (0.858) T (0.105) V (0.021) I (0.011) S (0.004) M (0.001)
508	G (0.761) S (0.061) C (0.028) A (0.021) E (0.021) N (0.019) R (0.018) D (0.017) T (0.01) K (0.009) V (0.007) L (0.005) Q (0.004) I (0.003) H (0.003) M (0.003) P (0.003) F (0.002) Y (0.002) W (0.001)
509	K (0.269) S (0.118) T (0.114) R (0.101) N (0.095) A (0.073) M (0.064) V (0.03) E (0.028) G (0.02) L (0.019) Q (0.019) I (0.016) D (0.015) H (0.007) P (0.006) C (0.004) F (0.002) Y (0.001)
510	L (0.13) V (0.106) M (0.097) E (0.071) G (0.064) I (0.06) S (0.057) A (0.056) T (0.052) R (0.051) D (0.043) K (0.043) F (0.042) Q (0.024) N (0.023) C (0.022) Y (0.02) P (0.018) H (0.017) W (0.005)
511	L (0.425) V (0.107) M (0.1) I (0.067) F (0.061) S (0.031) A (0.028) T (0.027) R (0.023) E (0.019) G (0.017) K (0.015) P (0.015) Q (0.014) D (0.011) Y (0.011) H (0.01) C (0.009) N (0.008) W (0.003)
512	E (0.15) G (0.11) D (0.095) S (0.068) R (0.067) K (0.061) A (0.06) V (0.056) L (0.05) T (0.047) N (0.037) Q (0.035) M (0.032) C (0.028) I (0.027) H (0.022) F (0.019) P (0.018) Y (0.016) W (0.004)
513	E (0.145) G (0.103) D (0.089) R (0.084) K (0.075) S (0.071) A (0.059) T (0.048) V (0.046) Q (0.045) L (0.043) N (0.039) H (0.028) M (0.027) I (0.022) P (0.022) C (0.021) Y (0.016) F (0.015) W (0.003)
