## Supplementary material for "Evolution of Protein Regulation in the Vertebrate Glucose Sensor": Supplmentary Datasets: cGKRP_best Support by Site.xls

Site	Posterior Probability
1	M (1.0)
2	E (0.979) Q (0.007) D (0.005) K (0.005) T (0.002) S (0.001)
3	A (0.452) S (0.373) T (0.045) E (0.032) D (0.03) P (0.02) Q (0.014) N (0.012) G (0.008) K (0.007) R (0.003) C (0.001) H (0.001) M (0.001) V (0.001)
4	S (0.482) T (0.249) A (0.151) E (0.049) Q (0.039) M (0.021) N (0.003) D (0.002) K (0.002) L (0.001) V (0.001)
5	T (0.394) L (0.234) V (0.12) M (0.113) I (0.092) Q (0.019) A (0.012) S (0.009) F (0.002) K (0.002) C (0.001) H (0.001) R (0.001)
6	P (1.0)
7	I (0.927) V (0.073)
8	T (1.0)
9	E (1.0)
10	R (0.583) K (0.178) Q (0.153) A (0.07) S (0.007) E (0.003) T (0.003) H (0.001) M (0.001)
11	S (0.949) A (0.049) T (0.002)
12	N (1.0)
13	P (0.947) E (0.039) D (0.01) S (0.002) A (0.001) Q (0.001)
14	I (0.903) L (0.085) V (0.009) M (0.003)
15	T (1.0)
16	R (0.511) K (0.317) Q (0.105) H (0.019) E (0.017) N (0.013) S (0.007) T (0.004) A (0.003) D (0.003) G (0.001)
17	N (0.708) D (0.29) E (0.001)
18	I (1.0)
19	D (1.0)
20	V (0.85) T (0.09) I (0.05) A (0.006) C (0.001) K (0.001) M (0.001) L (0.001)
21	A (0.997) S (0.003)
22	G (0.528) A (0.08) S (0.076) E (0.033) D (0.033) T (0.032) N (0.028) K (0.025) L (0.024) Q (0.023) R (0.021) V (0.021) P (0.017) I (0.014) C (0.011) H (0.011) F (0.008) M (0.007) Y (0.005) W (0.003)
23	D (0.843) S (0.092) N (0.056) T (0.004) E (0.003) A (0.001) G (0.001)
24	P (1.0)
25	T (0.24) S (0.213) A (0.124) K (0.09) Q (0.08) E (0.061) N (0.058) R (0.027) D (0.023) V (0.021) H (0.012) G (0.011) L (0.011) M (0.01) C (0.007) I (0.007) P (0.003) F (0.001)
26	E (0.685) Q (0.148) D (0.079) G (0.057) A (0.008) N (0.007) S (0.007) K (0.005) H (0.001) R (0.001) T (0.001)
27	I (1.0)
28	V (0.999) I (0.001)
29	Q (0.819) R (0.142) K (0.017) S (0.009) H (0.005) E (0.004) A (0.001) N (0.001) T (0.001)
30	L (0.993) I (0.005) M (0.002)
31	L (1.0)
32	R (0.432) K (0.37) Q (0.19) H (0.005) E (0.001) N (0.001) S (0.001)
33	Q (0.836) E (0.116) K (0.027) H (0.006) N (0.005) S (0.004) D (0.003) R (0.002) A (0.001) T (0.001)
34	C (1.0)
35	D (1.0)
36	A (0.824) S (0.135) T (0.021) V (0.01) C (0.002) R (0.002) G (0.001) K (0.001) M (0.001) L (0.001) Q (0.001)
37	E (1.0)
38	I (1.0)
39	F (1.0)
40	Q (0.763) E (0.137) N (0.031) D (0.029) S (0.019) H (0.012) K (0.003) T (0.003) A (0.001)
41	G (0.999)
42	W (1.0)
43	D (0.46) E (0.133) G (0.084) N (0.08) S (0.078) A (0.04) T (0.032) Q (0.027) K (0.019) H (0.012) P (0.01) R (0.008) V (0.005) C (0.003) L (0.003) I (0.002) M (0.002) F (0.001) Y (0.001)
44	L (0.216) V (0.173) I (0.152) F (0.09) A (0.066) C (0.064) T (0.047) M (0.042) S (0.04) Y (0.04) Q (0.011) H (0.01) G (0.009) K (0.007) N (0.007) R (0.007) E (0.006) P (0.006) W (0.005) D (0.003)
45	K (0.227) Q (0.187) R (0.145) N (0.123) H (0.113) E (0.085) D (0.043) S (0.036) T (0.023) A (0.01) G (0.005) M (0.001) L (0.001) P (0.001) V (0.001)
46	D (0.678) N (0.251) E (0.035) G (0.018) S (0.008) H (0.003) Q (0.003) K (0.002) A (0.001) T (0.001)
47	Y (0.999) H (0.001)
48	K (0.829) P (0.138) Q (0.027) R (0.005)
49	S (0.448) N (0.409) T (0.081) G (0.029) A (0.01) R (0.01) K (0.006) Q (0.003) H (0.002) C (0.001) D (0.001)
50	L (0.994) I (0.005) M (0.001)
51	Y (0.999) F (0.001)
52	D (0.908) S (0.076) N (0.015)
53	E (0.702) D (0.245) Q (0.019) N (0.015) S (0.005) K (0.004) A (0.003) G (0.002) T (0.002) H (0.001) P (0.001) R (0.001)
54	E (0.707) D (0.233) S (0.024) Q (0.015) N (0.007) K (0.005) A (0.003) R (0.003) T (0.001)
55	V (0.692) I (0.296) T (0.01) M (0.001) L (0.001)
56	I (0.825) L (0.126) V (0.042) M (0.007)
57	R (0.329) K (0.254) H (0.234) Q (0.112) N (0.033) E (0.02) D (0.007) S (0.005) T (0.002) A (0.001)
58	T (0.941) S (0.039) A (0.018) V (0.001)
59	M (0.691) L (0.163) I (0.14) V (0.006)
60	E (0.342) D (0.271) A (0.143) S (0.133) T (0.042) G (0.025) N (0.024) Q (0.01) K (0.003) V (0.003) C (0.001) H (0.001) P (0.001) R (0.001)
61	K (0.702) E (0.202) D (0.043) Q (0.025) N (0.02) R (0.006) H (0.001) S (0.001)
62	I (0.905) V (0.088) L (0.007)
63	A (0.997) S (0.002)
64	E (0.255) K (0.249) Q (0.129) N (0.083) S (0.071) D (0.064) T (0.059) R (0.036) A (0.03) G (0.012) H (0.008) C (0.001) M (0.001) P (0.001) V (0.001)
65	K (0.287) A (0.172) Q (0.124) T (0.078) R (0.076) E (0.063) V (0.059) S (0.049) M (0.024) I (0.02) L (0.017) N (0.01) H (0.008) C (0.004) D (0.003) G (0.002) F (0.001) P (0.001) Y (0.001)
66	A (0.897) V (0.102)
67	A (0.45) Q (0.311) K (0.075) T (0.061) S (0.053) R (0.017) E (0.013) V (0.01) H (0.002) M (0.002) N (0.002) C (0.001) D (0.001) G (0.001) I (0.001) L (0.001)
68	E (0.82) D (0.138) Q (0.018) N (0.01) K (0.006) S (0.003) A (0.002) H (0.001) R (0.001) T (0.001)
69	I (0.954) V (0.041) L (0.005) M (0.001)
70	L (0.997) M (0.003)
71	K (0.984) Q (0.01) R (0.005)
72	N (0.857) D (0.142)
73	P (0.997) S (0.002)
74	L (0.476) I (0.1) V (0.082) F (0.052) M (0.045) A (0.037) T (0.029) S (0.028) Q (0.021) K (0.016) E (0.015) R (0.015) G (0.014) P (0.013) Y (0.013) C (0.011) H (0.01) N (0.009) D (0.008) W (0.006)
75	N (0.314) S (0.098) D (0.078) G (0.058) T (0.055) K (0.053) A (0.05) E (0.05) Q (0.045) H (0.034) R (0.033) L (0.03) V (0.023) I (0.018) P (0.018) F (0.011) Y (0.011) C (0.01) M (0.009) W (0.002)
76	G (0.528) A (0.08) S (0.076) E (0.033) D (0.033) T (0.032) N (0.028) K (0.025) L (0.024) Q (0.023) R (0.021) V (0.021) P (0.017) I (0.014) C (0.011) H (0.011) F (0.008) M (0.007) Y (0.005) W (0.003)
77	D (0.567) S (0.33) E (0.046) N (0.038) A (0.009) T (0.008) G (0.001) Q (0.001)
78	N (0.729) D (0.2) E (0.021) K (0.017) S (0.011) Q (0.006) R (0.006) H (0.004) T (0.004) A (0.001) G (0.001)
79	N (0.997) S (0.002)
80	L (0.712) A (0.099) V (0.088) I (0.072) M (0.025) C (0.001) F (0.001) T (0.001)
81	I (0.995) V (0.005)
82	V (1.0)
83	L (0.997) M (0.003)
84	S (1.0)
85	G (1.0)
86	C (1.0)
87	G (1.0)
88	T (1.0)
89	S (1.0)
90	G (1.0)
91	R (1.0)
92	L (1.0)
93	A (1.0)
94	F (1.0)
95	L (0.967) I (0.014) M (0.014) F (0.005) V (0.001)
96	L (0.405) V (0.189) I (0.167) T (0.151) M (0.084) C (0.002) A (0.001) S (0.001)
97	A (1.0)
98	R (0.993) K (0.006)
99	S (0.991) T (0.009)
100	F (1.0)
101	N (1.0)
102	K (0.952) R (0.033) Q (0.014)
103	L (0.942) I (0.027) M (0.021) V (0.008) F (0.001)
104	L (0.998) I (0.001) M (0.001) V (0.001)
105	K (0.793) R (0.197) Q (0.009)
106	E (0.415) G (0.325) D (0.148) A (0.031) S (0.025) Q (0.018) N (0.017) K (0.013) R (0.003) T (0.003) H (0.001)
107	L (0.117) V (0.095) A (0.078) I (0.077) S (0.074) T (0.064) K (0.063) Q (0.055) E (0.051) R (0.05) G (0.042) H (0.039) F (0.036) D (0.031) N (0.03) M (0.027) P (0.027) Y (0.021) C (0.018) W (0.006)
108	F (0.29) L (0.223) M (0.102) I (0.082) V (0.067) Y (0.044) A (0.03) S (0.025) T (0.025) Q (0.015) C (0.012) G (0.011) H (0.011) K (0.011) W (0.011) E (0.01) R (0.01) P (0.008) N (0.007) D (0.006)
109	S (0.644) A (0.072) T (0.071) G (0.033) N (0.025) D (0.017) Q (0.017) E (0.016) K (0.015) P (0.015) C (0.012) L (0.012) R (0.012) V (0.012) I (0.007) H (0.007) F (0.005) M (0.004) Y (0.003) W (0.001)
110	D (0.428) E (0.126) S (0.062) N (0.053) G (0.048) A (0.043) Q (0.038) K (0.033) T (0.033) R (0.021) L (0.02) P (0.02) H (0.018) V (0.017) I (0.012) F (0.007) C (0.006) M (0.006) Y (0.006) W (0.002)
111	L (0.738) Q (0.187) M (0.061) I (0.005) F (0.002) V (0.002) H (0.001)
112	G (0.998) S (0.001) N (0.001)
113	M (0.819) K (0.064) T (0.034) R (0.025) L (0.019) Q (0.015) I (0.005) N (0.005) S (0.005) A (0.004) V (0.003) C (0.001) H (0.001)
114	P (0.29) K (0.196) Q (0.181) S (0.086) R (0.059) E (0.055) A (0.034) T (0.032) N (0.025) H (0.021) D (0.015) G (0.004) V (0.001)
115	P (0.776) E (0.1) A (0.034) Q (0.028) S (0.026) D (0.015) T (0.007) K (0.006) G (0.002) H (0.002) N (0.002) R (0.002)
116	C (0.999)
117	F (0.558) Y (0.442)
118	K (0.198) H (0.197) Q (0.176) R (0.127) N (0.121) E (0.064) S (0.06) D (0.027) T (0.023) A (0.004) C (0.001)
119	Y (1.0)
120	V (0.561) I (0.27) L (0.164) M (0.003) T (0.002)
121	I (1.0)
122	A (1.0)
123	G (1.0)
124	G (1.0)
125	D (1.0)
126	K (0.992) R (0.008)
127	A (1.0)
128	L (1.0)
129	F (0.997) L (0.002) I (0.001)
130	T (1.0)
131	S (1.0)
132	Q (1.0)
133	E (1.0)
134	A (1.0)
135	P (1.0)
136	E (1.0)
137	D (1.0)
138	D (0.986) N (0.013)
139	P (0.999)
140	E (0.399) Q (0.229) K (0.189) R (0.06) T (0.023) A (0.022) D (0.022) S (0.019) N (0.015) H (0.01) V (0.005) M (0.002) L (0.002) G (0.001) I (0.001) P (0.001)
141	L (0.369) A (0.259) Q (0.121) M (0.107) V (0.05) S (0.025) C (0.024) T (0.02) I (0.015) E (0.002) H (0.002) K (0.002) R (0.002) F (0.001) N (0.001)
142	G (1.0)
143	V (0.822) I (0.107) A (0.065) T (0.004) M (0.001) L (0.001)
144	Q (0.495) E (0.438) K (0.036) D (0.015) R (0.007) H (0.003) N (0.003) S (0.001)
145	E (0.326) D (0.229) M (0.165) Q (0.157) A (0.049) S (0.02) K (0.019) T (0.015) N (0.012) H (0.003) L (0.002) R (0.002) G (0.001) V (0.001)
146	L (1.0)
147	K (0.615) R (0.133) Q (0.115) E (0.102) T (0.007) A (0.005) S (0.005) N (0.004) D (0.003) H (0.003) M (0.002) L (0.002) V (0.002) I (0.001)
148	K (0.565) E (0.308) Q (0.123) R (0.003) N (0.001)
149	V (0.969) I (0.031)
150	C (0.901) S (0.062) T (0.033) A (0.003)
151	E (0.397) Q (0.241) K (0.119) A (0.048) D (0.045) S (0.044) R (0.042) T (0.024) N (0.02) H (0.008) G (0.007) C (0.001) M (0.001) P (0.001) V (0.001)
152	G (0.983) N (0.013) D (0.003) S (0.001)
153	L (0.112) P (0.101) S (0.08) A (0.078) V (0.068) I (0.06) T (0.058) E (0.056) K (0.055) Q (0.05) G (0.049) R (0.048) D (0.038) F (0.032) N (0.028) M (0.024) H (0.023) C (0.016) Y (0.016) W (0.006)
154	K (1.0)
155	K (0.4) R (0.097) Q (0.066) E (0.063) S (0.052) A (0.043) T (0.04) L (0.033) G (0.031) N (0.031) D (0.028) V (0.023) I (0.019) H (0.019) P (0.019) M (0.011) F (0.009) C (0.007) Y (0.007) W (0.002)
156	T (0.318) S (0.124) A (0.079) V (0.059) L (0.054) I (0.042) K (0.038) E (0.037) G (0.036) Q (0.034) N (0.03) D (0.026) R (0.026) P (0.024) M (0.018) C (0.015) F (0.015) H (0.014) Y (0.008) W (0.003)
157	K (0.971) E (0.013) R (0.012) Q (0.004)
158	K (0.954) R (0.045) Q (0.001)
159	V (1.0)
160	L (1.0)
161	F (0.949) Y (0.051)
162	I (1.0)
163	G (1.0)
164	I (1.0)
165	T (1.0)
166	C (1.0)
167	G (1.0)
168	L (1.0)
169	S (1.0)
170	A (1.0)
171	P (1.0)
172	F (0.956) Y (0.044)
173	V (1.0)
174	A (1.0)
175	G (1.0)
176	Q (1.0)
177	L (1.0)
178	D (1.0)
179	Y (0.991) F (0.009)
180	C (1.0)
181	S (0.326) A (0.103) T (0.09) G (0.063) E (0.04) L (0.039) N (0.039) D (0.036) K (0.036) Q (0.036) V (0.034) P (0.032) R (0.028) I (0.024) C (0.02) H (0.016) F (0.014) M (0.011) Y (0.009) W (0.003)
182	M (1.0)
183	D (0.884) N (0.11) E (0.004)
184	N (0.994) H (0.005)
185	L (0.982) P (0.007) I (0.004) M (0.004) V (0.002) F (0.001)
186	D (0.999) E (0.001)
187	K (0.981) R (0.018)
188	F (1.0)
189	T (0.985) V (0.009) I (0.005)
190	P (1.0)
191	V (1.0)
192	L (1.0)
193	L (0.589) I (0.272) V (0.084) M (0.055)
194	G (1.0)
195	F (1.0)
196	N (1.0)
197	P (1.0)
198	V (0.968) I (0.03) L (0.002)
199	N (0.897) H (0.095) D (0.004) S (0.003) Q (0.001)
200	L (0.999) M (0.001)
201	A (1.0)
202	R (1.0)
203	N (0.983) K (0.007) D (0.006) S (0.002) Q (0.001)
204	T (0.235) I (0.199) V (0.172) N (0.137) L (0.098) M (0.052) S (0.044) A (0.032) Q (0.01) D (0.006) E (0.005) H (0.003) C (0.002) K (0.002) F (0.001) R (0.001)
205	P (0.998) S (0.001)
206	I (1.0)
207	E (1.0)
208	G (0.868) N (0.128) S (0.002) D (0.001)
209	W (1.0)
210	N (0.627) D (0.279) H (0.089) S (0.002) E (0.001) Q (0.001)
211	D (0.428) E (0.126) S (0.062) N (0.053) G (0.048) A (0.043) Q (0.038) K (0.033) T (0.033) R (0.021) L (0.02) P (0.02) H (0.018) V (0.017) I (0.012) F (0.007) C (0.006) M (0.006) Y (0.006) W (0.002)
212	G (0.528) A (0.08) S (0.076) E (0.033) D (0.033) T (0.032) N (0.028) K (0.025) L (0.024) Q (0.023) R (0.021) V (0.021) P (0.017) I (0.014) C (0.011) H (0.011) F (0.008) M (0.007) Y (0.005) W (0.003)
213	N (0.314) S (0.098) D (0.078) G (0.058) T (0.055) K (0.053) A (0.05) E (0.05) Q (0.045) H (0.034) R (0.033) L (0.03) V (0.023) I (0.018) P (0.018) F (0.011) Y (0.011) C (0.01) M (0.009) W (0.002)
214	K (0.991) R (0.007) S (0.001)
215	T (1.0)
216	F (1.0)
217	L (0.333) Y (0.201) F (0.193) R (0.067) H (0.052) M (0.05) I (0.027) Q (0.018) V (0.018) K (0.01) A (0.006) T (0.006) C (0.005) S (0.005) W (0.005) N (0.002) E (0.001)
218	Q (0.913) D (0.039) E (0.028) N (0.017) H (0.001)
219	V (1.0)
220	A (0.994) V (0.002) C (0.001) S (0.001) T (0.001)
221	K (0.526) E (0.366) Q (0.055) N (0.024) T (0.013) R (0.006) D (0.004) S (0.004) A (0.001) H (0.001)
222	R (0.983) K (0.016) Q (0.001)
223	L (0.982) M (0.014) I (0.003)
224	E (0.81) Q (0.189) D (0.001)
225	E (0.381) K (0.348) D (0.119) N (0.089) Q (0.044) S (0.011) R (0.005) A (0.001) H (0.001) T (0.001)
226	L (0.942) M (0.053) I (0.005) V (0.001)
227	Q (0.453) S (0.218) A (0.21) T (0.067) E (0.012) K (0.01) C (0.007) H (0.007) N (0.007) R (0.004) G (0.002) M (0.001)
228	K (0.516) S (0.16) Q (0.109) E (0.107) N (0.041) D (0.025) T (0.016) R (0.015) A (0.008) H (0.002) G (0.001)
229	K (0.61) R (0.166) E (0.067) Q (0.063) S (0.016) N (0.014) D (0.013) T (0.012) A (0.01) H (0.009) G (0.006) P (0.004) L (0.003) I (0.002) M (0.002) V (0.002) C (0.001) Y (0.001)
230	S (0.6) T (0.196) N (0.063) A (0.054) H (0.022) Q (0.021) D (0.008) C (0.007) E (0.007) K (0.006) G (0.005) R (0.004) P (0.003) Y (0.002) M (0.001) L (0.001) V (0.001)
231	N (0.403) H (0.357) K (0.081) D (0.049) Q (0.038) S (0.025) R (0.024) E (0.015) G (0.003) A (0.002) T (0.002)
232	K (0.998) R (0.001) N (0.001)
233	C (0.668) G (0.192) A (0.106) S (0.032) T (0.001)
234	F (1.0)
235	I (1.0)
236	L (0.526) I (0.472) V (0.001)
237	N (1.0)
238	P (1.0)
239	V (0.946) I (0.052) A (0.001) L (0.001)
240	V (0.892) I (0.108)
241	G (1.0)
242	P (1.0)
243	E (1.0)
244	A (0.999)
245	I (1.0)
246	T (1.0)
247	G (1.0)
248	S (1.0)
249	S (0.999) T (0.001)
250	R (1.0)
251	M (1.0)
252	K (1.0)
253	G (1.0)
254	G (1.0)
255	S (1.0)
256	A (1.0)
257	T (1.0)
258	K (1.0)
259	I (0.996) V (0.004)
260	L (0.979) I (0.019) M (0.001) V (0.001)
261	L (1.0)
262	E (1.0)
263	T (0.999) S (0.001)
264	I (0.992) V (0.007) L (0.001)
265	F (1.0)
266	V (0.56) I (0.192) T (0.125) L (0.086) M (0.028) A (0.007) C (0.001) S (0.001)
267	A (0.929) S (0.017) T (0.017) V (0.016) M (0.012) Q (0.005) L (0.002) C (0.001) I (0.001) K (0.001)
268	A (1.0)
269	H (0.978) L (0.012) F (0.005) Y (0.003)
270	N (0.387) S (0.31) T (0.223) K (0.025) H (0.024) Q (0.013) A (0.011) R (0.004) E (0.001) D (0.001)
271	S (0.508) A (0.418) T (0.064) V (0.003) C (0.001) M (0.001) L (0.001) N (0.001) Q (0.001) R (0.001)
272	V (0.387) I (0.329) L (0.223) M (0.038) F (0.009) A (0.005) T (0.005) C (0.002) S (0.001)
273	S (0.278) T (0.208) A (0.155) N (0.075) K (0.065) Q (0.048) E (0.033) D (0.028) V (0.022) R (0.021) P (0.011) H (0.01) C (0.009) M (0.009) L (0.009) G (0.008) I (0.007) F (0.001) Y (0.001)
274	D (0.628) N (0.324) E (0.024) S (0.018) T (0.002) A (0.001) G (0.001) Q (0.001)
275	K (0.25) N (0.161) P (0.16) S (0.137) Q (0.069) T (0.056) R (0.052) A (0.038) E (0.026) D (0.017) H (0.016) G (0.015) C (0.001) M (0.001) V (0.001)
276	N (0.213) S (0.19) K (0.124) T (0.107) D (0.095) E (0.084) Q (0.078) A (0.042) R (0.032) H (0.014) P (0.01) G (0.007) C (0.001) M (0.001) V (0.001)
277	T (0.679) S (0.106) A (0.095) V (0.061) I (0.024) L (0.008) M (0.007) P (0.006) C (0.004) N (0.002) Q (0.002) E (0.001) G (0.001) K (0.001) R (0.001)
278	T (0.553) V (0.107) M (0.092) L (0.075) S (0.07) A (0.048) I (0.045) C (0.004) Q (0.002) F (0.001) N (0.001) P (0.001)
279	Q (0.231) H (0.212) E (0.18) D (0.075) K (0.055) N (0.05) S (0.047) R (0.041) P (0.036) A (0.03) T (0.025) G (0.004) V (0.003) Y (0.003) C (0.002) M (0.002) L (0.002) F (0.001) I (0.001)
280	R (0.239) K (0.163) Q (0.085) T (0.081) S (0.076) N (0.061) A (0.052) H (0.041) L (0.036) V (0.034) C (0.025) M (0.024) E (0.021) I (0.02) W (0.015) D (0.007) Y (0.007) G (0.006) F (0.006) P (0.001)
281	S (0.223) C (0.179) T (0.151) A (0.113) N (0.084) Q (0.058) R (0.037) K (0.032) E (0.029) H (0.021) D (0.018) V (0.018) M (0.015) G (0.007) L (0.007) I (0.004) F (0.001) P (0.001) Y (0.001)
282	V (0.604) I (0.185) L (0.15) T (0.024) M (0.02) C (0.008) A (0.007) S (0.001)
283	Q (0.697) K (0.106) R (0.086) L (0.051) M (0.024) T (0.01) H (0.007) E (0.005) S (0.005) A (0.004) V (0.002) I (0.001) N (0.001) P (0.001)
284	D (0.585) N (0.164) E (0.122) S (0.079) Q (0.037) A (0.006) T (0.004) H (0.002) G (0.001) K (0.001)
285	L (0.566) I (0.15) F (0.14) M (0.074) V (0.062) C (0.004) Y (0.002) A (0.001) T (0.001)
286	L (1.0)
287	E (0.269) Q (0.249) K (0.165) R (0.109) D (0.048) S (0.048) N (0.036) T (0.026) A (0.022) H (0.018) P (0.003) G (0.002) C (0.001) M (0.001) L (0.001) V (0.001)
288	S (0.632) T (0.3) A (0.067) C (0.001)
289	Y (1.0)
290	E (0.74) Q (0.252) K (0.004) R (0.003) D (0.001)
291	R (0.359) H (0.198) K (0.18) Q (0.119) N (0.04) T (0.037) S (0.033) A (0.012) E (0.01) D (0.003) M (0.002) V (0.002) C (0.001) G (0.001) I (0.001) L (0.001) P (0.001) Y (0.001)
292	V (0.988) T (0.009) I (0.003)
293	C (0.649) Y (0.285) H (0.06) F (0.003) N (0.001) S (0.001)
294	K (0.531) R (0.32) E (0.097) Q (0.037) N (0.007) D (0.006) H (0.001) S (0.001) T (0.001)
295	T (0.287) A (0.235) S (0.128) V (0.116) M (0.067) C (0.035) I (0.035) L (0.03) N (0.021) Q (0.018) E (0.006) H (0.006) K (0.005) D (0.003) R (0.003) G (0.002) F (0.001) P (0.001)
296	T (1.0)
297	Y (1.0)
298	S (0.914) A (0.033) T (0.021) H (0.015) N (0.01) Q (0.005) C (0.001)
299	H (0.94) Q (0.034) N (0.016) Y (0.005) S (0.003) C (0.002)
300	S (0.591) T (0.341) A (0.03) M (0.014) C (0.008) K (0.004) R (0.004) N (0.003) Q (0.003) V (0.001)
301	P (0.364) S (0.189) A (0.089) T (0.06) G (0.038) E (0.032) Q (0.029) K (0.026) D (0.025) L (0.025) V (0.024) N (0.022) R (0.02) I (0.014) H (0.012) C (0.01) F (0.007) M (0.007) Y (0.004) W (0.001)
302	S (0.268) N (0.25) T (0.074) A (0.061) D (0.054) G (0.053) E (0.035) K (0.035) Q (0.033) R (0.023) H (0.022) L (0.017) P (0.017) V (0.017) C (0.011) I (0.011) F (0.006) M (0.006) Y (0.006) W (0.001)
303	T (0.318) S (0.124) A (0.079) V (0.059) L (0.054) I (0.042) K (0.038) E (0.037) G (0.036) Q (0.034) N (0.03) D (0.026) R (0.026) P (0.024) M (0.018) C (0.015) F (0.015) H (0.014) Y (0.008) W (0.003)
304	F (0.44) L (0.146) Y (0.065) I (0.057) V (0.051) A (0.03) S (0.029) M (0.026) T (0.022) G (0.015) H (0.015) W (0.015) Q (0.014) C (0.013) E (0.012) K (0.012) R (0.011) P (0.01) N (0.009) D (0.008)
305	S (0.326) A (0.103) T (0.09) G (0.063) E (0.04) L (0.039) N (0.039) D (0.036) K (0.036) Q (0.036) V (0.034) P (0.032) R (0.028) I (0.024) C (0.02) H (0.016) F (0.014) M (0.011) Y (0.009) W (0.003)
306	T (0.318) S (0.124) A (0.079) V (0.059) L (0.054) I (0.042) K (0.038) E (0.037) G (0.036) Q (0.034) N (0.03) D (0.026) R (0.026) P (0.024) M (0.018) C (0.015) F (0.015) H (0.014) Y (0.008) W (0.003)
307	N (0.314) S (0.098) D (0.078) G (0.058) T (0.055) K (0.053) A (0.05) E (0.05) Q (0.045) H (0.034) R (0.033) L (0.03) V (0.023) I (0.018) P (0.018) F (0.011) Y (0.011) C (0.01) M (0.009) W (0.002)
308	S (0.326) A (0.103) T (0.09) G (0.063) E (0.04) L (0.039) N (0.039) D (0.036) K (0.036) Q (0.036) V (0.034) P (0.032) R (0.028) I (0.024) C (0.02) H (0.016) F (0.014) M (0.011) Y (0.009) W (0.003)
309	L (0.259) C (0.152) V (0.104) I (0.092) A (0.061) F (0.055) S (0.05) T (0.041) M (0.039) G (0.02) Q (0.018) Y (0.017) K (0.015) R (0.015) E (0.014) P (0.012) N (0.011) H (0.01) D (0.009) W (0.006)
310	E (0.546) D (0.232) K (0.087) Q (0.071) N (0.027) S (0.012) R (0.01) T (0.005) A (0.004) H (0.004) G (0.001) P (0.001)
311	K (0.237) N (0.164) S (0.143) D (0.115) E (0.101) T (0.062) Q (0.058) A (0.051) R (0.036) H (0.018) G (0.011) C (0.002) P (0.002) V (0.001)
312	I (0.998) V (0.002)
313	A (0.985) S (0.014)
314	A (0.389) S (0.132) Q (0.105) K (0.088) T (0.078) R (0.077) E (0.059) P (0.017) G (0.012) N (0.011) V (0.01) D (0.006) H (0.006) C (0.004) M (0.002) I (0.001) L (0.001)
315	L (0.842) M (0.128) I (0.024) V (0.006)
316	I (0.542) V (0.457) L (0.001)
317	Q (0.464) K (0.344) E (0.182) N (0.003) R (0.003) H (0.002) D (0.001) S (0.001) T (0.001)
318	L (0.838) M (0.114) Q (0.024) I (0.004) W (0.004) A (0.003) V (0.003) F (0.002) H (0.002) R (0.002) T (0.002) S (0.001)
319	A (1.0)
320	G (1.0)
321	E (0.741) D (0.138) Q (0.051) N (0.036) S (0.011) K (0.008) T (0.006) A (0.005) H (0.002) G (0.001) R (0.001)
322	S (1.0)
323	L (1.0)
324	K (0.883) R (0.067) Q (0.043) N (0.005) E (0.001) H (0.001)
325	N (0.608) K (0.149) S (0.149) Q (0.038) T (0.02) R (0.015) E (0.007) A (0.004) D (0.004) H (0.004) G (0.001)
326	G (0.528) A (0.08) S (0.076) E (0.033) D (0.033) T (0.032) N (0.028) K (0.025) L (0.024) Q (0.023) R (0.021) V (0.021) P (0.017) I (0.014) C (0.011) H (0.011) F (0.008) M (0.007) Y (0.005) W (0.003)
327	N (0.314) S (0.098) D (0.078) G (0.058) T (0.055) K (0.053) A (0.05) E (0.05) Q (0.045) H (0.034) R (0.033) L (0.03) V (0.023) I (0.018) P (0.018) F (0.011) Y (0.011) C (0.01) M (0.009) W (0.002)
328	L (0.476) I (0.1) V (0.082) F (0.052) M (0.045) A (0.037) T (0.029) S (0.028) Q (0.021) K (0.016) E (0.015) R (0.015) G (0.014) P (0.013) Y (0.013) C (0.011) H (0.01) N (0.009) D (0.008) W (0.006)
329	D (0.428) E (0.126) S (0.062) N (0.053) G (0.048) A (0.043) Q (0.038) K (0.033) T (0.033) R (0.021) L (0.02) P (0.02) H (0.018) V (0.017) I (0.012) F (0.007) C (0.006) M (0.006) Y (0.006) W (0.002)
330	E (0.428) D (0.092) Q (0.072) K (0.055) A (0.051) S (0.051) G (0.034) T (0.034) R (0.029) L (0.027) N (0.025) V (0.022) P (0.02) H (0.016) I (0.015) M (0.008) F (0.007) C (0.006) Y (0.006) W (0.002)
331	R (0.408) K (0.12) Q (0.062) S (0.051) E (0.041) A (0.04) L (0.038) T (0.034) G (0.031) H (0.027) N (0.023) V (0.023) D (0.021) I (0.019) P (0.018) M (0.011) F (0.01) C (0.009) Y (0.009) W (0.004)
332	N (0.314) S (0.098) D (0.078) G (0.058) T (0.055) K (0.053) A (0.05) E (0.05) Q (0.045) H (0.034) R (0.033) L (0.03) V (0.023) I (0.018) P (0.018) F (0.011) Y (0.011) C (0.01) M (0.009) W (0.002)
333	E (0.428) D (0.092) Q (0.072) K (0.055) A (0.051) S (0.051) G (0.034) T (0.034) R (0.029) L (0.027) N (0.025) V (0.022) P (0.02) H (0.016) I (0.015) M (0.008) F (0.007) C (0.006) Y (0.006) W (0.002)
334	D (0.428) E (0.126) S (0.062) N (0.053) G (0.048) A (0.043) Q (0.038) K (0.033) T (0.033) R (0.021) L (0.02) P (0.02) H (0.018) V (0.017) I (0.012) F (0.007) C (0.006) M (0.006) Y (0.006) W (0.002)
335	Q (0.337) E (0.092) K (0.073) S (0.058) R (0.056) A (0.05) L (0.047) T (0.04) H (0.036) D (0.035) G (0.031) N (0.029) V (0.026) P (0.023) I (0.021) M (0.015) F (0.011) Y (0.009) C (0.007) W (0.003)
336	N (0.994) G (0.004) D (0.001)
337	G (1.0)
338	H (1.0)
339	V (0.607) I (0.393)
340	Y (1.0)
341	Y (1.0)
342	I (0.981) V (0.016) L (0.003)
343	G (1.0)
344	W (0.996) Y (0.002) A (0.001)
345	D (0.995) E (0.002) N (0.001)
346	S (0.969) T (0.03)
347	L (0.972) M (0.012) I (0.008) V (0.006) A (0.001) F (0.001)
348	G (1.0)
349	I (0.927) V (0.07) L (0.002) M (0.001)
350	M (0.981) I (0.011) L (0.008)
351	G (1.0)
352	I (0.763) M (0.19) L (0.043) V (0.005)
353	I (1.0)
354	D (1.0)
355	A (1.0)
356	S (1.0)
357	E (1.0)
358	C (1.0)
359	P (0.997) V (0.002)
360	P (1.0)
361	T (1.0)
362	Y (0.984) F (0.016)
363	G (1.0)
364	A (1.0)
365	S (0.493) N (0.373) D (0.124) T (0.007) A (0.001) E (0.001) G (0.001) H (0.001)
366	F (0.72) L (0.178) Y (0.076) I (0.011) M (0.009) V (0.003) W (0.001)
367	D (0.922) N (0.046) E (0.03) Q (0.001) S (0.001)
368	D (1.0)
369	V (0.975) I (0.024)
370	R (1.0)
371	G (1.0)
372	F (1.0)
373	I (0.918) L (0.062) V (0.019) M (0.001)
374	H (0.345) N (0.292) Q (0.255) S (0.024) K (0.017) E (0.014) D (0.014) R (0.014) T (0.011) Y (0.008) A (0.003) M (0.001) L (0.001)
375	G (0.997) N (0.003)
376	G (1.0)
377	Y (1.0)
378	N (0.309) K (0.229) D (0.107) E (0.09) S (0.088) Q (0.062) T (0.053) R (0.029) A (0.013) H (0.011) G (0.008) P (0.001)
379	E (0.282) T (0.269) S (0.199) A (0.09) D (0.074) Q (0.033) N (0.03) K (0.01) G (0.004) H (0.002) R (0.002) C (0.001) P (0.001) V (0.001)
380	L (0.844) M (0.088) F (0.064) I (0.003) Y (0.001)
381	K (0.282) N (0.281) R (0.206) G (0.045) S (0.043) Q (0.041) E (0.035) D (0.029) A (0.014) H (0.013) T (0.01)
382	N (1.0)
383	K (0.941) R (0.028) N (0.02) Q (0.008) E (0.001) H (0.001) S (0.001)
384	H (0.353) Q (0.075) S (0.055) R (0.051) N (0.045) L (0.044) K (0.043) E (0.042) Y (0.04) A (0.039) D (0.034) T (0.034) G (0.031) F (0.025) V (0.023) I (0.02) P (0.02) M (0.011) C (0.01) W (0.005)
385	N (0.314) S (0.098) D (0.078) G (0.058) T (0.055) K (0.053) A (0.05) E (0.05) Q (0.045) H (0.034) R (0.033) L (0.03) V (0.023) I (0.018) P (0.018) F (0.011) Y (0.011) C (0.01) M (0.009) W (0.002)
386	Q (0.337) E (0.092) K (0.073) S (0.058) R (0.056) A (0.05) L (0.047) T (0.04) H (0.036) D (0.035) G (0.031) N (0.029) V (0.026) P (0.023) I (0.021) M (0.015) F (0.011) Y (0.009) C (0.007) W (0.003)
387	D (0.428) E (0.126) S (0.062) N (0.053) G (0.048) A (0.043) Q (0.038) K (0.033) T (0.033) R (0.021) L (0.02) P (0.02) H (0.018) V (0.017) I (0.012) F (0.007) C (0.006) M (0.006) Y (0.006) W (0.002)
388	I (0.337) L (0.177) V (0.163) A (0.042) T (0.039) F (0.036) M (0.036) S (0.03) Q (0.017) K (0.016) E (0.015) G (0.015) R (0.013) P (0.012) C (0.011) Y (0.01) D (0.009) N (0.009) H (0.008) W (0.004)
389	E (0.996) D (0.004)
390	G (1.0)
391	D (1.0)
392	L (0.805) I (0.179) M (0.009) V (0.007)
393	S (0.975) T (0.018) A (0.005) N (0.001)
394	H (0.63) S (0.274) Q (0.039) T (0.02) N (0.016) A (0.011) C (0.006) R (0.002) K (0.001) Y (0.001)
395	L (0.69) M (0.239) Q (0.032) H (0.012) I (0.008) R (0.007) K (0.004) V (0.003) A (0.001) F (0.001) T (0.001)
396	G (1.0)
397	K (0.372) R (0.285) P (0.202) Q (0.074) E (0.027) S (0.012) H (0.008) A (0.006) N (0.005) T (0.005) D (0.003) G (0.001)
398	H (0.621) Q (0.248) E (0.054) N (0.04) D (0.016) K (0.011) R (0.006) S (0.003) A (0.001) T (0.001)
399	F (1.0)
400	K (0.172) S (0.142) R (0.142) Q (0.136) N (0.076) A (0.074) E (0.061) T (0.052) H (0.047) C (0.043) D (0.028) G (0.015) P (0.003) V (0.003) M (0.002) L (0.002) Y (0.002) I (0.001)
401	I (1.0)
402	S (1.0)
403	L (0.718) I (0.158) M (0.037) F (0.034) V (0.03) H (0.01) C (0.005) Y (0.004) A (0.001) Q (0.001) T (0.001) W (0.001)
404	D (0.52) E (0.47) N (0.008) Q (0.001)
405	D (0.999) N (0.001)
406	F (1.0)
407	Q (0.952) K (0.032) R (0.007) E (0.004) A (0.001) H (0.001) M (0.001) S (0.001) T (0.001)
408	K (0.397) E (0.343) Q (0.091) D (0.039) S (0.038) R (0.034) N (0.031) T (0.012) A (0.009) H (0.003) G (0.001)
409	N (0.922) D (0.058) S (0.006) E (0.004) H (0.003) T (0.003) Q (0.002) A (0.001) K (0.001)
410	I (0.956) V (0.022) L (0.021) M (0.001)
411	L (0.999) I (0.001)
412	P (1.0)
413	N (0.234) H (0.198) Q (0.175) S (0.135) D (0.064) E (0.061) T (0.057) A (0.024) K (0.024) R (0.014) G (0.007) C (0.003) M (0.001) P (0.001) V (0.001) Y (0.001)
414	L (0.996) I (0.003) M (0.001)
415	T (0.712) S (0.194) K (0.032) A (0.027) Q (0.016) N (0.011) E (0.003) R (0.003) D (0.001) H (0.001)
416	S (0.275) D (0.227) N (0.206) E (0.163) A (0.03) Q (0.028) T (0.025) H (0.016) C (0.014) K (0.006) G (0.004) P (0.003) R (0.002)
417	N (0.604) H (0.183) K (0.052) S (0.042) R (0.034) Q (0.032) D (0.02) T (0.014) E (0.007) A (0.004) G (0.003) Y (0.003) C (0.001)
418	D (1.0)
419	T (0.999) S (0.001)
420	V (1.0)
421	I (0.911) V (0.066) L (0.022) M (0.001)
422	F (1.0)
423	I (0.687) L (0.259) V (0.05) M (0.004)
424	C (0.392) F (0.149) L (0.112) V (0.106) A (0.074) S (0.046) M (0.039) I (0.037) T (0.03) Y (0.007) H (0.005) N (0.002)
425	T (0.946) S (0.022) V (0.013) M (0.007) A (0.004) I (0.003) K (0.002) L (0.001) N (0.001) Q (0.001)
426	G (0.616) S (0.094) A (0.083) D (0.06) N (0.051) T (0.023) H (0.015) E (0.014) C (0.009) Q (0.009) Y (0.005) L (0.004) V (0.004) F (0.003) K (0.003) M (0.002) P (0.002) R (0.002) I (0.001)
427	Q (0.337) E (0.092) K (0.073) S (0.058) R (0.056) A (0.05) L (0.047) T (0.04) H (0.036) D (0.035) G (0.031) N (0.029) V (0.026) P (0.023) I (0.021) M (0.015) F (0.011) Y (0.009) C (0.007) W (0.003)
428	C (0.369) S (0.086) A (0.083) L (0.064) V (0.062) T (0.048) G (0.041) I (0.038) F (0.028) E (0.021) R (0.021) K (0.02) Q (0.02) N (0.018) D (0.016) M (0.016) P (0.016) Y (0.015) H (0.013) W (0.005)
429	I (0.337) L (0.177) V (0.163) A (0.042) T (0.039) F (0.036) M (0.036) S (0.03) Q (0.017) K (0.016) E (0.015) G (0.015) R (0.013) P (0.012) C (0.011) Y (0.01) D (0.009) N (0.009) H (0.008) W (0.004)
430	D (0.428) E (0.126) S (0.062) N (0.053) G (0.048) A (0.043) Q (0.038) K (0.033) T (0.033) R (0.021) L (0.02) P (0.02) H (0.018) V (0.017) I (0.012) F (0.007) C (0.006) M (0.006) Y (0.006) W (0.002)
431	D (0.401) N (0.281) S (0.24) E (0.028) G (0.019) Q (0.015) A (0.008) T (0.005) H (0.002) K (0.001) P (0.001)
432	D (0.968) E (0.026) N (0.005)
433	D (0.95) N (0.027) E (0.015) S (0.003) H (0.002) A (0.001) Q (0.001) T (0.001)
434	L (0.874) M (0.069) I (0.029) V (0.022) F (0.004) C (0.001)
435	N (0.492) D (0.222) S (0.077) E (0.074) Q (0.032) K (0.027) T (0.026) H (0.022) A (0.012) R (0.006) G (0.004) P (0.004) C (0.001)
436	E (0.987) D (0.011) Q (0.001)
437	I (0.486) V (0.486) L (0.025) M (0.002)
438	E (0.198) T (0.173) S (0.158) Q (0.14) K (0.075) A (0.072) D (0.059) N (0.055) R (0.032) H (0.012) P (0.01) G (0.009) V (0.003) C (0.002) I (0.001) M (0.001) L (0.001)
439	K (0.393) Q (0.228) E (0.173) R (0.116) D (0.026) N (0.019) S (0.013) H (0.009) P (0.007) A (0.006) T (0.006) G (0.002)
440	L (0.949) M (0.034) I (0.013) F (0.002) V (0.002)
441	T (0.373) V (0.195) A (0.183) L (0.092) I (0.059) M (0.054) S (0.035) C (0.004) F (0.003) Q (0.001)
442	K (0.571) Q (0.134) R (0.097) E (0.084) N (0.039) H (0.032) S (0.014) D (0.012) T (0.01) A (0.005) G (0.001)
443	T (0.582) S (0.203) Q (0.102) K (0.064) A (0.024) R (0.016) N (0.004) M (0.002) E (0.001) H (0.001)
444	V (0.825) I (0.174) L (0.001)
445	K (0.969) R (0.016) Q (0.014) E (0.001)
446	K (0.354) Q (0.325) E (0.287) R (0.011) A (0.009) D (0.004) N (0.004) S (0.004) T (0.002) H (0.001)
447	K (0.48) R (0.438) Q (0.036) H (0.023) N (0.01) S (0.007) A (0.001) E (0.001) G (0.001) T (0.001) Y (0.001)
448	T (0.624) S (0.348) A (0.014) N (0.008) G (0.005) Q (0.001)
449	A (0.797) S (0.183) T (0.009) C (0.008) G (0.001) K (0.001) P (0.001)
450	H (0.531) N (0.451) S (0.008) T (0.006) Q (0.002)
451	I (0.984) V (0.014) L (0.002)
452	H (0.822) S (0.084) N (0.025) A (0.021) G (0.018) T (0.012) C (0.01) Y (0.004) Q (0.003) R (0.001)
453	A (0.636) V (0.305) M (0.024) I (0.016) L (0.008) C (0.005) T (0.003) F (0.002) S (0.002)
454	I (0.989) V (0.008) M (0.001) L (0.001)
455	C (0.278) Y (0.18) F (0.09) V (0.081) A (0.062) L (0.061) S (0.058) T (0.055) I (0.042) H (0.027) M (0.026) N (0.018) Q (0.007) R (0.004) K (0.003) W (0.003) G (0.002) E (0.001) D (0.001) P (0.001)
456	S (0.476) T (0.205) H (0.099) F (0.062) C (0.056) V (0.03) A (0.027) Y (0.011) L (0.009) I (0.007) N (0.007) M (0.006) Q (0.003) R (0.001)
457	E (0.263) D (0.246) N (0.217) S (0.08) K (0.078) Q (0.049) A (0.024) T (0.018) R (0.01) G (0.009) H (0.005) P (0.001)
458	T (0.375) S (0.34) A (0.051) N (0.048) Q (0.048) K (0.046) P (0.028) R (0.019) E (0.014) H (0.013) D (0.008) G (0.004) C (0.002) M (0.001) V (0.001)
459	S (0.468) A (0.151) T (0.113) N (0.052) E (0.051) D (0.04) Q (0.036) P (0.028) K (0.018) H (0.016) G (0.01) R (0.008) C (0.005) V (0.001) Y (0.001)
460	G (0.939) A (0.014) S (0.014) D (0.011) E (0.01) N (0.006) K (0.002) Q (0.002) T (0.002) R (0.001)
461	N (0.867) H (0.069) Q (0.057) D (0.002) K (0.002) S (0.002)
462	H (0.174) S (0.144) N (0.127) Q (0.11) T (0.107) E (0.085) D (0.064) A (0.05) K (0.046) R (0.036) Y (0.022) C (0.01) G (0.01) V (0.004) P (0.003) F (0.002) M (0.002) L (0.002) I (0.001)
463	S (0.326) A (0.103) T (0.09) G (0.063) E (0.04) L (0.039) N (0.039) D (0.036) K (0.036) Q (0.036) V (0.034) P (0.032) R (0.028) I (0.024) C (0.02) H (0.016) F (0.014) M (0.011) Y (0.009) W (0.003)
464	L (0.338) M (0.267) V (0.171) I (0.153) T (0.021) A (0.014) Q (0.008) F (0.007) S (0.005) K (0.004) C (0.002) E (0.002) N (0.002) R (0.002) D (0.001) H (0.001) Y (0.001)
465	P (0.959) A (0.008) Q (0.007) S (0.007) E (0.005) K (0.003) T (0.003) R (0.002) D (0.001) H (0.001) L (0.001) N (0.001) V (0.001)
466	D (0.258) E (0.244) S (0.114) N (0.095) Q (0.067) K (0.059) A (0.041) G (0.041) T (0.032) P (0.025) R (0.015) H (0.008) C (0.001)
467	S (0.203) N (0.156) E (0.147) D (0.125) T (0.108) Q (0.098) A (0.053) H (0.051) K (0.022) P (0.012) R (0.009) G (0.008) C (0.003) Y (0.002) M (0.001) V (0.001)
468	L (0.453) I (0.28) V (0.254) M (0.011) F (0.001) T (0.001)
469	K (0.24) Q (0.182) E (0.095) R (0.084) S (0.079) T (0.078) A (0.063) P (0.035) H (0.031) L (0.025) N (0.025) M (0.018) V (0.014) D (0.012) I (0.007) F (0.004) C (0.003) G (0.003) Y (0.003)
470	D (0.313) N (0.263) K (0.149) E (0.139) S (0.053) Q (0.035) R (0.016) T (0.015) A (0.007) H (0.006) G (0.003) P (0.001)
471	L (0.646) I (0.134) V (0.097) M (0.067) F (0.031) T (0.014) Y (0.004) A (0.003) C (0.001) S (0.001)
472	F (0.999) Y (0.001)
473	S (0.199) A (0.171) K (0.141) T (0.135) P (0.122) E (0.062) Q (0.061) R (0.034) N (0.03) D (0.015) V (0.01) G (0.006) H (0.005) C (0.003) I (0.002) M (0.002) L (0.002)
474	Q (0.341) E (0.191) S (0.14) T (0.098) H (0.086) N (0.066) A (0.027) D (0.027) K (0.018) R (0.004) P (0.001) V (0.001)
475	I (0.491) V (0.491) C (0.006) L (0.006) T (0.003) A (0.002) M (0.002)
476	I (0.689) V (0.26) M (0.03) L (0.018) A (0.001) T (0.001)
477	N (0.468) S (0.157) D (0.1) Q (0.066) E (0.064) T (0.052) K (0.032) H (0.025) A (0.02) R (0.009) G (0.004) C (0.001) M (0.001) P (0.001) V (0.001)
478	V (0.524) I (0.42) L (0.054) M (0.002)
479	T (0.917) S (0.072) A (0.006) V (0.003) I (0.001) N (0.001)
480	W (0.584) L (0.207) F (0.062) M (0.061) A (0.02) S (0.017) G (0.012) V (0.01) C (0.009) T (0.008) I (0.005) Y (0.004) H (0.001) Q (0.001) R (0.001)
481	P (1.0)
482	T (0.133) A (0.128) S (0.125) L (0.116) V (0.107) F (0.083) I (0.063) Y (0.042) P (0.035) W (0.035) M (0.034) C (0.033) H (0.016) Q (0.015) N (0.009) G (0.007) R (0.006) E (0.005) K (0.005) D (0.002)
483	L (0.5) I (0.21) V (0.162) M (0.065) F (0.039) A (0.007) T (0.006) Y (0.003) C (0.002) H (0.002) S (0.002) Q (0.001)
484	E (0.123) S (0.109) A (0.1) Q (0.098) H (0.086) Y (0.076) T (0.071) K (0.054) N (0.052) D (0.044) R (0.032) V (0.032) L (0.025) F (0.022) C (0.017) I (0.016) P (0.016) G (0.014) M (0.011) W (0.001)
485	L (0.596) M (0.15) V (0.087) I (0.084) A (0.017) Q (0.015) T (0.013) F (0.012) E (0.008) S (0.006) K (0.003) C (0.002) H (0.002) R (0.002) D (0.001) N (0.001) P (0.001) Y (0.001)
486	G (0.548) S (0.11) A (0.107) R (0.047) N (0.034) K (0.032) Q (0.03) E (0.028) T (0.024) D (0.023) H (0.007) C (0.004) P (0.002) V (0.002) M (0.001) L (0.001)
487	P (0.55) S (0.063) A (0.059) L (0.035) T (0.035) E (0.032) G (0.028) Q (0.028) K (0.026) V (0.026) D (0.022) R (0.02) I (0.018) N (0.014) H (0.012) F (0.009) M (0.008) C (0.007) Y (0.005) W (0.002)
488	E (0.283) D (0.226) Q (0.111) N (0.089) K (0.074) S (0.068) R (0.035) H (0.033) A (0.031) T (0.028) C (0.01) G (0.006) V (0.002) M (0.001) L (0.001) P (0.001) Y (0.001)
489	Y (0.538) F (0.234) H (0.164) L (0.025) Q (0.012) M (0.006) C (0.004) S (0.003) A (0.002) I (0.002) R (0.002) T (0.002) W (0.002) V (0.002) E (0.001) K (0.001) N (0.001)
490	F (0.688) Y (0.213) L (0.054) I (0.017) W (0.013) V (0.007) M (0.006) C (0.001) H (0.001)
491	Q (0.373) K (0.093) T (0.082) A (0.075) V (0.074) R (0.055) L (0.049) S (0.049) M (0.036) H (0.033) I (0.032) E (0.021) N (0.012) C (0.005) F (0.004) Y (0.003) D (0.002) G (0.001) P (0.001)
492	K (0.348) Q (0.21) E (0.208) R (0.076) D (0.033) S (0.031) N (0.026) A (0.019) P (0.015) G (0.011) T (0.011) H (0.01)
493	F (0.888) L (0.075) C (0.021) Y (0.006) M (0.004) I (0.002) V (0.002)
494	L (0.751) F (0.168) M (0.054) Y (0.017) Q (0.004) I (0.003) H (0.001) V (0.001)
495	A (0.183) S (0.163) T (0.151) C (0.128) R (0.111) Q (0.074) K (0.043) V (0.039) H (0.023) L (0.017) N (0.016) E (0.015) I (0.013) M (0.012) G (0.006) D (0.003) P (0.002) F (0.001) Y (0.001)
496	E (1.0)
497	I (0.634) L (0.313) M (0.048) V (0.004)
498	S (0.978) A (0.017) C (0.004) T (0.001)
499	T (0.93) V (0.05) I (0.011) M (0.005) L (0.003) A (0.001) S (0.001)
500	K (1.0)
501	W (1.0)
502	I (0.904) V (0.094) L (0.001)
503	L (0.998) I (0.001) M (0.001)
504	N (1.0)
505	A (1.0)
506	I (0.965) V (0.035)
507	S (0.999) T (0.001)
508	T (1.0)
509	G (1.0)
510	A (1.0)
511	H (1.0)
512	V (0.651) I (0.349)
513	L (0.772) M (0.226) I (0.001)
514	K (1.0)
515	G (1.0)
516	K (1.0)
517	V (0.894) I (0.106)
518	Y (0.843) F (0.156)
519	R (0.802) K (0.113) Q (0.061) H (0.019) N (0.002) E (0.001) G (0.001) S (0.001)
520	N (1.0)
521	Y (0.837) F (0.132) L (0.016) I (0.004) H (0.004) M (0.002) V (0.002) W (0.001)
522	M (1.0)
523	I (0.9) V (0.1)
524	D (1.0)
525	L (0.997) I (0.001) M (0.001) V (0.001)
526	K (0.997) R (0.003)
527	V (1.0)
528	S (1.0)
529	N (1.0)
530	N (0.998) S (0.002)
531	K (1.0)
532	L (1.0)
533	F (1.0)
534	H (1.0)
535	R (1.0)
536	A (0.999) S (0.001)
537	I (0.567) V (0.429) L (0.004) M (0.001)
538	G (0.841) S (0.139) N (0.01) A (0.007) D (0.001) T (0.001)
539	I (1.0)
540	I (0.916) V (0.073) L (0.011)
541	Q (1.0)
542	R (0.529) K (0.47)
543	F (1.0)
544	S (0.56) A (0.261) T (0.177) C (0.002)
545	G (0.996) A (0.001) S (0.001)
546	C (0.66) V (0.201) L (0.054) A (0.034) I (0.016) M (0.015) T (0.008) Q (0.005) S (0.005) F (0.001) R (0.001)
547	S (0.998) T (0.001)
548	Q (0.752) E (0.141) K (0.073) R (0.023) A (0.003) H (0.002) S (0.002) D (0.001) N (0.001) T (0.001)
549	E (0.968) Q (0.026) D (0.002) K (0.002) S (0.001) T (0.001)
550	E (0.624) D (0.208) Q (0.058) K (0.047) N (0.019) R (0.014) S (0.012) A (0.007) T (0.005) H (0.004) G (0.002)
551	A (0.994) C (0.005)
552	Q (0.415) R (0.247) K (0.124) M (0.081) L (0.063) T (0.02) E (0.015) H (0.009) S (0.006) A (0.005) I (0.005) V (0.005) N (0.002) C (0.001) F (0.001) Y (0.001)
553	E (0.748) D (0.128) Q (0.05) K (0.038) N (0.012) S (0.007) H (0.005) R (0.005) A (0.003) T (0.003) G (0.001)
554	A (0.541) C (0.381) Y (0.075) S (0.002)
555	L (1.0)
556	L (1.0)
557	K (0.647) R (0.33) Q (0.023)
558	S (0.959) A (0.036) T (0.004) C (0.001)
559	I (1.0)
560	Y (1.0)
561	D (0.316) E (0.217) N (0.15) G (0.13) K (0.081) Q (0.043) R (0.025) S (0.022) A (0.008) H (0.005) T (0.003)
562	T (0.997) S (0.002)
563	D (0.999) E (0.001)
564	E (0.386) T (0.167) D (0.139) S (0.105) A (0.07) N (0.045) Q (0.043) K (0.015) V (0.011) G (0.003) H (0.003) R (0.003) C (0.002) I (0.002) M (0.002) P (0.002) L (0.001)
565	L (0.897) I (0.078) V (0.022) M (0.003)
566	T (0.585) S (0.348) N (0.056) D (0.005) A (0.004) E (0.001) Q (0.001) P (0.001)
567	E (0.741) D (0.149) Q (0.041) K (0.018) A (0.014) S (0.011) N (0.009) G (0.006) R (0.003) T (0.003) P (0.002) H (0.001)
568	E (0.677) D (0.312) Q (0.006) N (0.002) K (0.001)
569	V (0.581) I (0.287) T (0.042) Q (0.035) M (0.025) L (0.021) A (0.005) K (0.001) S (0.001)
570	R (0.331) K (0.18) T (0.099) S (0.091) Q (0.074) A (0.072) L (0.026) M (0.022) N (0.02) V (0.019) G (0.018) H (0.013) E (0.012) I (0.01) C (0.006) P (0.004) D (0.003) F (0.001)
571	N (0.932) S (0.047) D (0.01) T (0.009)
572	A (0.721) S (0.099) R (0.063) T (0.032) K (0.027) Q (0.022) E (0.007) N (0.007) G (0.006) C (0.004) V (0.004) H (0.003) D (0.001) I (0.001) M (0.001) L (0.001) P (0.001)
573	P (0.74) S (0.073) A (0.056) E (0.054) D (0.029) T (0.015) Q (0.014) N (0.009) K (0.004) G (0.003) H (0.002) R (0.001)
574	I (0.975) V (0.025)
575	S (0.999) T (0.001)
576	K (0.597) Q (0.126) E (0.116) R (0.093) N (0.021) D (0.014) S (0.014) T (0.008) A (0.005) H (0.005) G (0.001)
577	H (1.0)
578	I (0.997) V (0.003)
579	E (0.488) Q (0.354) D (0.074) K (0.032) N (0.012) R (0.011) H (0.009) S (0.009) A (0.006) T (0.004) G (0.001)
580	Q (0.149) M (0.143) R (0.127) L (0.09) T (0.09) V (0.078) K (0.072) A (0.066) H (0.053) I (0.051) S (0.042) N (0.009) C (0.008) E (0.008) F (0.005) Y (0.004) D (0.001) G (0.001) P (0.001) W (0.001)
581	A (1.0)
582	T (0.983) S (0.013) A (0.004)
583	T (0.323) S (0.258) P (0.25) A (0.113) N (0.011) Q (0.009) E (0.006) G (0.006) K (0.006) V (0.004) C (0.003) D (0.003) R (0.003) H (0.002) I (0.001) M (0.001)
584	K (0.585) M (0.336) Q (0.062) R (0.015) L (0.001)
585	D (0.678) N (0.233) E (0.072) Q (0.005) S (0.005) K (0.003) H (0.002) G (0.001) T (0.001)
586	K (0.978) R (0.02) Q (0.002)
587	V (1.0)
588	V (1.0)
589	P (1.0)
590	T (0.995) S (0.003) A (0.001) V (0.001)
591	A (1.0)
592	L (0.745) I (0.204) M (0.034) V (0.017)
593	L (0.974) V (0.022) I (0.004)
594	M (0.203) T (0.167) V (0.155) C (0.127) I (0.116) L (0.111) A (0.101) S (0.02) F (0.001)
595	A (1.0)
596	I (0.477) V (0.307) L (0.08) T (0.069) M (0.055) A (0.008) S (0.002) C (0.001) F (0.001)
597	R (0.905) K (0.071) Q (0.008) S (0.003) A (0.002) G (0.002) H (0.002) N (0.002) C (0.001) M (0.001) L (0.001) T (0.001)
598	K (0.897) N (0.046) Q (0.027) R (0.025) E (0.002) D (0.001) H (0.001) S (0.001)
599	G (0.528) A (0.08) S (0.076) E (0.033) D (0.033) T (0.032) N (0.028) K (0.025) L (0.024) Q (0.023) R (0.021) V (0.021) P (0.017) I (0.014) C (0.011) H (0.011) F (0.008) M (0.007) Y (0.005) W (0.003)
600	T (0.318) S (0.124) A (0.079) V (0.059) L (0.054) I (0.042) K (0.038) E (0.037) G (0.036) Q (0.034) N (0.03) D (0.026) R (0.026) P (0.024) M (0.018) C (0.015) F (0.015) H (0.014) Y (0.008) W (0.003)
601	C (1.0)
602	Q (0.301) E (0.244) K (0.07) D (0.055) S (0.047) R (0.044) A (0.042) T (0.031) H (0.029) L (0.025) N (0.025) G (0.022) P (0.016) V (0.015) I (0.01) M (0.01) F (0.005) Y (0.005) C (0.004) W (0.001)
603	S (1.0)
604	V (0.74) I (0.258) L (0.002)
605	S (0.365) T (0.18) A (0.138) Q (0.079) N (0.069) H (0.042) E (0.04) K (0.023) D (0.022) R (0.014) G (0.012) C (0.007) P (0.004) V (0.003) I (0.001) M (0.001) L (0.001)
606	E (0.986) Q (0.005) D (0.004) S (0.003) A (0.001)
607	A (1.0)
608	R (0.813) Q (0.111) K (0.071) H (0.001) M (0.001)
609	Q (0.88) E (0.079) K (0.024) R (0.009) S (0.003) A (0.001) D (0.001) H (0.001) N (0.001) T (0.001)
610	L (0.584) I (0.164) V (0.089) M (0.088) F (0.023) R (0.019) Q (0.006) T (0.005) A (0.004) H (0.004) K (0.004) W (0.003) Y (0.003) C (0.002) S (0.001)
611	L (1.0)
612	D (0.475) N (0.375) S (0.058) E (0.034) K (0.028) R (0.008) Q (0.007) A (0.006) T (0.005) H (0.003) G (0.002)
613	E (0.572) D (0.17) N (0.091) Q (0.065) K (0.038) S (0.034) T (0.012) A (0.011) R (0.003) H (0.002) G (0.001)
614	H (0.296) Q (0.263) E (0.195) N (0.093) S (0.064) D (0.028) A (0.021) T (0.015) K (0.012) R (0.009) C (0.002) G (0.002) V (0.001)
615	P (1.0)
616	V (0.997) I (0.003)
617	I (0.955) V (0.043) L (0.002)
618	R (1.0)
619	K (0.304) E (0.246) D (0.201) Q (0.084) N (0.075) R (0.034) S (0.027) T (0.014) H (0.009) A (0.004) G (0.001)
620	A (0.991) V (0.008) S (0.001)
621	I (0.971) L (0.026) V (0.002)
622	S (0.312) T (0.182) N (0.126) Q (0.1) E (0.086) A (0.059) K (0.056) R (0.024) D (0.021) H (0.016) V (0.004) G (0.003) M (0.003) L (0.003) C (0.002) I (0.001) P (0.001)
623	Q (0.235) S (0.159) E (0.138) N (0.119) D (0.108) A (0.084) T (0.055) K (0.036) H (0.033) R (0.015) G (0.008) M (0.003) C (0.002) P (0.002) V (0.002) L (0.001)
624	C (0.702) S (0.107) T (0.097) A (0.055) V (0.023) I (0.004) L (0.004) M (0.003) N (0.002) G (0.001) F (0.001) Q (0.001)
625	E (0.226) Q (0.221) K (0.163) N (0.09) S (0.073) D (0.069) T (0.044) R (0.042) A (0.033) H (0.021) G (0.007) P (0.004) V (0.002) C (0.001) M (0.001) L (0.001)
