## Supplementary material for "Evolution of Protein Regulation in the Vertebrate Glucose Sensor": Supplmentary Datasets: gGCK_best Support by Site.xls

Site	Probability
1	M (1.0)
2	P (0.729) L (0.235) T (0.009) M (0.008) S (0.005) V (0.005) I (0.004) A (0.003) F (0.001)
3	G (0.493) D (0.195) N (0.15) E (0.06) S (0.045) R (0.021) A (0.01) K (0.01) H (0.005) C (0.004) Q (0.003) T (0.003)
4	H (0.674) R (0.192) G (0.04) Q (0.033) N (0.017) D (0.01) K (0.008) S (0.008) E (0.007) A (0.003) T (0.002) Y (0.002) C (0.001) L (0.001) P (0.001) V (0.001)
5	R (0.939) K (0.032) S (0.011) H (0.003) Q (0.003) T (0.003) A (0.002) G (0.002) C (0.001) I (0.001) M (0.001) L (0.001) N (0.001) V (0.001)
6	S (0.821) A (0.097) C (0.038) T (0.028) G (0.006) N (0.004) P (0.002) R (0.001) V (0.001)
7	R (0.622) H (0.139) Q (0.11) K (0.076) T (0.02) S (0.011) Y (0.005) N (0.004) A (0.003) E (0.002) G (0.002) C (0.001) D (0.001) M (0.001) L (0.001) P (0.001)
8	M (0.921) V (0.029) I (0.028) L (0.016) T (0.004) A (0.001) C (0.001)
9	D (0.613) E (0.349) G (0.008) N (0.008) A (0.006) V (0.006) Q (0.002) S (0.002) C (0.001) K (0.001) T (0.001)
10	S (0.394) P (0.292) A (0.088) T (0.078) L (0.038) R (0.03) V (0.018) H (0.013) G (0.01) M (0.008) I (0.007) N (0.007) Q (0.007) K (0.004) C (0.002) E (0.001) D (0.001) F (0.001)
11	C (0.369) S (0.231) H (0.181) Y (0.055) F (0.041) L (0.03) R (0.027) N (0.017) T (0.01) A (0.009) Q (0.009) P (0.004) G (0.003) M (0.003) V (0.003) E (0.002) D (0.002) K (0.002) I (0.001)
12	K (0.831) R (0.063) T (0.035) N (0.023) Q (0.008) E (0.007) S (0.007) I (0.006) H (0.005) M (0.004) A (0.003) D (0.002) V (0.002) G (0.001) L (0.001) Y (0.001)
13	M (0.696) K (0.076) I (0.039) L (0.038) R (0.032) V (0.029) T (0.026) Q (0.021) H (0.013) N (0.006) S (0.006) A (0.005) Y (0.005) E (0.004) F (0.002) C (0.001) D (0.001) G (0.001)
14	E (0.874) D (0.105) Q (0.009) K (0.004) N (0.003) A (0.002) G (0.001) S (0.001) T (0.001)
15	K (0.962) R (0.018) Q (0.017) E (0.002)
16	V (1.0)
17	E (0.775) D (0.225)
18	Q (1.0)
19	I (1.0)
20	L (1.0)
21	S (1.0)
22	E (0.997) D (0.003)
23	F (1.0)
24	R (0.605) H (0.373) Q (0.022) K (0.001)
25	L (1.0)
26	Q (0.995) K (0.005)
27	K (0.998) E (0.001)
28	E (0.999)
29	E (0.964) D (0.036)
30	L (1.0)
31	K (0.969) E (0.026) Q (0.003) R (0.001)
32	E (1.0)
33	V (1.0)
34	M (1.0)
35	R (0.988) K (0.01) Q (0.001) H (0.001)
36	R (1.0)
37	M (1.0)
38	Q (1.0)
39	R (0.847) K (0.1) Q (0.044) H (0.008)
40	E (1.0)
41	M (1.0)
42	D (0.715) E (0.284)
43	R (1.0)
44	G (1.0)
45	L (1.0)
46	R (0.999) H (0.001)
47	L (1.0)
48	E (1.0)
49	T (1.0)
50	H (1.0)
51	E (0.559) D (0.439) Q (0.001) N (0.001)
52	E (1.0)
53	A (1.0)
54	S (1.0)
55	V (1.0)
56	K (1.0)
57	M (1.0)
58	L (1.0)
59	P (1.0)
60	T (1.0)
61	Y (1.0)
62	V (1.0)
63	R (1.0)
64	S (1.0)
65	T (1.0)
66	P (1.0)
67	D (0.923) E (0.077)
68	G (1.0)
69	S (1.0)
70	E (1.0)
71	V (1.0)
72	G (1.0)
73	D (1.0)
74	F (1.0)
75	L (1.0)
76	A (0.998) S (0.002)
77	L (1.0)
78	D (1.0)
79	L (1.0)
80	G (1.0)
81	G (1.0)
82	T (1.0)
83	N (1.0)
84	F (1.0)
85	R (1.0)
86	V (1.0)
87	M (1.0)
88	L (1.0)
89	V (1.0)
90	K (1.0)
91	V (1.0)
92	G (1.0)
93	E (1.0)
94	D (0.987) N (0.012)
95	E (0.996) D (0.004)
96	E (0.991) D (0.008)
97	G (0.999) R (0.001)
98	E (0.468) Q (0.385) D (0.05) K (0.046) G (0.038) R (0.008) N (0.004) A (0.001)
99	W (1.0)
100	K (1.0)
101	V (1.0)
102	E (0.999)
103	T (1.0)
104	K (1.0)
105	H (1.0)
106	Q (1.0)
107	M (1.0)
108	Y (1.0)
109	S (0.999) C (0.001)
110	I (1.0)
111	P (1.0)
112	E (0.998) D (0.001)
113	D (1.0)
114	A (0.992) V (0.007) T (0.001)
115	M (1.0)
116	T (1.0)
117	G (1.0)
118	T (1.0)
119	A (1.0)
120	E (1.0)
121	M (1.0)
122	L (1.0)
123	F (1.0)
124	D (1.0)
125	Y (1.0)
126	I (1.0)
127	A (1.0)
128	E (0.963) Q (0.037)
129	C (1.0)
130	I (1.0)
131	S (1.0)
132	D (1.0)
133	F (1.0)
134	L (1.0)
135	D (1.0)
136	K (0.999) R (0.001)
137	H (1.0)
138	N (0.998) H (0.002)
139	M (0.993) I (0.007)
140	K (1.0)
141	H (1.0)
142	K (1.0)
143	K (1.0)
144	L (1.0)
145	P (1.0)
146	L (1.0)
147	G (1.0)
148	F (1.0)
149	T (1.0)
150	F (1.0)
151	S (1.0)
152	F (1.0)
153	P (1.0)
154	V (1.0)
155	R (1.0)
156	H (1.0)
157	E (1.0)
158	D (1.0)
159	I (1.0)
160	D (1.0)
161	K (1.0)
162	G (1.0)
163	I (1.0)
164	L (1.0)
165	L (1.0)
166	N (1.0)
167	W (1.0)
168	T (1.0)
169	K (1.0)
170	G (1.0)
171	F (1.0)
172	K (1.0)
173	A (1.0)
174	S (1.0)
175	G (1.0)
176	A (1.0)
177	E (1.0)
178	G (1.0)
179	N (1.0)
180	N (1.0)
181	V (0.991) I (0.009)
182	V (1.0)
183	G (1.0)
184	L (1.0)
185	L (1.0)
186	R (1.0)
187	D (1.0)
188	A (1.0)
189	I (1.0)
190	K (1.0)
191	R (1.0)
192	R (1.0)
193	G (1.0)
194	D (1.0)
195	F (1.0)
196	E (1.0)
197	M (1.0)
198	D (1.0)
199	V (1.0)
200	V (1.0)
201	A (1.0)
202	M (1.0)
203	V (1.0)
204	N (1.0)
205	D (1.0)
206	T (1.0)
207	V (1.0)
208	A (1.0)
209	T (1.0)
210	M (1.0)
211	I (1.0)
212	S (1.0)
213	C (1.0)
214	Y (1.0)
215	Y (1.0)
216	E (1.0)
217	D (1.0)
218	H (0.921) R (0.079)
219	S (0.996) N (0.003)
220	C (1.0)
221	E (1.0)
222	V (1.0)
223	G (1.0)
224	M (1.0)
225	I (1.0)
226	V (1.0)
227	G (1.0)
228	T (1.0)
229	G (1.0)
230	C (1.0)
231	N (1.0)
232	A (1.0)
233	C (1.0)
234	Y (1.0)
235	M (1.0)
236	E (1.0)
237	E (1.0)
238	M (1.0)
239	R (0.922) K (0.042) H (0.025) Q (0.01)
240	N (1.0)
241	V (1.0)
242	E (0.998) D (0.002)
243	L (1.0)
244	V (1.0)
245	E (1.0)
246	G (1.0)
247	E (0.971) D (0.029)
248	E (1.0)
249	G (1.0)
250	R (1.0)
251	M (1.0)
252	C (1.0)
253	V (1.0)
254	N (1.0)
255	T (1.0)
256	E (1.0)
257	W (1.0)
258	G (1.0)
259	A (1.0)
260	F (1.0)
261	G (1.0)
262	D (1.0)
263	T (0.642) S (0.347) N (0.009) A (0.001)
264	G (1.0)
265	E (1.0)
266	L (1.0)
267	E (1.0)
268	E (0.997) D (0.003)
269	F (1.0)
270	R (1.0)
271	L (1.0)
272	E (1.0)
273	Y (1.0)
274	D (1.0)
275	R (1.0)
276	V (0.996) M (0.002) I (0.001)
277	V (1.0)
278	D (1.0)
279	E (1.0)
280	T (0.996) A (0.004)
281	S (1.0)
282	L (1.0)
283	N (1.0)
284	P (1.0)
285	G (1.0)
286	Q (1.0)
287	Q (1.0)
288	L (1.0)
289	Y (0.999) F (0.001)
290	E (1.0)
291	K (1.0)
292	I (1.0)
293	I (1.0)
294	S (0.982) G (0.018)
295	G (1.0)
296	K (1.0)
297	Y (1.0)
298	M (1.0)
299	G (1.0)
300	E (1.0)
301	L (0.998) I (0.001)
302	V (1.0)
303	R (1.0)
304	L (1.0)
305	V (1.0)
306	L (1.0)
307	L (1.0)
308	K (1.0)
309	L (1.0)
310	V (1.0)
311	N (1.0)
312	E (0.999) Q (0.001)
313	N (1.0)
314	L (1.0)
315	L (1.0)
316	F (1.0)
317	N (1.0)
318	G (1.0)
319	E (1.0)
320	A (1.0)
321	S (1.0)
322	E (0.832) D (0.167) G (0.001)
323	I (0.342) L (0.342) M (0.159) V (0.08) K (0.034) R (0.012) T (0.012) Q (0.01) A (0.002) S (0.002) E (0.001) F (0.001) H (0.001) N (0.001)
324	L (1.0)
325	K (1.0)
326	T (1.0)
327	R (1.0)
328	G (1.0)
329	S (0.995) A (0.005) T (0.001)
330	F (1.0)
331	E (1.0)
332	T (1.0)
333	R (0.993) K (0.007)
334	F (0.998) Y (0.002)
335	V (0.998) I (0.002)
336	S (1.0)
337	Q (1.0)
338	I (1.0)
339	E (1.0)
340	S (1.0)
341	D (1.0)
342	S (0.709) T (0.246) A (0.026) N (0.009) G (0.008) P (0.001)
343	G (0.999) S (0.001)
344	D (1.0)
345	R (0.97) L (0.014) Q (0.012) H (0.002) K (0.001) M (0.001)
346	K (1.0)
347	Q (1.0)
348	I (0.994) T (0.005)
349	Y (0.999) F (0.001)
350	N (1.0)
351	I (1.0)
352	L (1.0)
353	T (1.0)
354	T (1.0)
355	L (1.0)
356	G (1.0)
357	V (0.748) L (0.246) I (0.005) M (0.001)
358	L (1.0)
359	H (0.451) R (0.064) E (0.047) Q (0.041) Y (0.039) L (0.038) D (0.035) G (0.035) S (0.034) K (0.033) N (0.029) V (0.026) A (0.024) T (0.022) F (0.019) M (0.019) C (0.014) I (0.014) P (0.012) W (0.002)
360	P (1.0)
361	S (1.0)
362	E (0.857) D (0.065) K (0.027) A (0.023) Q (0.011) G (0.006) N (0.003) S (0.002) R (0.002) T (0.002) V (0.002)
363	L (0.6) T (0.094) M (0.086) V (0.071) A (0.052) I (0.044) S (0.038) P (0.007) F (0.003) G (0.001) N (0.001) Q (0.001) R (0.001)
364	D (1.0)
365	C (1.0)
366	D (0.914) E (0.086)
367	I (1.0)
368	V (1.0)
369	R (1.0)
370	L (0.998) M (0.002)
371	V (0.691) A (0.308)
372	C (1.0)
373	E (1.0)
374	S (1.0)
375	V (1.0)
376	S (1.0)
377	T (1.0)
378	R (1.0)
379	A (1.0)
380	A (1.0)
381	H (0.993) Q (0.006)
382	M (0.996) I (0.003) V (0.001)
383	C (1.0)
384	A (0.886) S (0.094) G (0.02) T (0.001)
385	A (1.0)
386	G (1.0)
387	L (1.0)
388	A (1.0)
389	G (1.0)
390	V (1.0)
391	I (1.0)
392	N (1.0)
393	R (1.0)
394	M (1.0)
395	R (1.0)
396	E (0.998) D (0.002)
397	N (0.922) S (0.075) R (0.002)
398	R (1.0)
399	S (1.0)
400	Q (0.964) E (0.029) K (0.004) A (0.001) D (0.001) R (0.001)
401	E (0.997) D (0.003)
402	T (0.873) A (0.068) S (0.047) V (0.004) I (0.002) M (0.002) N (0.002) P (0.001)
403	L (0.999) M (0.001)
404	K (0.999) R (0.001)
405	I (1.0)
406	T (1.0)
407	V (1.0)
408	G (1.0)
409	V (1.0)
410	D (1.0)
411	G (1.0)
412	S (1.0)
413	V (1.0)
414	Y (1.0)
415	K (1.0)
416	L (1.0)
417	H (1.0)
418	P (1.0)
419	S (0.68) C (0.209) H (0.087) L (0.007) R (0.006) Y (0.003) N (0.002) T (0.002) A (0.001) F (0.001) P (0.001)
420	F (1.0)
421	K (0.993) Q (0.006) R (0.001)
422	D (0.825) E (0.142) N (0.019) H (0.005) Q (0.003) G (0.002) A (0.001) K (0.001) S (0.001)
423	K (0.782) R (0.218)
424	F (1.0)
425	H (1.0)
426	A (0.97) S (0.017) T (0.006) K (0.004) E (0.001) R (0.001)
427	M (0.419) V (0.311) I (0.136) T (0.111) A (0.01) L (0.01) S (0.002)
428	V (1.0)
429	R (0.997) Q (0.002) H (0.001)
430	E (0.994) Q (0.005) D (0.001)
431	L (1.0)
432	T (1.0)
433	P (1.0)
434	R (0.58) H (0.362) G (0.029) Q (0.01) K (0.008) N (0.003) S (0.003) C (0.002) A (0.001) E (0.001) D (0.001) Y (0.001)
435	C (1.0)
436	D (0.997) E (0.001) N (0.001)
437	I (1.0)
438	T (1.0)
439	F (1.0)
440	I (1.0)
441	Q (1.0)
442	S (1.0)
443	E (1.0)
444	E (1.0)
445	G (1.0)
446	S (1.0)
447	G (1.0)
448	R (1.0)
449	G (1.0)
450	A (1.0)
451	A (1.0)
452	L (1.0)
453	I (0.996) V (0.004)
454	S (1.0)
455	A (1.0)
456	V (1.0)
457	A (1.0)
458	C (1.0)
459	K (1.0)
460	M (1.0)
461	A (1.0)
462	C (0.928) S (0.047) A (0.02) T (0.003) G (0.001) V (0.001)
463	M (0.998) L (0.001) V (0.001)
464	L (0.964) I (0.032) M (0.002) V (0.002)
465	S (0.511) G (0.265) C (0.075) T (0.071) A (0.048) R (0.01) N (0.008) V (0.003) E (0.002) D (0.002) I (0.001) H (0.001) K (0.001) M (0.001) P (0.001)
466	Q (0.878) H (0.114) R (0.004) K (0.001) E (0.001)
