## Supplementary material for "Evolution of Protein Regulation in the Vertebrate Glucose Sensor": Supplmentary Datasets: gGKRP_best Support by Site.xls

Site	Probability
1	M (1.0)
2	R (0.391) K (0.302) Q (0.183) N (0.056) E (0.018) H (0.017) S (0.015) T (0.007) A (0.004) D (0.003) G (0.001) M (0.001) L (0.001)
3	G (0.795) S (0.142) A (0.039) N (0.01) D (0.004) T (0.004) C (0.001) E (0.001) K (0.001) Q (0.001) R (0.001)
4	T (0.617) S (0.268) N (0.087) A (0.011) D (0.004) K (0.004) Q (0.003) C (0.001) E (0.001) G (0.001) H (0.001) P (0.001) R (0.001)
5	K (0.516) R (0.476) Q (0.005) H (0.002)
6	K (0.875) N (0.053) R (0.024) Q (0.015) T (0.01) S (0.007) E (0.004) H (0.004) A (0.003) D (0.001) I (0.001) M (0.001) L (0.001) V (0.001)
7	Y (0.949) H (0.035) F (0.015)
8	K (0.268) Q (0.227) N (0.151) T (0.122) R (0.115) S (0.071) H (0.017) E (0.011) A (0.009) D (0.003) M (0.002) C (0.001) G (0.001) L (0.001) V (0.001)
9	H (0.994) Q (0.002) Y (0.001) N (0.001)
10	V (0.286) N (0.205) I (0.118) T (0.116) A (0.095) S (0.042) G (0.034) D (0.032) E (0.016) L (0.012) M (0.011) C (0.009) K (0.007) Q (0.007) H (0.005) F (0.002) P (0.002) R (0.002) Y (0.001)
11	I (0.581) V (0.384) L (0.016) A (0.009) M (0.005) T (0.003) C (0.001)
12	E (0.987) D (0.008) Q (0.004) K (0.001)
13	T (0.986) S (0.008) V (0.002) A (0.001) I (0.001) M (0.001)
14	P (1.0)
15	D (0.635) Q (0.153) E (0.131) N (0.032) S (0.018) H (0.009) A (0.006) K (0.005) T (0.005) G (0.002) R (0.002) P (0.001)
16	P (0.979) T (0.009) S (0.008) A (0.003)
17	G (0.995) A (0.002) S (0.002)
18	K (0.988) R (0.008) Q (0.002) E (0.001) N (0.001)
19	W (1.0)
20	E (0.999) Q (0.001)
21	L (0.979) M (0.02) I (0.001)
22	A (0.95) P (0.024) S (0.019) T (0.003) V (0.002) C (0.001) G (0.001)
23	G (0.987) A (0.01) S (0.002)
24	Y (0.997) H (0.001) F (0.001)
25	E (1.0)
26	A (0.92) S (0.053) T (0.021) P (0.003) E (0.002) D (0.001)
27	S (0.853) A (0.097) T (0.038) Q (0.008) M (0.001)
28	L (0.947) I (0.018) F (0.017) M (0.012) V (0.005)
29	P (1.0)
30	I (0.992) V (0.008)
31	T (1.0)
32	E (1.0)
33	K (0.965) R (0.029) Q (0.005)
34	S (1.0)
35	N (1.0)
36	P (1.0)
37	I (0.992) L (0.004) V (0.002) M (0.001)
38	T (1.0)
39	R (0.761) K (0.213) Q (0.022) H (0.003)
40	N (0.841) D (0.13) E (0.024) S (0.002) G (0.001) Q (0.001)
41	I (0.996) L (0.004)
42	D (1.0)
43	K (0.884) T (0.109) S (0.002) R (0.002) A (0.001) Q (0.001) V (0.001)
44	A (0.991) S (0.009)
45	G (0.472) A (0.083) S (0.079) E (0.037) D (0.036) T (0.036) L (0.031) N (0.03) K (0.029) Q (0.026) V (0.026) R (0.024) P (0.02) I (0.018) C (0.013) H (0.013) F (0.011) M (0.008) Y (0.006) W (0.003)
46	D (1.0)
47	P (1.0)
48	T (0.426) S (0.19) A (0.082) V (0.08) N (0.04) L (0.034) M (0.028) I (0.026) K (0.025) Q (0.022) C (0.011) F (0.01) H (0.009) R (0.007) E (0.004) Y (0.002) D (0.001) G (0.001) P (0.001)
49	Q (0.99) E (0.006) H (0.002) K (0.001)
50	I (1.0)
51	V (1.0)
52	Q (0.997) H (0.003)
53	L (0.999)
54	L (1.0)
55	K (0.986) R (0.012) Q (0.002)
56	E (0.956) Q (0.032) D (0.01) K (0.001) N (0.001)
57	C (1.0)
58	D (1.0)
59	A (0.999) S (0.001)
60	E (1.0)
61	I (1.0)
62	F (1.0)
63	Q (1.0)
64	E (0.928) K (0.069) Q (0.001) R (0.001)
65	E (0.998) D (0.001)
66	D (0.98) E (0.008) N (0.007) G (0.003) S (0.002)
67	E (0.981) D (0.009) Q (0.005) K (0.003) S (0.001)
68	T (0.424) S (0.281) A (0.228) N (0.019) R (0.014) K (0.009) Q (0.007) G (0.005) C (0.003) V (0.003) E (0.002) D (0.001) H (0.001) M (0.001) P (0.001)
69	V (0.337) I (0.309) L (0.212) T (0.054) M (0.045) A (0.024) S (0.007) C (0.003) F (0.003) Q (0.002) H (0.001) N (0.001)
70	T (0.506) S (0.163) A (0.102) V (0.092) I (0.039) Q (0.018) M (0.016) L (0.014) N (0.014) K (0.009) E (0.007) C (0.005) H (0.005) R (0.005) D (0.002) G (0.001) F (0.001) P (0.001)
71	N (0.967) D (0.021) H (0.003) K (0.003) S (0.003) E (0.001) Q (0.001) T (0.001)
72	Y (1.0)
73	Q (0.603) K (0.38) R (0.006) H (0.003) E (0.002) P (0.002) A (0.001) M (0.001) S (0.001) T (0.001)
74	R (0.973) K (0.01) T (0.007) S (0.005) N (0.001) Q (0.001)
75	L (1.0)
76	Y (1.0)
77	S (1.0)
78	E (0.978) D (0.016) Q (0.003) K (0.002)
79	S (0.998) A (0.001) T (0.001)
80	V (0.859) I (0.138) T (0.003)
81	L (0.938) I (0.058) V (0.003) M (0.001)
82	K (0.799) Q (0.104) R (0.091) E (0.002) H (0.002) N (0.001)
83	T (0.998) A (0.001) S (0.001)
84	M (1.0)
85	V (0.598) I (0.171) A (0.162) T (0.034) M (0.01) L (0.008) S (0.008) C (0.003) E (0.001) G (0.001) N (0.001) Q (0.001)
86	D (0.996) E (0.004)
87	V (0.976) I (0.023)
88	A (1.0)
89	K (0.979) R (0.009) N (0.005) Q (0.003) E (0.002) S (0.001) T (0.001)
90	K (0.933) R (0.039) Q (0.024) E (0.002)
91	V (0.893) A (0.107)
92	Q (0.911) K (0.044) E (0.043) R (0.001)
93	E (0.995) D (0.004) Q (0.001)
94	I (0.953) V (0.034) L (0.012)
95	L (1.0)
96	K (1.0)
97	D (0.984) N (0.014) E (0.002)
98	P (1.0)
99	L (0.431) I (0.101) V (0.085) F (0.052) M (0.043) A (0.042) S (0.034) T (0.032) Q (0.024) K (0.02) E (0.019) G (0.019) R (0.018) P (0.015) Y (0.015) C (0.012) D (0.011) H (0.011) N (0.011) W (0.006)
100	N (0.27) S (0.098) D (0.078) G (0.061) T (0.056) K (0.055) A (0.054) E (0.054) Q (0.046) L (0.037) R (0.035) H (0.034) V (0.028) I (0.022) P (0.021) F (0.013) C (0.012) Y (0.012) M (0.011) W (0.003)
101	G (0.472) A (0.083) S (0.079) E (0.037) D (0.036) T (0.036) L (0.031) N (0.03) K (0.029) Q (0.026) V (0.026) R (0.024) P (0.02) I (0.018) C (0.013) H (0.013) F (0.011) M (0.008) Y (0.006) W (0.003)
102	D (0.708) E (0.292)
103	N (0.559) D (0.438) H (0.001) E (0.001)
104	N (0.912) S (0.086) T (0.001)
105	L (0.997) I (0.002) M (0.001)
106	I (0.988) V (0.012)
107	V (1.0)
108	L (1.0)
109	S (1.0)
110	G (1.0)
111	C (1.0)
112	G (1.0)
113	T (1.0)
114	S (1.0)
115	G (1.0)
116	R (1.0)
117	L (1.0)
118	A (1.0)
119	F (1.0)
120	L (1.0)
121	L (0.974) M (0.019) I (0.005) V (0.001)
122	A (1.0)
123	T (0.678) S (0.276) N (0.015) R (0.012) K (0.011) A (0.004) Q (0.002)
124	S (1.0)
125	F (1.0)
126	N (1.0)
127	K (0.933) R (0.066) N (0.001)
128	L (1.0)
129	L (1.0)
130	K (0.984) R (0.015) Q (0.001)
131	G (0.952) D (0.015) S (0.011) A (0.009) E (0.006) N (0.005) Q (0.001) T (0.001)
132	L (0.606) Q (0.362) M (0.02) H (0.003) A (0.002) C (0.001) I (0.001) K (0.001) S (0.001) R (0.001) T (0.001) V (0.001)
133	G (0.79) S (0.108) Q (0.04) H (0.03) N (0.017) A (0.011) E (0.001) D (0.001) R (0.001) T (0.001)
134	K (0.851) Q (0.089) R (0.057) H (0.001) E (0.001)
135	K (0.912) R (0.025) Q (0.019) N (0.011) T (0.01) S (0.008) P (0.007) E (0.004) A (0.002) D (0.001) H (0.001)
136	P (0.897) A (0.049) Q (0.021) S (0.018) E (0.005) H (0.005) T (0.002) D (0.001) K (0.001) N (0.001)
137	C (0.949) S (0.044) T (0.003) A (0.002) N (0.002)
138	Y (1.0)
139	S (0.586) T (0.221) C (0.096) D (0.045) N (0.038) A (0.008) E (0.002) H (0.002) K (0.001) Q (0.001)
140	Y (1.0)
141	I (0.75) V (0.247) L (0.002) T (0.001)
142	I (1.0)
143	A (1.0)
144	G (1.0)
145	G (1.0)
146	D (1.0)
147	K (0.992) R (0.008)
148	A (1.0)
149	L (1.0)
150	I (0.425) L (0.354) V (0.123) M (0.09) F (0.007)
151	T (1.0)
152	S (1.0)
153	Q (1.0)
154	E (1.0)
155	A (0.988) S (0.009) L (0.001) G (0.001) V (0.001)
156	P (1.0)
157	E (1.0)
158	D (1.0)
159	N (0.999) D (0.001)
160	P (1.0)
161	Q (0.475) E (0.473) K (0.023) H (0.011) D (0.006) R (0.005) N (0.002) S (0.002) A (0.001) T (0.001)
162	L (0.993) M (0.004) I (0.002) V (0.001)
163	G (1.0)
164	V (0.506) A (0.256) I (0.228) T (0.005) M (0.002) L (0.002) S (0.001)
165	E (0.935) Q (0.06) K (0.004) D (0.001)
166	E (0.863) Q (0.093) M (0.034) A (0.002) D (0.002) K (0.002) T (0.002)
167	L (1.0)
168	E (0.645) K (0.29) Q (0.034) R (0.022) D (0.006) N (0.001)
169	K (0.997) E (0.002) Q (0.001)
170	V (0.954) I (0.046)
171	C (0.958) S (0.038) T (0.003) A (0.001)
172	E (0.893) Q (0.093) D (0.005) K (0.004) A (0.003) S (0.001) R (0.001) T (0.001)
173	G (1.0)
174	K (1.0)
175	K (0.352) R (0.094) E (0.066) Q (0.066) S (0.057) A (0.048) T (0.043) L (0.04) G (0.035) D (0.032) N (0.032) V (0.028) I (0.022) P (0.022) H (0.02) M (0.012) F (0.011) C (0.008) Y (0.008) W (0.003)
176	T (0.276) S (0.121) A (0.081) L (0.061) V (0.061) I (0.045) K (0.041) E (0.04) G (0.04) Q (0.036) N (0.031) D (0.03) R (0.029) P (0.026) M (0.019) F (0.017) C (0.016) H (0.016) Y (0.01) W (0.003)
177	K (1.0)
178	K (0.85) R (0.142) Q (0.007)
179	V (1.0)
180	L (0.999) M (0.001)
181	F (1.0)
182	I (1.0)
183	G (1.0)
184	I (1.0)
185	S (0.997) T (0.003)
186	C (1.0)
187	G (1.0)
188	L (1.0)
189	S (1.0)
190	A (1.0)
191	P (1.0)
192	F (1.0)
193	V (1.0)
194	A (1.0)
195	G (1.0)
196	Q (1.0)
197	L (1.0)
198	D (1.0)
199	F (0.963) L (0.023) Y (0.006) M (0.004) I (0.003)
200	C (1.0)
201	S (0.287) A (0.103) T (0.088) G (0.066) L (0.046) E (0.044) D (0.039) K (0.039) N (0.039) V (0.039) Q (0.038) P (0.034) R (0.031) I (0.028) C (0.02) H (0.018) F (0.016) M (0.013) Y (0.01) W (0.003)
202	M (0.99) L (0.009) I (0.001)
203	N (0.997) D (0.002)
204	N (1.0)
205	L (0.971) P (0.012) M (0.008) I (0.006) V (0.002) F (0.001)
206	D (0.997) N (0.002) E (0.001)
207	K (0.939) R (0.036) V (0.015) T (0.003) I (0.002) Q (0.002) A (0.001) E (0.001)
208	F (1.0)
209	T (0.999)
210	P (1.0)
211	V (1.0)
212	L (1.0)
213	V (0.977) I (0.019) L (0.003) M (0.001)
214	G (1.0)
215	F (1.0)
216	N (1.0)
217	P (1.0)
218	V (0.998) I (0.002)
219	N (0.993) S (0.006) H (0.001)
220	M (0.999) L (0.001)
221	A (1.0)
222	R (1.0)
223	N (0.966) S (0.031) T (0.002) D (0.001)
224	D (0.662) E (0.324) N (0.008) S (0.002) T (0.002) A (0.001) Q (0.001)
225	K (0.484) P (0.278) R (0.165) Q (0.021) N (0.017) S (0.016) T (0.008) A (0.004) H (0.004) E (0.002) D (0.001)
226	I (1.0)
227	E (1.0)
228	G (1.0)
229	W (1.0)
230	H (1.0)
231	D (0.377) E (0.124) S (0.066) N (0.053) G (0.052) A (0.048) Q (0.041) K (0.037) T (0.037) L (0.027) R (0.024) P (0.022) V (0.022) H (0.019) I (0.016) F (0.009) C (0.008) M (0.007) Y (0.007) W (0.002)
232	G (0.472) A (0.083) S (0.079) E (0.037) D (0.036) T (0.036) L (0.031) N (0.03) K (0.029) Q (0.026) V (0.026) R (0.024) P (0.02) I (0.018) C (0.013) H (0.013) F (0.011) M (0.008) Y (0.006) W (0.003)
233	N (0.27) S (0.098) D (0.078) G (0.061) T (0.056) K (0.055) A (0.054) E (0.054) Q (0.046) L (0.037) R (0.035) H (0.034) V (0.028) I (0.022) P (0.021) F (0.013) C (0.012) Y (0.012) M (0.011) W (0.003)
234	S (0.99) T (0.006) A (0.003) N (0.001)
235	T (1.0)
236	F (1.0)
237	R (0.933) Q (0.03) K (0.019) H (0.012) A (0.001) M (0.001) L (0.001) S (0.001) T (0.001) Y (0.001)
238	Q (1.0)
239	V (1.0)
240	A (1.0)
241	E (0.996) Q (0.001) K (0.001) D (0.001)
242	R (1.0)
243	M (0.521) I (0.427) L (0.05) V (0.002)
244	Q (0.998) E (0.002)
245	K (0.729) E (0.255) Q (0.01) T (0.002) D (0.001) N (0.001) S (0.001) R (0.001)
246	L (0.998) M (0.002)
247	Q (0.91) H (0.069) E (0.008) S (0.006) A (0.002) N (0.002) K (0.001) R (0.001) T (0.001)
248	K (0.888) E (0.076) D (0.02) Q (0.007) N (0.005) R (0.002) S (0.001)
249	S (0.624) T (0.153) N (0.124) A (0.041) L (0.011) H (0.01) Q (0.009) C (0.006) M (0.005) V (0.004) D (0.002) G (0.002) I (0.002) K (0.002) R (0.002) E (0.001) F (0.001) P (0.001)
250	H (0.98) Q (0.014) N (0.005)
251	K (0.999) R (0.001)
252	A (0.853) G (0.139) S (0.006) C (0.001)
253	F (0.993) Y (0.007)
254	I (1.0)
255	L (0.918) I (0.082)
256	N (1.0)
257	P (1.0)
258	A (0.904) V (0.091) I (0.004) L (0.001)
259	V (0.988) I (0.012)
260	G (1.0)
261	P (1.0)
262	E (1.0)
263	A (0.99) G (0.01)
264	I (1.0)
265	T (0.946) S (0.053) A (0.001)
266	G (1.0)
267	S (1.0)
268	S (1.0)
269	R (1.0)
270	M (1.0)
271	K (1.0)
272	G (1.0)
273	G (1.0)
274	S (1.0)
275	A (1.0)
276	T (1.0)
277	K (1.0)
278	I (1.0)
279	L (0.982) M (0.017) I (0.001)
280	L (1.0)
281	E (1.0)
282	T (0.999) S (0.001)
283	I (0.964) L (0.028) V (0.008)
284	F (0.988) L (0.012)
285	L (0.997) I (0.002) M (0.001)
286	A (0.997) T (0.002) S (0.001)
287	A (1.0)
288	H (1.0)
289	K (0.985) R (0.009) Q (0.002) E (0.001) N (0.001) T (0.001)
290	A (0.997) S (0.002) T (0.001)
291	V (0.762) I (0.134) L (0.057) A (0.03) M (0.013) T (0.003) C (0.001) F (0.001)
292	S (0.818) A (0.087) T (0.05) N (0.016) C (0.009) F (0.005) G (0.003) H (0.003) E (0.001) D (0.001) K (0.001) M (0.001) L (0.001) Q (0.001) P (0.001) V (0.001) Y (0.001)
293	N (0.496) D (0.3) S (0.175) E (0.01) K (0.006) T (0.005) A (0.003) Q (0.002) G (0.001) H (0.001) R (0.001)
294	N (0.982) D (0.011) S (0.003) G (0.001) H (0.001) K (0.001)
295	T (0.491) S (0.326) K (0.079) A (0.042) N (0.028) Q (0.01) R (0.007) V (0.006) E (0.004) C (0.001) D (0.001) G (0.001) I (0.001) H (0.001) M (0.001) P (0.001)
296	I (0.805) V (0.185) L (0.007) M (0.002) T (0.001)
297	T (0.994) S (0.006)
298	E (0.585) D (0.312) A (0.033) Q (0.022) S (0.019) N (0.009) P (0.006) H (0.005) K (0.003) T (0.003) G (0.001) R (0.001)
299	K (0.432) R (0.247) N (0.217) Q (0.03) S (0.028) H (0.015) G (0.012) T (0.008) A (0.004) E (0.003) D (0.002)
300	C (0.994) A (0.002) S (0.002) G (0.001)
301	L (0.585) I (0.371) V (0.041) M (0.003)
302	L (0.993) M (0.004) I (0.001) Q (0.001) R (0.001)
303	D (0.939) E (0.06) N (0.001)
304	L (0.297) M (0.244) I (0.215) C (0.101) V (0.095) F (0.042) A (0.002) T (0.002) W (0.001) Y (0.001)
305	L (1.0)
306	R (0.535) K (0.303) Q (0.133) T (0.008) E (0.007) S (0.005) H (0.003) N (0.003) A (0.002)
307	S (0.655) T (0.235) A (0.109)
308	Y (1.0)
309	E (0.999)
310	R (0.747) K (0.153) Q (0.083) H (0.011) E (0.001) N (0.001) S (0.001) T (0.001)
311	V (0.989) A (0.01) I (0.001)
312	H (0.999) Y (0.001)
313	K (0.998) R (0.001)
314	V (0.78) I (0.106) T (0.081) A (0.013) M (0.004) L (0.004) N (0.004) S (0.003) C (0.002)
315	T (1.0)
316	Y (1.0)
317	S (0.993) T (0.005) A (0.002)
318	H (0.825) Q (0.173) N (0.001)
319	S (0.992) T (0.005) A (0.002)
320	P (0.32) S (0.16) A (0.089) T (0.062) G (0.045) E (0.038) L (0.036) Q (0.033) K (0.032) V (0.031) D (0.03) N (0.025) R (0.024) I (0.021) H (0.015) C (0.012) F (0.011) M (0.009) Y (0.006) W (0.002)
321	N (0.27) S (0.098) D (0.078) G (0.061) T (0.056) K (0.055) A (0.054) E (0.054) Q (0.046) L (0.037) R (0.035) H (0.034) V (0.028) I (0.022) P (0.021) F (0.013) C (0.012) Y (0.012) M (0.011) W (0.003)
322	T (0.276) S (0.121) A (0.081) L (0.061) V (0.061) I (0.045) K (0.041) E (0.04) G (0.04) Q (0.036) N (0.031) D (0.03) R (0.029) P (0.026) M (0.019) F (0.017) C (0.016) H (0.016) Y (0.01) W (0.003)
323	F (0.386) L (0.15) Y (0.065) I (0.061) V (0.056) A (0.035) S (0.034) M (0.026) T (0.026) G (0.018) H (0.017) Q (0.017) E (0.016) K (0.016) W (0.015) C (0.014) R (0.014) P (0.012) D (0.011) N (0.011)
324	S (0.287) A (0.103) T (0.088) G (0.066) L (0.046) E (0.044) D (0.039) K (0.039) N (0.039) V (0.039) Q (0.038) P (0.034) R (0.031) I (0.028) C (0.02) H (0.018) F (0.016) M (0.013) Y (0.01) W (0.003)
325	T (0.276) S (0.121) A (0.081) L (0.061) V (0.061) I (0.045) K (0.041) E (0.04) G (0.04) Q (0.036) N (0.031) D (0.03) R (0.029) P (0.026) M (0.019) F (0.017) C (0.016) H (0.016) Y (0.01) W (0.003)
326	N (0.27) S (0.098) D (0.078) G (0.061) T (0.056) K (0.055) A (0.054) E (0.054) Q (0.046) L (0.037) R (0.035) H (0.034) V (0.028) I (0.022) P (0.021) F (0.013) C (0.012) Y (0.012) M (0.011) W (0.003)
327	S (0.617) A (0.075) T (0.073) G (0.035) N (0.027) E (0.018) D (0.018) Q (0.018) K (0.017) P (0.016) L (0.014) V (0.014) C (0.013) R (0.013) I (0.009) H (0.008) F (0.005) M (0.005) Y (0.004) W (0.001)
328	L (0.136) T (0.112) V (0.104) C (0.097) S (0.095) A (0.088) I (0.082) F (0.034) G (0.033) M (0.032) Q (0.027) K (0.026) E (0.025) R (0.021) N (0.02) P (0.019) D (0.018) Y (0.014) H (0.013) W (0.004)
329	K (0.581) E (0.299) Q (0.038) D (0.026) T (0.018) N (0.013) S (0.01) R (0.008) A (0.003) P (0.002) H (0.001)
330	K (0.987) R (0.006) Q (0.002) E (0.002) N (0.002)
331	I (1.0)
332	A (1.0)
333	A (0.848) T (0.069) S (0.052) V (0.018) C (0.003) E (0.002) Q (0.002) G (0.001) I (0.001) K (0.001) M (0.001) N (0.001)
334	L (1.0)
335	V (0.985) I (0.014)
336	K (0.828) Q (0.164) N (0.004) R (0.002) E (0.001) H (0.001)
337	Q (0.983) H (0.014) R (0.002)
338	A (1.0)
339	G (1.0)
340	E (0.338) T (0.253) A (0.233) S (0.108) Q (0.034) D (0.016) K (0.006) N (0.005) V (0.003) G (0.001) H (0.001) P (0.001) R (0.001)
341	S (1.0)
342	L (1.0)
343	Q (0.999)
344	K (0.958) Q (0.036) R (0.004) N (0.001)
345	N (0.96) K (0.015) G (0.015) S (0.008)
346	N (0.27) S (0.098) D (0.078) G (0.061) T (0.056) K (0.055) A (0.054) E (0.054) Q (0.046) L (0.037) R (0.035) H (0.034) V (0.028) I (0.022) P (0.021) F (0.013) C (0.012) Y (0.012) M (0.011) W (0.003)
347	L (0.431) I (0.101) V (0.085) F (0.052) M (0.043) A (0.042) S (0.034) T (0.032) Q (0.024) K (0.02) E (0.019) G (0.019) R (0.018) P (0.015) Y (0.015) C (0.012) D (0.011) H (0.011) N (0.011) W (0.006)
348	D (0.377) E (0.124) S (0.066) N (0.053) G (0.052) A (0.048) Q (0.041) K (0.037) T (0.037) L (0.027) R (0.024) P (0.022) V (0.022) H (0.019) I (0.016) F (0.009) C (0.008) M (0.007) Y (0.007) W (0.002)
349	E (0.378) D (0.092) Q (0.071) K (0.057) S (0.056) A (0.055) G (0.039) T (0.037) L (0.033) R (0.032) N (0.027) V (0.027) P (0.023) I (0.019) H (0.017) F (0.01) M (0.009) C (0.008) Y (0.007) W (0.002)
350	R (0.358) K (0.117) Q (0.063) S (0.056) E (0.046) A (0.045) L (0.045) T (0.038) G (0.036) H (0.028) V (0.028) D (0.025) N (0.025) I (0.023) P (0.021) F (0.012) M (0.012) C (0.01) Y (0.01) W (0.004)
351	N (0.27) S (0.098) D (0.078) G (0.061) T (0.056) K (0.055) A (0.054) E (0.054) Q (0.046) L (0.037) R (0.035) H (0.034) V (0.028) I (0.022) P (0.021) F (0.013) C (0.012) Y (0.012) M (0.011) W (0.003)
352	E (0.378) D (0.092) Q (0.071) K (0.057) S (0.056) A (0.055) G (0.039) T (0.037) L (0.033) R (0.032) N (0.027) V (0.027) P (0.023) I (0.019) H (0.017) F (0.01) M (0.009) C (0.008) Y (0.007) W (0.002)
353	D (0.377) E (0.124) S (0.066) N (0.053) G (0.052) A (0.048) Q (0.041) K (0.037) T (0.037) L (0.027) R (0.024) P (0.022) V (0.022) H (0.019) I (0.016) F (0.009) C (0.008) M (0.007) Y (0.007) W (0.002)
354	Q (0.293) E (0.091) K (0.073) S (0.062) R (0.056) A (0.054) L (0.053) T (0.043) D (0.039) G (0.036) H (0.036) V (0.031) N (0.03) I (0.025) P (0.025) M (0.016) F (0.014) Y (0.011) C (0.009) W (0.003)
355	M (0.218) L (0.202) I (0.094) V (0.082) A (0.052) T (0.046) S (0.043) F (0.042) Q (0.033) K (0.028) E (0.025) G (0.024) R (0.022) D (0.015) P (0.015) N (0.014) Y (0.014) C (0.013) H (0.012) W (0.006)
356	G (1.0)
357	H (1.0)
358	V (0.701) I (0.298) L (0.001)
359	Y (1.0)
360	Y (1.0)
361	I (0.963) V (0.027) L (0.01)
362	G (1.0)
363	W (1.0)
364	Q (0.648) K (0.138) N (0.056) G (0.055) H (0.046) E (0.026) D (0.012) S (0.011) R (0.005) A (0.001) T (0.001)
365	T (0.644) S (0.356)
366	L (0.999)
367	G (1.0)
368	I (0.982) V (0.018)
369	M (0.779) I (0.217) V (0.004)
370	G (1.0)
371	I (0.997) M (0.002)
372	I (1.0)
373	D (1.0)
374	A (1.0)
375	S (1.0)
376	E (1.0)
377	C (1.0)
378	V (0.812) I (0.169) P (0.014) L (0.002) A (0.001) T (0.001)
379	P (1.0)
380	T (1.0)
381	F (0.999) Y (0.001)
382	G (1.0)
383	A (1.0)
384	D (0.999) E (0.001)
385	F (0.911) Y (0.066) L (0.013) I (0.003) V (0.003) M (0.002) W (0.002)
386	N (0.5) D (0.218) S (0.143) E (0.074) G (0.019) Q (0.018) K (0.008) T (0.008) A (0.007) H (0.003) R (0.003)
387	D (1.0)
388	V (0.997) I (0.003)
389	R (1.0)
390	G (1.0)
391	F (1.0)
392	I (0.903) V (0.087) L (0.009)
393	N (0.909) S (0.032) H (0.025) T (0.019) D (0.008) Q (0.003) A (0.001) E (0.001) K (0.001)
394	N (0.499) G (0.497) S (0.003)
395	G (1.0)
396	Y (0.996) F (0.004)
397	K (0.39) Q (0.197) E (0.173) N (0.091) S (0.054) D (0.036) H (0.024) R (0.022) T (0.009) A (0.003)
398	E (0.94) D (0.05) Q (0.004) S (0.002) A (0.001) K (0.001) N (0.001) T (0.001)
399	M (0.967) L (0.032)
400	A (0.217) D (0.17) S (0.164) N (0.158) E (0.144) G (0.05) Q (0.027) K (0.025) T (0.021) H (0.011) R (0.007) C (0.001) P (0.001) V (0.001)
401	N (1.0)
402	K (0.93) N (0.057) R (0.009) Q (0.002) S (0.001)
403	H (0.304) Q (0.073) S (0.059) L (0.051) R (0.051) K (0.046) E (0.045) N (0.045) A (0.044) Y (0.04) T (0.038) D (0.037) G (0.035) V (0.028) F (0.027) I (0.024) P (0.022) M (0.012) C (0.011) W (0.006)
404	N (0.27) S (0.098) D (0.078) G (0.061) T (0.056) K (0.055) A (0.054) E (0.054) Q (0.046) L (0.037) R (0.035) H (0.034) V (0.028) I (0.022) P (0.021) F (0.013) C (0.012) Y (0.012) M (0.011) W (0.003)
405	Q (0.293) E (0.091) K (0.073) S (0.062) R (0.056) A (0.054) L (0.053) T (0.043) D (0.039) G (0.036) H (0.036) V (0.031) N (0.03) I (0.025) P (0.025) M (0.016) F (0.014) Y (0.011) C (0.009) W (0.003)
406	D (0.377) E (0.124) S (0.066) N (0.053) G (0.052) A (0.048) Q (0.041) K (0.037) T (0.037) L (0.027) R (0.024) P (0.022) V (0.022) H (0.019) I (0.016) F (0.009) C (0.008) M (0.007) Y (0.007) W (0.002)
407	I (0.297) L (0.178) V (0.157) A (0.047) T (0.042) F (0.038) M (0.036) S (0.036) K (0.02) Q (0.02) E (0.019) G (0.019) R (0.016) P (0.014) C (0.013) D (0.012) N (0.012) Y (0.012) H (0.009) W (0.004)
408	E (0.99) D (0.01)
409	G (1.0)
410	D (1.0)
411	L (0.973) I (0.016) M (0.01) V (0.001)
412	S (0.99) T (0.006) A (0.004)
413	S (0.985) T (0.01) A (0.003) N (0.001)
414	L (0.99) M (0.006) Q (0.003) I (0.001)
415	G (1.0)
416	P (0.999)
417	Q (0.649) E (0.34) H (0.005) K (0.003) D (0.002) R (0.001)
418	F (1.0)
419	A (0.411) C (0.299) S (0.25) T (0.024) V (0.004) G (0.002) N (0.002) F (0.001) H (0.001) K (0.001) M (0.001) L (0.001) Q (0.001) R (0.001)
420	I (1.0)
421	S (0.999) A (0.001)
422	H (1.0)
423	E (0.927) D (0.073)
424	D (1.0)
425	F (1.0)
426	V (0.531) R (0.123) L (0.112) Q (0.109) K (0.049) I (0.027) M (0.025) A (0.009) T (0.009) E (0.002) H (0.002) S (0.001)
427	K (0.967) R (0.027) Q (0.002) N (0.002) E (0.001)
428	N (0.972) T (0.011) S (0.008) D (0.008)
429	I (0.98) V (0.02)
430	L (1.0)
431	P (1.0)
432	S (0.489) T (0.264) H (0.134) N (0.07) A (0.014) Q (0.014) C (0.005) D (0.002) K (0.002) R (0.002) E (0.001) G (0.001)
433	L (0.457) I (0.327) V (0.215) M (0.001)
434	S (0.484) T (0.453) N (0.037) Q (0.016) H (0.005) A (0.003) K (0.001)
435	E (0.628) D (0.367) N (0.002) Q (0.001) K (0.001)
436	N (0.966) S (0.012) H (0.009) T (0.007) D (0.002) K (0.001) Q (0.001)
437	D (1.0)
438	T (1.0)
439	V (1.0)
440	I (0.627) L (0.221) V (0.151) M (0.002)
441	F (1.0)
442	I (0.784) L (0.208) V (0.006) M (0.001)
443	F (1.0)
444	T (1.0)
445	L (0.946) M (0.024) I (0.013) V (0.008) F (0.004) A (0.002) C (0.001) T (0.001)
446	Q (0.293) E (0.091) K (0.073) S (0.062) R (0.056) A (0.054) L (0.053) T (0.043) D (0.039) G (0.036) H (0.036) V (0.031) N (0.03) I (0.025) P (0.025) M (0.016) F (0.014) Y (0.011) C (0.009) W (0.003)
447	C (0.317) S (0.087) A (0.085) L (0.071) V (0.065) T (0.051) G (0.045) I (0.042) F (0.03) E (0.025) K (0.023) Q (0.023) R (0.023) D (0.02) N (0.02) P (0.018) M (0.017) Y (0.017) H (0.014) W (0.005)
448	I (0.297) L (0.178) V (0.157) A (0.047) T (0.042) F (0.038) M (0.036) S (0.036) K (0.02) Q (0.02) E (0.019) G (0.019) R (0.016) P (0.014) C (0.013) D (0.012) N (0.012) Y (0.012) H (0.009) W (0.004)
449	D (0.377) E (0.124) S (0.066) N (0.053) G (0.052) A (0.048) Q (0.041) K (0.037) T (0.037) L (0.027) R (0.024) P (0.022) V (0.022) H (0.019) I (0.016) F (0.009) C (0.008) M (0.007) Y (0.007) W (0.002)
450	D (0.997) E (0.002) N (0.001)
451	D (1.0)
452	L (0.113) V (0.096) T (0.089) S (0.088) A (0.084) I (0.077) G (0.051) E (0.049) K (0.046) Q (0.044) R (0.037) D (0.035) F (0.034) P (0.031) N (0.03) H (0.027) M (0.026) C (0.02) Y (0.018) W (0.006)
453	D (0.999) E (0.001)
454	L (0.992) I (0.003) M (0.003) V (0.001)
455	N (0.576) S (0.285) T (0.058) K (0.03) A (0.021) D (0.008) Q (0.008) H (0.004) R (0.004) E (0.003) G (0.002) C (0.001)
456	E (0.999) D (0.001)
457	I (0.815) V (0.185)
458	E (0.971) D (0.021) Q (0.005) K (0.002)
459	K (0.985) R (0.008) Q (0.004) E (0.002) N (0.001)
460	L (0.94) F (0.036) I (0.018) M (0.004) V (0.002)
461	A (0.977) V (0.022)
462	H (0.212) Q (0.157) T (0.133) K (0.1) S (0.097) N (0.077) A (0.071) R (0.063) E (0.053) D (0.011) V (0.008) W (0.004) C (0.003) M (0.003) Y (0.003) G (0.002) L (0.002) F (0.001) I (0.001) P (0.001)
463	Q (0.998) K (0.001)
464	V (0.952) I (0.048)
465	K (0.972) R (0.028)
466	A (0.441) E (0.368) Q (0.152) S (0.012) K (0.01) T (0.006) D (0.003) M (0.003) G (0.001) H (0.001) N (0.001) R (0.001) V (0.001)
467	K (0.777) S (0.079) R (0.077) N (0.053) Q (0.006) T (0.004) H (0.002) A (0.001)
468	T (0.995) S (0.005)
469	S (0.974) T (0.019) A (0.005) C (0.001)
470	L (0.121) V (0.099) T (0.097) I (0.091) S (0.085) A (0.079) K (0.054) E (0.046) G (0.045) Q (0.042) R (0.038) F (0.032) D (0.031) M (0.028) N (0.028) P (0.028) C (0.018) H (0.018) Y (0.015) W (0.005)
471	N (0.996) H (0.004)
472	L (0.524) I (0.471) V (0.004) M (0.001)
473	H (0.82) Y (0.078) Q (0.059) S (0.018) A (0.009) F (0.006) N (0.004) T (0.002) C (0.001) G (0.001) M (0.001) R (0.001)
474	A (1.0)
475	I (0.976) V (0.02) M (0.002) L (0.002)
476	C (0.563) Y (0.242) F (0.066) W (0.037) A (0.033) S (0.029) V (0.01) T (0.007) L (0.006) M (0.003) I (0.002) H (0.002)
477	H (1.0)
478	S (0.459) A (0.454) G (0.053) T (0.02) N (0.006) D (0.003) E (0.002) C (0.001) K (0.001) Q (0.001)
479	T (0.946) S (0.04) A (0.004) K (0.002) N (0.002) R (0.002) Q (0.001) V (0.001)
480	A (0.578) S (0.174) T (0.158) P (0.059) V (0.01) E (0.006) Q (0.003) C (0.002) D (0.002) G (0.002) N (0.002) K (0.001)
481	G (0.925) E (0.033) D (0.013) A (0.008) S (0.007) K (0.005) N (0.004) Q (0.003) R (0.001)
482	H (0.663) Q (0.335) N (0.002)
483	Y (0.604) H (0.277) Q (0.036) C (0.029) S (0.016) N (0.012) R (0.005) A (0.004) E (0.004) F (0.004) T (0.004) D (0.002) K (0.002) M (0.001) L (0.001)
484	G (0.141) S (0.092) A (0.084) E (0.083) D (0.076) K (0.07) T (0.057) L (0.054) Q (0.054) R (0.05) N (0.045) V (0.042) P (0.033) I (0.032) H (0.024) F (0.017) C (0.016) M (0.014) Y (0.012) W (0.004)
485	V (0.257) L (0.139) I (0.133) A (0.07) T (0.053) S (0.05) F (0.033) E (0.029) G (0.029) K (0.029) M (0.029) Q (0.026) R (0.023) P (0.02) D (0.018) C (0.017) N (0.016) Y (0.013) H (0.012) W (0.004)
486	A (0.129) S (0.114) L (0.091) T (0.076) V (0.075) G (0.07) I (0.058) E (0.051) K (0.044) Q (0.042) D (0.038) P (0.037) R (0.034) N (0.031) F (0.027) C (0.023) M (0.022) H (0.019) Y (0.014) W (0.005)
487	V (0.467) L (0.274) I (0.181) M (0.075) A (0.001) F (0.001)
488	P (0.999)
489	E (0.397) Q (0.171) D (0.148) N (0.108) K (0.058) S (0.046) A (0.04) G (0.011) T (0.011) R (0.005) H (0.004)
490	N (0.307) S (0.237) Q (0.231) D (0.083) E (0.07) T (0.028) H (0.015) K (0.013) A (0.011) R (0.003) G (0.001) P (0.001)
491	L (0.959) I (0.032) V (0.008) M (0.001)
492	K (0.931) E (0.054) Q (0.009) R (0.004) N (0.001)
493	K (0.967) E (0.013) R (0.008) Q (0.006) N (0.003) D (0.001) S (0.001) T (0.001)
494	L (0.726) I (0.147) V (0.065) M (0.057) F (0.003) T (0.002)
495	F (1.0)
496	S (0.492) P (0.281) A (0.185) T (0.033) G (0.002) N (0.002) C (0.001) E (0.001) D (0.001) K (0.001) Q (0.001)
497	S (0.627) T (0.271) A (0.064) V (0.014) N (0.008) C (0.004) Q (0.003) E (0.001) G (0.001) I (0.001) H (0.001) K (0.001) M (0.001) L (0.001) P (0.001) R (0.001)
498	I (0.759) V (0.238) A (0.001) L (0.001)
499	I (0.987) V (0.012) L (0.001)
500	S (0.515) N (0.436) T (0.026) A (0.007) G (0.004) D (0.003) K (0.003) H (0.002) Q (0.002) R (0.001)
501	I (0.696) V (0.303) L (0.001)
502	T (0.999)
503	W (1.0)
504	P (1.0)
505	V (0.295) I (0.282) T (0.141) A (0.14) L (0.04) M (0.033) S (0.027) K (0.015) C (0.007) R (0.005) Q (0.004) F (0.003) N (0.002) W (0.002) E (0.001) G (0.001) H (0.001) P (0.001) Y (0.001)
506	Y (0.941) H (0.041) D (0.005) N (0.005) E (0.002) F (0.002) S (0.002) K (0.001) Q (0.001) R (0.001)
507	E (0.884) Q (0.103) D (0.003) K (0.003) A (0.002) M (0.001) L (0.001) S (0.001) T (0.001)
508	G (1.0)
509	P (0.491) S (0.067) A (0.063) L (0.042) T (0.039) E (0.036) G (0.033) V (0.031) K (0.03) Q (0.03) D (0.026) R (0.023) I (0.022) N (0.017) H (0.013) F (0.012) C (0.009) M (0.009) Y (0.007) W (0.002)
510	S (0.486) C (0.31) N (0.095) A (0.053) T (0.033) H (0.006) D (0.004) Q (0.004) G (0.003) K (0.002) R (0.002) E (0.001)
511	Y (0.562) F (0.437) H (0.001)
512	I (0.795) V (0.119) L (0.073) M (0.007) F (0.005)
513	Q (0.988) K (0.004) H (0.003) R (0.002) E (0.002)
514	K (0.792) R (0.18) Q (0.019) E (0.002) H (0.002) A (0.001) M (0.001) N (0.001) S (0.001) T (0.001)
515	F (0.995) L (0.004) M (0.001)
516	Q (0.999)
517	R (0.876) H (0.081) Q (0.015) K (0.012) Y (0.006) S (0.003) N (0.002) A (0.001) C (0.001) T (0.001) W (0.001)
518	E (1.0)
519	L (0.996) I (0.003) M (0.001)
520	S (1.0)
521	T (1.0)
522	K (1.0)
523	W (1.0)
524	I (0.958) V (0.042)
525	L (1.0)
526	N (1.0)
527	A (0.998) T (0.001)
528	I (0.983) V (0.017)
529	S (1.0)
530	T (1.0)
531	G (1.0)
532	A (1.0)
533	H (1.0)
534	V (0.892) I (0.107)
535	L (0.999) M (0.001)
536	K (1.0)
537	G (1.0)
538	K (1.0)
539	I (0.883) V (0.117)
540	Y (0.935) F (0.065)
541	R (0.882) Y (0.06) H (0.037) K (0.016) Q (0.004)
542	N (1.0)
543	Y (0.943) F (0.055) H (0.002)
544	M (1.0)
545	I (0.928) V (0.071) M (0.001)
546	D (1.0)
547	L (0.999)
548	K (0.893) R (0.107)
549	V (1.0)
550	S (0.997) T (0.003)
551	N (1.0)
552	S (0.989) T (0.005) N (0.005)
553	K (1.0)
554	L (1.0)
555	F (1.0)
556	H (0.912) R (0.06) N (0.011) Q (0.005) S (0.004) G (0.003) D (0.002) K (0.001) T (0.001) W (0.001)
557	R (1.0)
558	A (1.0)
559	V (0.408) I (0.384) L (0.201) M (0.005) T (0.001)
560	S (0.963) N (0.016) A (0.012) G (0.003) H (0.003) T (0.002) D (0.001)
561	I (0.999) V (0.001)
562	L (0.999) I (0.001)
563	Q (1.0)
564	R (0.88) K (0.12)
565	F (1.0)
566	T (1.0)
567	G (1.0)
568	Q (0.995) H (0.005)
569	S (0.998) T (0.001)
570	Q (0.972) K (0.015) R (0.013) E (0.001)
571	T (0.448) S (0.358) A (0.123) Q (0.051) E (0.011) K (0.005) N (0.001)
572	R (0.473) K (0.446) Q (0.057) E (0.018) N (0.002) D (0.001) H (0.001) S (0.001)
573	C (1.0)
574	L (0.632) M (0.195) Q (0.08) F (0.051) T (0.011) I (0.01) V (0.006) H (0.005) S (0.003) A (0.002) R (0.002) E (0.001) K (0.001) Y (0.001)
575	E (0.996) K (0.002) Q (0.001) D (0.001)
576	A (0.997) S (0.002) C (0.001) T (0.001)
577	L (1.0)
578	L (1.0)
579	Q (0.924) K (0.066) R (0.009)
580	S (0.704) A (0.25) T (0.039) C (0.006)
581	I (1.0)
582	Y (1.0)
583	D (0.747) E (0.249) N (0.002) Q (0.001)
584	T (0.998) S (0.001)
585	D (0.776) E (0.224)
586	E (0.972) D (0.015) Q (0.007) T (0.002) A (0.001) K (0.001) P (0.001) S (0.001)
587	L (0.999) I (0.001)
588	T (0.552) S (0.398) N (0.049)
589	E (0.697) D (0.302) Q (0.001)
590	E (0.846) D (0.142) Q (0.009) K (0.002) N (0.001)
591	I (0.968) M (0.016) V (0.013) L (0.002)
592	R (0.696) K (0.272) T (0.01) Q (0.008) S (0.008) A (0.002) N (0.002) E (0.001) H (0.001)
593	N (0.998) S (0.002)
594	A (0.778) T (0.083) V (0.067) S (0.058) C (0.006) I (0.003) G (0.001) K (0.001) M (0.001) L (0.001) Q (0.001)
595	E (0.887) D (0.108) Q (0.002)
596	I (0.96) V (0.04)
597	S (0.993) T (0.007)
598	K (0.938) R (0.032) Q (0.026) E (0.003)
599	H (1.0)
600	I (0.994) V (0.006)
601	Q (0.925) E (0.068) K (0.002) A (0.001) D (0.001) H (0.001) R (0.001)
602	M (0.335) V (0.201) L (0.117) I (0.104) A (0.06) T (0.052) H (0.024) W (0.022) F (0.017) Q (0.016) S (0.016) R (0.013) C (0.008) Y (0.007) K (0.004) N (0.002) E (0.001) G (0.001)
603	A (1.0)
604	A (0.546) S (0.309) T (0.144)
605	T (0.658) S (0.163) E (0.088) Q (0.036) A (0.019) N (0.012) K (0.009) D (0.008) H (0.002) P (0.002) R (0.002) V (0.001)
606	K (0.808) M (0.151) Q (0.021) R (0.018)
607	N (0.919) D (0.079) S (0.001) E (0.001)
608	K (0.995) R (0.004) Q (0.001)
609	V (1.0)
610	V (1.0)
611	P (1.0)
612	T (1.0)
613	A (1.0)
614	L (0.779) M (0.139) I (0.053) V (0.029)
615	V (1.0)
616	C (0.592) T (0.143) A (0.111) V (0.082) S (0.03) I (0.027) M (0.013) L (0.002)
617	L (1.0)
618	L (0.669) I (0.219) M (0.087) V (0.025)
619	R (0.999)
620	N (0.992) H (0.003) S (0.002) K (0.001) D (0.001)
621	G (0.472) A (0.083) S (0.079) E (0.037) D (0.036) T (0.036) L (0.031) N (0.03) K (0.029) Q (0.026) V (0.026) R (0.024) P (0.02) I (0.018) C (0.013) H (0.013) F (0.011) M (0.008) Y (0.006) W (0.003)
622	S (0.282) T (0.255) A (0.09) G (0.04) V (0.036) N (0.033) L (0.031) E (0.029) K (0.029) Q (0.028) D (0.025) I (0.023) P (0.022) R (0.021) C (0.016) H (0.012) M (0.011) F (0.009) Y (0.006) W (0.002)
623	C (1.0)
624	Q (0.235) E (0.213) K (0.075) D (0.062) S (0.057) A (0.051) R (0.05) T (0.038) L (0.035) H (0.032) G (0.03) N (0.03) V (0.022) P (0.02) I (0.015) M (0.012) F (0.008) Y (0.007) C (0.006) W (0.002)
625	S (1.0)
626	V (0.52) I (0.474) L (0.006)
627	S (0.584) T (0.265) Q (0.073) A (0.044) N (0.016) H (0.004) K (0.004) E (0.003) R (0.002) C (0.001) D (0.001) G (0.001) P (0.001)
628	E (1.0)
629	A (1.0)
630	R (0.876) K (0.123) Q (0.001)
631	S (0.88) T (0.071) A (0.031) Q (0.011) R (0.002) E (0.001) K (0.001) N (0.001)
632	R (0.99) K (0.006) Q (0.002) H (0.001) L (0.001)
633	L (1.0)
634	D (0.736) N (0.108) S (0.077) A (0.057) E (0.011) T (0.004) G (0.003) K (0.001) Q (0.001)
635	A (0.47) S (0.454) T (0.042) E (0.013) D (0.005) N (0.005) Q (0.004) G (0.003) K (0.002) C (0.001) P (0.001)
636	S (0.444) H (0.286) C (0.142) A (0.055) R (0.02) N (0.017) T (0.017) Q (0.015) E (0.001) G (0.001) K (0.001) Y (0.001)
637	P (1.0)
638	V (0.88) I (0.095) T (0.024)
639	I (0.905) V (0.094)
640	R (1.0)
641	D (0.734) E (0.249) N (0.007) S (0.004) Q (0.002) A (0.001) K (0.001)
642	A (1.0)
643	I (0.999) V (0.001)
644	E (0.848) D (0.047) N (0.037) S (0.026) Q (0.022) K (0.007) T (0.007) A (0.004) G (0.001) H (0.001) R (0.001)
645	A (0.761) S (0.211) T (0.013) G (0.003) N (0.003) Q (0.003) E (0.002) C (0.001) D (0.001) H (0.001) K (0.001) V (0.001)
646	C (0.997) A (0.001) S (0.001)
647	M (0.522) L (0.469) I (0.005) V (0.002) F (0.001)
648	N (0.243) T (0.224) R (0.199) S (0.131) K (0.123) Q (0.032) H (0.015) A (0.014) E (0.004) D (0.004) V (0.003) I (0.002) M (0.002) C (0.001) G (0.001) L (0.001)
649	A (0.76) G (0.124) S (0.07) Q (0.012) T (0.011) E (0.006) K (0.003) N (0.003) V (0.003) C (0.002) D (0.002) R (0.002) H (0.001) P (0.001)
650	S (0.507) T (0.221) P (0.158) A (0.075) N (0.01) Q (0.006) G (0.005) K (0.004) E (0.003) D (0.003) C (0.002) H (0.002) R (0.002) V (0.001)
651	D (0.432) E (0.391) G (0.102) N (0.02) S (0.017) A (0.015) Q (0.012) K (0.004) H (0.002) T (0.002) R (0.001)
652	Q (0.683) K (0.14) R (0.111) E (0.025) A (0.012) H (0.009) S (0.009) N (0.004) T (0.004) D (0.001) G (0.001) M (0.001)
653	K (0.516) R (0.294) Q (0.039) T (0.037) S (0.034) N (0.019) A (0.014) E (0.012) H (0.009) V (0.006) I (0.004) M (0.004) L (0.004) D (0.003) P (0.002) C (0.001) G (0.001)
654	K (0.309) E (0.244) Q (0.152) R (0.092) A (0.09) S (0.037) T (0.026) D (0.012) N (0.01) M (0.009) H (0.005) G (0.004) V (0.003) L (0.002) P (0.002) C (0.001) I (0.001)
655	S (0.373) A (0.322) T (0.197) G (0.035) E (0.022) N (0.01) Q (0.009) V (0.009) D (0.007) C (0.005) K (0.004) M (0.002) P (0.002) I (0.001) H (0.001) L (0.001) R (0.001)
656	D (0.762) S (0.073) G (0.056) N (0.051) A (0.027) E (0.02) T (0.007) H (0.001) K (0.001) Q (0.001)
657	E (0.454) Q (0.23) K (0.082) R (0.058) A (0.054) S (0.041) T (0.035) D (0.013) N (0.008) H (0.006) V (0.006) P (0.005) G (0.002) I (0.002) M (0.002) L (0.002) C (0.001)
658	N (0.227) K (0.174) E (0.144) Q (0.119) D (0.113) H (0.092) S (0.065) R (0.028) T (0.022) A (0.011) G (0.003) P (0.001)
659	S (0.38) G (0.165) E (0.099) A (0.077) N (0.073) D (0.056) Q (0.05) H (0.045) T (0.032) K (0.011) R (0.007) C (0.002) P (0.002)
660	R (0.326) K (0.283) E (0.197) Q (0.109) S (0.022) N (0.015) D (0.013) P (0.012) T (0.008) A (0.007) H (0.006) G (0.001)
661	N (0.79) S (0.148) G (0.026) T (0.014) D (0.007) A (0.006) H (0.003) K (0.002) Q (0.002) E (0.001) R (0.001)
662	D (0.316) E (0.252) N (0.219) Q (0.073) K (0.05) S (0.033) T (0.025) R (0.015) H (0.01) A (0.004) G (0.001)
