## Supplementary material for "Evolution of Protein Regulation in the Vertebrate Glucose Sensor": Supplmentary Datasets: vGCK_Best Support by Site.xls

Site	Probability
1	M (0.997) C (0.001) V (0.001)
2	L (0.23) P (0.165) V (0.163) M (0.081) I (0.08) A (0.069) S (0.053) T (0.047) F (0.021) G (0.017) R (0.014) E (0.013) Q (0.01) K (0.008) D (0.007) N (0.007) C (0.006) H (0.005) Y (0.003) W (0.001)
3	G (0.217) S (0.192) N (0.096) E (0.08) D (0.077) A (0.074) T (0.061) R (0.04) K (0.03) C (0.025) V (0.021) Q (0.015) P (0.015) H (0.014) L (0.012) M (0.009) I (0.008) Y (0.006) F (0.005) W (0.001)
4	R (0.171) H (0.157) K (0.086) E (0.068) Q (0.067) G (0.066) S (0.05) D (0.045) Y (0.042) L (0.038) N (0.038) A (0.032) T (0.03) V (0.025) M (0.02) C (0.019) P (0.017) F (0.016) I (0.013) W (0.003)
5	R (0.235) K (0.125) G (0.071) L (0.059) E (0.058) V (0.055) S (0.053) A (0.043) Q (0.043) T (0.042) M (0.039) I (0.032) H (0.03) D (0.029) N (0.023) C (0.021) P (0.015) F (0.013) Y (0.01) W (0.005)
6	S (0.178) C (0.128) G (0.089) A (0.088) T (0.078) V (0.051) R (0.048) E (0.045) L (0.043) N (0.04) D (0.034) K (0.03) M (0.026) P (0.025) F (0.024) I (0.024) Y (0.018) Q (0.015) H (0.014) W (0.003)
7	R (0.218) K (0.13) Q (0.091) E (0.082) H (0.066) G (0.06) S (0.047) D (0.039) L (0.039) A (0.034) T (0.033) N (0.027) V (0.027) M (0.023) Y (0.02) C (0.017) P (0.016) I (0.014) F (0.011) W (0.004)
8	M (0.175) L (0.148) V (0.131) I (0.078) C (0.065) T (0.056) A (0.048) S (0.048) R (0.037) G (0.036) E (0.034) F (0.028) K (0.028) D (0.021) N (0.015) Q (0.015) Y (0.013) H (0.011) P (0.01) W (0.003)
9	E (0.238) D (0.175) G (0.097) S (0.057) A (0.049) K (0.046) N (0.045) R (0.042) C (0.04) V (0.037) T (0.033) Q (0.032) L (0.024) H (0.018) M (0.017) I (0.015) Y (0.014) F (0.01) P (0.009) W (0.002)
10	G (0.272) S (0.145) A (0.108) P (0.068) T (0.06) E (0.052) V (0.05) R (0.047) D (0.036) L (0.028) N (0.027) K (0.023) I (0.018) M (0.018) C (0.015) Q (0.015) H (0.009) F (0.005) Y (0.003) W (0.001)
11	R (0.214) C (0.14) S (0.08) K (0.077) H (0.074) G (0.054) L (0.053) Q (0.039) A (0.035) T (0.035) E (0.028) Y (0.028) V (0.027) N (0.025) M (0.023) F (0.02) D (0.016) P (0.015) I (0.014) W (0.004)
12	K (0.148) R (0.123) A (0.108) S (0.086) E (0.084) T (0.076) G (0.067) V (0.043) D (0.042) N (0.041) Q (0.037) L (0.025) M (0.024) H (0.023) I (0.019) P (0.016) Y (0.016) C (0.014) F (0.01) W (0.001)
13	G (0.196) V (0.084) S (0.075) M (0.073) A (0.07) E (0.069) R (0.066) L (0.056) T (0.054) D (0.044) K (0.042) I (0.037) N (0.026) Q (0.022) H (0.02) Y (0.02) C (0.018) F (0.016) P (0.009) W (0.002)
14	E (0.359) Q (0.171) D (0.14) K (0.076) R (0.055) G (0.042) N (0.026) A (0.025) H (0.024) S (0.023) T (0.018) V (0.011) L (0.008) P (0.007) M (0.006) I (0.004) C (0.002) Y (0.002) F (0.001)
15	K (0.291) Q (0.247) R (0.188) E (0.105) H (0.033) D (0.031) G (0.019) N (0.019) S (0.015) A (0.011) T (0.011) L (0.007) P (0.006) M (0.005) V (0.005) C (0.002) I (0.002) Y (0.002) F (0.001)
16	V (0.934) I (0.055) M (0.005) A (0.002) L (0.002)
17	E (0.853) D (0.127) K (0.013) Q (0.003) G (0.001) N (0.001)
18	Q (0.946) L (0.038) H (0.004) R (0.003) E (0.002) K (0.002) M (0.001) P (0.001)
19	I (0.943) L (0.036) V (0.016) M (0.005) T (0.001)
20	L (1.0)
21	S (0.708) L (0.121) A (0.025) N (0.025) T (0.02) D (0.016) R (0.012) V (0.01) E (0.009) G (0.009) M (0.008) Q (0.008) P (0.008) I (0.005) K (0.005) F (0.004) H (0.004) C (0.002) Y (0.001)
22	E (0.918) D (0.074) Q (0.003) A (0.001) G (0.001) K (0.001) N (0.001)
23	F (0.999) L (0.001)
24	R (0.367) H (0.35) Q (0.118) K (0.033) V (0.033) A (0.013) L (0.012) E (0.01) G (0.009) M (0.009) S (0.009) T (0.009) I (0.007) N (0.006) Y (0.005) D (0.004) C (0.003) P (0.002) F (0.001)
25	L (0.999)
26	D (0.374) E (0.321) Q (0.209) N (0.046) H (0.014) K (0.01) G (0.006) S (0.006) R (0.005) A (0.004) T (0.002) P (0.001)
27	K (0.588) Q (0.268) R (0.053) N (0.038) E (0.031) H (0.01) D (0.004) S (0.003) T (0.003) A (0.001) G (0.001)
28	E (0.641) Q (0.275) D (0.038) K (0.037) R (0.004) N (0.002) A (0.001) G (0.001) H (0.001)
29	E (0.934) D (0.047) Q (0.01) K (0.003) A (0.002) G (0.002) N (0.001)
30	L (1.0)
31	E (0.626) K (0.262) D (0.052) Q (0.02) N (0.016) R (0.01) G (0.004) A (0.003) T (0.003) S (0.002) H (0.001)
32	E (0.979) D (0.02) Q (0.001) K (0.001)
33	V (0.971) I (0.028)
34	M (1.0)
35	R (0.392) H (0.204) K (0.116) Q (0.079) E (0.031) G (0.031) S (0.024) N (0.023) D (0.017) Y (0.014) A (0.012) T (0.012) C (0.01) L (0.01) P (0.008) M (0.005) V (0.005) F (0.003) I (0.003) W (0.001)
36	R (0.999) K (0.001)
37	M (0.999) L (0.001)
38	Q (0.537) R (0.303) H (0.118) K (0.03) E (0.003) N (0.002) S (0.002) A (0.001) G (0.001) L (0.001) P (0.001) T (0.001)
39	R (0.791) K (0.128) Q (0.035) H (0.01) E (0.008) G (0.007) S (0.004) D (0.003) N (0.003) A (0.002) T (0.002) C (0.001) M (0.001) L (0.001) P (0.001) V (0.001)
40	E (1.0)
41	M (1.0)
42	E (0.622) D (0.286) G (0.021) Q (0.014) N (0.013) K (0.012) A (0.008) S (0.006) R (0.005) H (0.003) T (0.003) V (0.003) I (0.001) M (0.001) L (0.001) P (0.001)
43	R (0.986) K (0.014)
44	G (1.0)
45	L (1.0)
46	R (0.969) K (0.022) G (0.005) Q (0.002) H (0.001) S (0.001)
47	L (0.964) M (0.017) V (0.005) I (0.004) F (0.002) Q (0.002) R (0.002) K (0.001) P (0.001) S (0.001)
48	E (0.971) D (0.025) K (0.002) Q (0.001)
49	T (1.0)
50	H (0.998) N (0.002)
51	E (0.381) D (0.191) Q (0.148) K (0.061) G (0.041) R (0.041) N (0.03) H (0.024) A (0.02) S (0.019) T (0.011) V (0.008) L (0.006) P (0.006) M (0.004) I (0.003) Y (0.003) C (0.002) F (0.001)
52	E (0.955) D (0.044) Q (0.001)
53	A (1.0)
54	S (0.984) T (0.014) A (0.001) N (0.001)
55	V (0.999) I (0.001)
56	K (1.0)
57	M (1.0)
58	L (1.0)
59	P (1.0)
60	T (1.0)
61	Y (1.0)
62	V (1.0)
63	R (0.983) K (0.015) Q (0.001)
64	S (1.0)
65	T (0.995) A (0.001) I (0.001) M (0.001) S (0.001) V (0.001)
66	P (1.0)
67	D (0.997) E (0.003)
68	G (1.0)
69	S (0.991) T (0.009)
70	E (1.0)
71	V (0.991) I (0.004) A (0.003) M (0.001) S (0.001) T (0.001)
72	G (1.0)
73	D (0.999) E (0.001)
74	F (1.0)
75	L (1.0)
76	A (1.0)
77	L (1.0)
78	D (1.0)
79	L (1.0)
80	G (1.0)
81	G (1.0)
82	T (1.0)
83	N (1.0)
84	F (1.0)
85	R (1.0)
86	V (1.0)
87	M (0.613) I (0.27) L (0.106) V (0.011)
88	L (1.0)
89	V (1.0)
90	K (0.998) R (0.001)
91	V (0.983) I (0.017)
92	G (0.993) E (0.002) R (0.002) A (0.001) D (0.001) K (0.001) S (0.001)
93	E (0.874) Q (0.111) D (0.009) K (0.004) R (0.001)
94	D (0.579) N (0.322) G (0.039) E (0.038) S (0.012) A (0.003) H (0.002) K (0.002) T (0.002) Q (0.001) R (0.001)
95	E (0.94) D (0.055) Q (0.002) K (0.001) G (0.001)
96	E (0.905) D (0.067) K (0.013) Q (0.005) G (0.003) N (0.002) A (0.001) S (0.001) R (0.001)
97	G (0.997) A (0.001) S (0.001) E (0.001)
98	E (0.614) Q (0.227) K (0.08) D (0.046) G (0.014) R (0.009) A (0.003) N (0.003) H (0.001) S (0.001) T (0.001)
99	W (0.999) R (0.001)
100	K (0.694) R (0.287) Q (0.009) E (0.004) N (0.002) D (0.001) G (0.001) H (0.001) S (0.001)
101	V (0.995) I (0.005)
102	E (0.958) D (0.036) Q (0.003) K (0.002) G (0.001)
103	T (0.996) M (0.003)
104	K (0.971) R (0.015) Q (0.006) E (0.006) N (0.001)
105	N (0.609) H (0.296) S (0.057) D (0.009) T (0.007) R (0.005) Q (0.004) K (0.003) Y (0.003) A (0.002) G (0.002) C (0.001) E (0.001) P (0.001)
106	Q (0.782) E (0.198) D (0.008) K (0.006) R (0.002) H (0.001)
107	M (0.652) L (0.243) I (0.081) V (0.022) T (0.001)
108	Y (1.0)
109	C (0.952) S (0.041) R (0.005) A (0.001)
110	I (1.0)
111	P (1.0)
112	E (0.951) D (0.041) G (0.004) Q (0.002) K (0.001)
113	D (0.995) E (0.004) N (0.001)
114	V (0.865) A (0.085) I (0.034) T (0.012) M (0.002) L (0.001)
115	M (1.0)
116	T (1.0)
117	G (1.0)
118	T (1.0)
119	A (0.998) G (0.001)
120	E (0.999) D (0.001)
121	M (0.995) I (0.001) K (0.001) L (0.001) T (0.001) V (0.001)
122	L (1.0)
123	F (1.0)
124	D (1.0)
125	Y (1.0)
126	I (0.999) V (0.001)
127	A (1.0)
128	E (0.912) D (0.054) Q (0.029) K (0.002) G (0.001)
129	C (1.0)
130	I (0.989) M (0.008) V (0.002)
131	A (0.907) S (0.089) T (0.003)
132	D (0.896) N (0.096) E (0.007)
133	F (0.96) Y (0.04)
134	L (1.0)
135	D (0.954) E (0.04) N (0.004) K (0.001)
136	K (0.985) R (0.014) Q (0.001)
137	L (0.887) H (0.064) M (0.02) I (0.006) F (0.005) Q (0.005) V (0.005) R (0.002) N (0.001) P (0.001) S (0.001) T (0.001) Y (0.001)
138	N (0.968) D (0.014) S (0.01) G (0.003) E (0.001) H (0.001) K (0.001) T (0.001)
139	M (0.969) L (0.02) I (0.006) V (0.004)
140	K (0.999) R (0.001)
141	H (0.989) D (0.004) Q (0.002) E (0.002) N (0.002)
142	K (0.981) R (0.017) Q (0.001)
143	K (1.0)
144	L (0.999) M (0.001)
145	P (1.0)
146	L (1.0)
147	G (1.0)
148	F (1.0)
149	T (1.0)
150	F (1.0)
151	S (1.0)
152	F (1.0)
153	P (1.0)
154	V (0.999) C (0.001)
155	K (0.835) R (0.164) Q (0.001)
156	H (0.999) Q (0.001)
157	E (0.766) D (0.123) V (0.06) A (0.013) N (0.008) G (0.007) K (0.005) Q (0.005) T (0.003) I (0.002) S (0.002) R (0.002) H (0.001) M (0.001) L (0.001)
158	D (0.992) E (0.004) G (0.004)
159	L (0.803) I (0.146) M (0.025) V (0.023) F (0.002)
160	D (0.999)
161	K (0.992) R (0.005) Q (0.001) S (0.001) N (0.001)
162	G (0.998) A (0.002)
163	I (0.996) V (0.002) T (0.001)
164	L (1.0)
165	I (0.939) L (0.047) V (0.01) M (0.003)
166	N (0.998) T (0.002) S (0.001)
167	W (1.0)
168	T (1.0)
169	K (1.0)
170	G (1.0)
171	F (1.0)
172	T (0.688) S (0.147) K (0.132) N (0.017) A (0.007) R (0.006) E (0.001) M (0.001) Q (0.001)
173	A (1.0)
174	T (0.692) S (0.298) A (0.009)
175	G (1.0)
176	A (0.998) V (0.002)
177	E (0.999) D (0.001)
178	G (1.0)
179	N (0.996) K (0.002) D (0.001)
180	N (0.997) D (0.003)
181	V (0.941) I (0.049) M (0.005) A (0.002) L (0.002)
182	V (1.0)
183	E (0.556) G (0.33) K (0.061) R (0.021) D (0.018) Q (0.005) A (0.004) N (0.002) S (0.002) T (0.001)
184	L (1.0)
185	L (1.0)
186	R (0.998) K (0.002)
187	D (0.834) E (0.166)
188	A (1.0)
189	I (1.0)
190	K (0.998) R (0.002)
191	R (1.0)
192	R (1.0)
193	G (1.0)
194	D (0.999) E (0.001)
195	F (0.996) L (0.003) Y (0.001)
196	D (0.839) E (0.16)
197	M (0.996) V (0.002) I (0.001) L (0.001)
198	D (0.999) E (0.001)
199	V (0.976) I (0.024)
200	V (0.995) I (0.005)
201	A (1.0)
202	M (0.998) V (0.002)
203	V (1.0)
204	N (1.0)
205	D (1.0)
206	T (1.0)
207	V (1.0)
208	A (0.998) G (0.001)
209	T (1.0)
210	M (1.0)
211	I (0.99) M (0.008) V (0.002)
212	S (1.0)
213	C (1.0)
214	Y (0.999)
215	Y (0.995) F (0.004)
216	E (0.993) D (0.006)
217	D (1.0)
218	H (0.982) R (0.014) Q (0.003) Y (0.001)
219	N (0.618) S (0.299) D (0.039) T (0.012) E (0.008) G (0.008) A (0.006) K (0.003) H (0.002) Q (0.001) R (0.001)
220	C (0.997) T (0.002) S (0.001)
221	E (0.984) D (0.008) Q (0.005) K (0.001)
222	I (0.825) V (0.174) M (0.001)
223	G (1.0)
224	M (0.991) L (0.009)
225	I (1.0)
226	V (0.999) I (0.001)
227	G (1.0)
228	T (1.0)
229	G (1.0)
230	C (0.998) S (0.002)
231	N (1.0)
232	A (0.941) T (0.057) S (0.002)
233	C (1.0)
234	Y (1.0)
235	M (1.0)
236	E (1.0)
237	E (0.992) K (0.006) D (0.001)
238	M (0.996) L (0.002) I (0.001)
239	R (0.595) K (0.19) Q (0.042) G (0.034) H (0.03) E (0.022) S (0.017) A (0.01) T (0.01) N (0.009) D (0.008) C (0.007) L (0.006) M (0.004) P (0.004) V (0.004) I (0.002) W (0.002) Y (0.002) F (0.001)
240	N (1.0)
241	V (0.997) I (0.003)
242	E (0.52) D (0.48)
243	L (0.998) I (0.001) M (0.001)
244	V (0.992) I (0.004) L (0.003) M (0.001)
245	E (0.984) D (0.016)
246	G (1.0)
247	E (0.512) D (0.482) N (0.003) Q (0.001) G (0.001)
248	E (0.99) K (0.007) D (0.002) Q (0.001)
249	G (1.0)
250	R (0.769) Q (0.162) K (0.047) H (0.008) E (0.006) G (0.002) A (0.001) D (0.001) L (0.001) N (0.001) P (0.001) S (0.001) T (0.001)
251	M (1.0)
252	C (1.0)
253	I (0.695) V (0.304) M (0.001)
254	N (1.0)
255	M (0.991) T (0.009)
256	E (1.0)
257	W (1.0)
258	G (1.0)
259	A (1.0)
260	F (1.0)
261	G (1.0)
262	D (0.945) E (0.052) N (0.003)
263	S (0.739) T (0.161) N (0.042) A (0.029) D (0.009) G (0.009) E (0.004) C (0.001) K (0.001) Q (0.001) P (0.001) R (0.001) V (0.001)
264	G (1.0)
265	E (0.994) A (0.003) D (0.002)
266	L (1.0)
267	E (0.979) D (0.021)
268	E (0.523) D (0.472) N (0.002) Q (0.001) G (0.001)
269	F (0.593) L (0.396) Y (0.004) I (0.002) M (0.002) V (0.002)
270	R (1.0)
271	L (0.993) M (0.004) I (0.001) T (0.001) V (0.001)
272	E (0.998) D (0.002)
273	Y (1.0)
274	D (1.0)
275	R (1.0)
276	K (0.41) E (0.127) V (0.124) M (0.076) R (0.066) Q (0.042) A (0.03) T (0.028) D (0.021) I (0.021) N (0.019) G (0.01) L (0.01) S (0.01) H (0.007) C (0.001) P (0.001)
277	V (0.993) I (0.007)
278	D (1.0)
279	E (0.999) D (0.001)
280	T (0.947) S (0.02) A (0.01) N (0.009) M (0.006) I (0.002) H (0.001) K (0.001) R (0.001) V (0.001)
281	S (1.0)
282	L (0.76) M (0.062) I (0.048) V (0.035) N (0.028) S (0.024) T (0.011) F (0.009) A (0.005) H (0.005) Q (0.003) D (0.002) K (0.002) P (0.002) R (0.002) E (0.001) G (0.001) Y (0.001)
283	N (1.0)
284	P (0.579) R (0.326) Q (0.026) K (0.023) S (0.021) H (0.008) A (0.005) T (0.004) G (0.003) C (0.001) E (0.001) L (0.001) N (0.001)
285	G (1.0)
286	Q (0.987) K (0.005) R (0.004) H (0.002) E (0.002)
287	Q (1.0)
288	L (1.0)
289	Y (0.695) F (0.305)
290	E (1.0)
291	K (1.0)
292	I (0.922) V (0.042) M (0.03) L (0.005) T (0.001)
293	I (1.0)
294	S (0.999)
295	G (1.0)
296	K (0.998) R (0.001) M (0.001)
297	Y (1.0)
298	M (1.0)
299	G (1.0)
300	E (1.0)
301	L (0.992) I (0.004) M (0.002) V (0.001)
302	V (0.998) I (0.002)
303	R (1.0)
304	L (1.0)
305	V (0.908) L (0.058) I (0.025) M (0.008) A (0.001)
306	L (0.9) V (0.069) M (0.015) I (0.014) F (0.001)
307	L (0.735) M (0.235) V (0.014) I (0.013) F (0.002)
308	K (0.995) R (0.004) E (0.001)
309	L (0.998) M (0.001)
310	T (0.89) V (0.063) A (0.023) I (0.013) M (0.005) S (0.005) L (0.001)
311	N (0.988) K (0.006) D (0.003) H (0.001) S (0.001)
312	E (0.732) Q (0.262) D (0.005) K (0.001)
313	G (0.609) N (0.234) S (0.067) D (0.036) E (0.012) A (0.011) R (0.01) K (0.008) T (0.007) H (0.002) C (0.001) Q (0.001) V (0.001)
314	L (1.0)
315	L (0.999)
316	F (1.0)
317	G (0.756) N (0.146) S (0.047) D (0.026) E (0.008) A (0.007) R (0.004) T (0.003) K (0.002) H (0.001)
318	G (1.0)
319	K (0.53) E (0.392) Q (0.025) R (0.025) D (0.018) N (0.004) G (0.003) A (0.001) H (0.001) S (0.001) T (0.001)
320	A (0.975) T (0.016) S (0.005) V (0.002) G (0.001)
321	S (1.0)
322	E (0.835) D (0.128) G (0.018) Q (0.006) A (0.004) K (0.002) N (0.002) P (0.001) S (0.001) T (0.001)
323	K (0.149) L (0.115) R (0.108) V (0.104) M (0.093) I (0.072) T (0.058) E (0.056) A (0.044) S (0.041) Q (0.036) G (0.029) D (0.024) N (0.023) H (0.014) F (0.011) P (0.009) C (0.007) Y (0.004) W (0.001)
324	L (1.0)
325	K (0.508) Q (0.397) R (0.048) E (0.038) H (0.003) D (0.002) N (0.002)
326	T (1.0)
327	R (0.55) H (0.38) P (0.038) Q (0.02) K (0.004) S (0.003) A (0.001) G (0.001) L (0.001) N (0.001) T (0.001)
328	G (0.912) S (0.044) A (0.009) F (0.009) V (0.004) C (0.003) E (0.003) R (0.003) D (0.002) W (0.002) H (0.001) L (0.001) N (0.001) T (0.001) Y (0.001)
329	S (0.59) T (0.149) K (0.103) N (0.059) A (0.035) R (0.033) G (0.009) E (0.005) Q (0.004) P (0.004) D (0.002) M (0.002) C (0.001) I (0.001) H (0.001) L (0.001) V (0.001)
330	F (1.0)
331	E (0.962) Q (0.018) D (0.017) K (0.002)
332	T (1.0)
333	K (0.585) R (0.408) Q (0.004) E (0.001) H (0.001) N (0.001)
334	Y (0.786) F (0.213) H (0.001)
335	V (0.987) I (0.012) M (0.001)
336	S (1.0)
337	Q (1.0)
338	I (0.997) V (0.002)
339	E (1.0)
340	S (0.996) N (0.002) A (0.001) T (0.001)
341	D (0.873) S (0.049) N (0.037) E (0.028) A (0.008) G (0.003) T (0.001)
342	D (0.291) E (0.22) G (0.073) A (0.051) N (0.051) S (0.048) V (0.043) K (0.032) T (0.031) Q (0.026) R (0.026) L (0.023) M (0.018) I (0.016) H (0.015) P (0.014) Y (0.008) C (0.006) F (0.006) W (0.001)
343	S (0.187) D (0.133) E (0.131) G (0.1) A (0.088) N (0.086) T (0.084) K (0.029) V (0.028) R (0.027) Q (0.019) P (0.018) L (0.014) M (0.013) I (0.012) H (0.012) C (0.01) F (0.005) Y (0.005)
344	G (0.994) S (0.003) A (0.001) R (0.001) E (0.001)
345	D (0.882) E (0.118)
346	M (0.711) L (0.219) R (0.021) I (0.018) V (0.017) T (0.005) K (0.004) A (0.001) F (0.001) H (0.001) Q (0.001) S (0.001)
347	K (0.977) R (0.015) E (0.002) N (0.002) T (0.002) Q (0.001) S (0.001)
348	Q (0.997) P (0.001) E (0.001)
349	T (0.927) I (0.057) V (0.009) M (0.003) A (0.002) S (0.001)
350	Y (0.303) F (0.252) L (0.184) H (0.038) V (0.038) M (0.035) I (0.028) S (0.023) C (0.02) R (0.012) T (0.012) A (0.01) Q (0.008) N (0.007) E (0.006) D (0.006) G (0.005) K (0.005) P (0.005) W (0.003)
351	N (1.0)
352	I (0.967) V (0.033)
353	L (1.0)
354	T (0.502) L (0.135) S (0.081) M (0.068) A (0.065) V (0.042) I (0.038) R (0.014) P (0.013) H (0.011) Q (0.008) N (0.007) K (0.006) F (0.003) E (0.002) G (0.002) C (0.001) D (0.001) Y (0.001)
355	T (0.44) S (0.234) G (0.166) A (0.096) N (0.026) R (0.008) E (0.005) D (0.005) V (0.005) C (0.003) K (0.003) M (0.002) P (0.002) I (0.001) H (0.001) Q (0.001)
356	L (0.996) M (0.002) I (0.001) F (0.001) V (0.001)
357	G (0.997) S (0.001) E (0.001) D (0.001)
358	L (0.806) V (0.13) I (0.035) M (0.025) F (0.002) A (0.001)
359	Q (0.601) L (0.185) R (0.091) K (0.034) H (0.023) E (0.014) M (0.012) S (0.009) P (0.007) V (0.006) A (0.005) G (0.004) T (0.003) D (0.002) I (0.002) N (0.002) F (0.001)
360	H (0.48) R (0.063) E (0.043) Q (0.041) Y (0.038) L (0.036) D (0.033) G (0.032) S (0.032) K (0.031) N (0.028) V (0.024) A (0.022) T (0.021) F (0.018) M (0.017) C (0.013) I (0.013) P (0.012) W (0.002)
361	P (0.998) A (0.002) S (0.001)
362	T (0.901) S (0.095) A (0.003)
363	E (0.518) D (0.218) K (0.064) G (0.045) Q (0.042) R (0.027) N (0.021) A (0.019) S (0.013) T (0.009) V (0.007) H (0.006) M (0.003) L (0.003) I (0.002) P (0.002) C (0.001) Y (0.001)
364	L (0.205) V (0.154) A (0.131) M (0.089) T (0.083) S (0.074) I (0.072) G (0.033) P (0.024) E (0.023) F (0.022) R (0.02) D (0.014) K (0.013) N (0.012) Q (0.011) C (0.009) H (0.006) Y (0.004) W (0.001)
365	D (0.981) E (0.019)
366	C (1.0)
367	E (0.432) D (0.353) R (0.065) K (0.044) G (0.037) Q (0.03) N (0.017) H (0.007) A (0.006) S (0.005) T (0.002) V (0.001)
368	I (0.788) L (0.114) V (0.067) M (0.027) T (0.002) F (0.001)
369	V (1.0)
370	R (0.967) K (0.028) Q (0.002) H (0.001)
371	R (0.455) L (0.239) Q (0.136) K (0.048) H (0.027) M (0.022) S (0.014) E (0.01) V (0.01) A (0.007) G (0.006) I (0.006) P (0.006) T (0.005) D (0.002) N (0.002) C (0.001) F (0.001) W (0.001)
372	V (0.545) A (0.223) S (0.094) I (0.061) T (0.037) M (0.014) L (0.013) G (0.005) C (0.002) E (0.001) D (0.001) F (0.001) N (0.001) P (0.001) R (0.001)
373	C (1.0)
374	Q (0.654) E (0.266) K (0.043) R (0.026) D (0.005) H (0.002) A (0.001) G (0.001) N (0.001)
375	A (0.912) S (0.084) T (0.003)
376	V (1.0)
377	S (1.0)
378	T (0.756) R (0.237) K (0.003) S (0.002) A (0.001)
379	R (1.0)
380	A (1.0)
381	A (1.0)
382	H (0.905) S (0.029) N (0.018) Q (0.011) R (0.011) Y (0.01) L (0.005) P (0.002) T (0.002) A (0.001) C (0.001) E (0.001) D (0.001) G (0.001) F (0.001) K (0.001)
383	L (0.851) M (0.135) V (0.009) I (0.004)
384	C (1.0)
385	A (0.949) S (0.031) T (0.012) G (0.003) V (0.002) P (0.001)
386	A (1.0)
387	G (1.0)
388	M (0.484) L (0.391) I (0.11) V (0.014)
389	A (0.999)
390	A (0.83) G (0.141) S (0.017) T (0.005) V (0.003) E (0.002) D (0.001) R (0.001)
391	V (0.992) I (0.008)
392	V (0.701) I (0.297) A (0.001) M (0.001)
393	N (1.0)
394	K (0.632) R (0.362) Q (0.003) E (0.001)
395	M (0.675) I (0.32) V (0.005) L (0.001)
396	R (0.971) K (0.021) G (0.003) Q (0.002) H (0.001)
397	E (0.937) D (0.033) Q (0.012) K (0.01) G (0.003) R (0.002) A (0.001) N (0.001)
398	N (0.985) S (0.007) D (0.005) K (0.001) T (0.001)
399	R (0.998) H (0.001)
400	S (0.946) P (0.027) T (0.01) A (0.009) N (0.003) G (0.002) C (0.001) R (0.001)
401	Q (0.623) L (0.135) E (0.058) R (0.029) H (0.023) K (0.021) M (0.019) V (0.016) D (0.013) S (0.011) A (0.01) P (0.009) T (0.008) I (0.007) G (0.006) N (0.006) F (0.004) Y (0.002) C (0.001)
402	E (0.952) D (0.044) Q (0.002) K (0.001) G (0.001)
403	T (0.138) S (0.107) Q (0.099) A (0.086) E (0.083) R (0.079) K (0.069) G (0.048) D (0.042) N (0.041) V (0.039) L (0.034) H (0.031) M (0.03) P (0.029) I (0.021) C (0.009) F (0.006) Y (0.006) W (0.001)
404	L (0.99) M (0.005) F (0.002) V (0.002) I (0.001)
405	K (0.786) E (0.116) R (0.059) Q (0.024) D (0.005) N (0.003) G (0.002) A (0.001) H (0.001) S (0.001) T (0.001)
406	I (0.995) V (0.004) M (0.001)
407	T (1.0)
408	V (0.999) I (0.001)
409	G (1.0)
410	V (0.998) I (0.002)
411	D (1.0)
412	G (1.0)
413	S (1.0)
414	V (1.0)
415	Y (1.0)
416	K (1.0)
417	L (0.991) F (0.004) M (0.002) I (0.001) V (0.001) Y (0.001)
418	H (1.0)
419	P (1.0)
420	S (0.435) C (0.132) H (0.096) T (0.068) L (0.059) R (0.037) A (0.036) N (0.032) G (0.018) P (0.012) M (0.011) V (0.011) Y (0.01) K (0.009) Q (0.009) F (0.007) I (0.006) E (0.005) D (0.005)
421	F (1.0)
422	K (0.814) R (0.098) Q (0.018) E (0.017) N (0.016) S (0.008) T (0.008) A (0.004) G (0.004) H (0.004) D (0.003) M (0.002) I (0.001) L (0.001) P (0.001) V (0.001)
423	D (0.404) E (0.251) H (0.056) G (0.045) N (0.041) Q (0.037) K (0.029) R (0.027) S (0.024) A (0.021) T (0.014) V (0.012) L (0.009) Y (0.008) M (0.006) I (0.005) P (0.005) C (0.004) F (0.003)
424	K (0.456) R (0.19) L (0.087) M (0.072) Q (0.03) T (0.025) E (0.023) V (0.023) I (0.018) S (0.017) N (0.013) A (0.012) G (0.008) H (0.008) D (0.004) F (0.004) P (0.004) C (0.002) W (0.001) Y (0.001)
425	F (0.697) M (0.17) L (0.09) I (0.017) V (0.016) Y (0.003) S (0.002) T (0.002) A (0.001) C (0.001)
426	H (0.727) N (0.091) S (0.068) T (0.043) R (0.019) Q (0.011) D (0.01) A (0.006) K (0.005) Y (0.005) P (0.003) C (0.002) E (0.002) G (0.002) L (0.002) F (0.001) I (0.001) M (0.001) V (0.001)
427	A (0.615) E (0.083) S (0.055) T (0.051) G (0.037) D (0.033) V (0.032) Q (0.025) R (0.016) K (0.014) N (0.009) P (0.009) M (0.005) L (0.005) I (0.004) H (0.003) C (0.002) F (0.001)
428	M (0.227) V (0.172) L (0.128) I (0.098) T (0.08) A (0.053) S (0.04) E (0.029) G (0.027) R (0.026) K (0.025) F (0.021) D (0.017) N (0.013) Q (0.011) C (0.01) P (0.009) H (0.007) Y (0.006) W (0.001)
429	V (0.907) I (0.077) T (0.007) M (0.004) A (0.003) L (0.002)
430	R (0.46) Q (0.166) K (0.114) E (0.074) H (0.036) G (0.032) N (0.032) D (0.03) S (0.022) A (0.009) T (0.009) C (0.003) L (0.003) P (0.003) M (0.002) V (0.002) I (0.001) Y (0.001)
431	E (0.842) D (0.101) K (0.018) Q (0.017) G (0.008) A (0.003) N (0.003) R (0.003) H (0.001) S (0.001) T (0.001) V (0.001)
432	L (0.996) M (0.002) I (0.001) F (0.001) V (0.001)
433	T (0.82) S (0.046) A (0.043) V (0.025) I (0.019) M (0.016) C (0.007) N (0.006) L (0.004) G (0.003) K (0.003) R (0.003) E (0.002) P (0.002) D (0.001) F (0.001) H (0.001) Q (0.001)
434	P (0.984) A (0.009) S (0.004) T (0.001)
435	R (0.256) K (0.123) H (0.107) G (0.074) E (0.065) Q (0.061) S (0.046) D (0.037) A (0.03) N (0.03) L (0.028) T (0.027) Y (0.024) V (0.02) C (0.019) M (0.017) P (0.014) I (0.01) F (0.009) W (0.004)
436	C (0.971) V (0.008) S (0.006) A (0.003) G (0.001) F (0.001) I (0.001) M (0.001) L (0.001) R (0.001) T (0.001) Y (0.001)
437	D (0.713) E (0.148) N (0.093) G (0.012) S (0.007) A (0.005) K (0.005) H (0.004) Q (0.003) T (0.003) R (0.002) V (0.001) Y (0.001)
438	I (0.743) V (0.251) M (0.003) L (0.002) T (0.001)
439	T (0.673) K (0.091) N (0.09) S (0.051) A (0.023) R (0.022) E (0.007) M (0.007) D (0.006) I (0.005) Q (0.005) V (0.005) G (0.004) H (0.004) L (0.002) P (0.002) C (0.001)
440	F (0.997) Y (0.002) L (0.001)
441	I (0.628) V (0.172) M (0.106) L (0.046) T (0.024) A (0.009) S (0.004) F (0.003) E (0.001) D (0.001) G (0.001) K (0.001) N (0.001) R (0.001)
442	Q (0.61) L (0.213) R (0.029) M (0.025) H (0.022) E (0.021) K (0.016) V (0.013) P (0.011) S (0.008) A (0.007) T (0.006) I (0.005) D (0.003) F (0.003) N (0.003) G (0.002) Y (0.002) C (0.001)
443	S (1.0)
444	E (0.953) D (0.034) Q (0.005) K (0.002) A (0.001) G (0.001) H (0.001) N (0.001)
445	E (0.755) D (0.242) Q (0.001) G (0.001) N (0.001)
446	G (1.0)
447	S (1.0)
448	G (1.0)
449	R (0.747) K (0.251) Q (0.001)
450	G (1.0)
451	A (1.0)
452	A (1.0)
453	L (1.0)
454	I (0.666) V (0.266) M (0.031) L (0.021) T (0.007) A (0.004) F (0.002) S (0.001)
455	S (0.773) T (0.199) A (0.017) N (0.004) G (0.001) I (0.001) P (0.001) R (0.001) V (0.001)
456	A (1.0)
457	V (0.993) I (0.005) A (0.001) M (0.001)
458	A (0.999)
459	C (0.777) R (0.053) S (0.03) G (0.018) K (0.013) A (0.012) V (0.012) Y (0.012) T (0.01) L (0.009) E (0.008) F (0.008) H (0.007) M (0.006) Q (0.006) D (0.005) N (0.005) I (0.004) P (0.003) W (0.002)
460	K (0.747) R (0.251) Q (0.001)
461	M (0.787) L (0.154) V (0.024) I (0.018) T (0.005) A (0.003) F (0.002) K (0.002) Q (0.001) S (0.001) R (0.001)
462	A (0.957) T (0.027) V (0.008) S (0.004) I (0.002) G (0.001)
463	C (0.446) S (0.214) G (0.165) A (0.04) R (0.028) T (0.019) N (0.014) V (0.013) E (0.01) D (0.009) Y (0.007) K (0.006) L (0.006) F (0.005) H (0.004) M (0.004) P (0.004) I (0.003) Q (0.003) W (0.002)
464	M (0.568) T (0.064) L (0.062) V (0.06) K (0.058) I (0.041) R (0.034) A (0.023) S (0.022) N (0.013) E (0.012) Q (0.01) G (0.008) D (0.007) H (0.005) F (0.004) C (0.003) P (0.003) Y (0.001)
465	G (0.158) S (0.143) C (0.123) A (0.077) T (0.067) E (0.059) R (0.055) V (0.044) D (0.043) N (0.036) K (0.033) L (0.033) M (0.022) I (0.02) P (0.019) F (0.017) Q (0.016) Y (0.016) H (0.014) W (0.003)
466	Q (0.192) E (0.129) R (0.112) H (0.106) K (0.083) D (0.057) G (0.044) S (0.039) L (0.037) N (0.031) A (0.03) T (0.026) Y (0.023) V (0.022) P (0.019) M (0.018) I (0.011) C (0.01) F (0.01) W (0.002)
