## Supplementary material for "Evolution of Protein Regulation in the Vertebrate Glucose Sensor": Supplmentary Datasets: vGKRP_best Support by Site.xls

Site	Probability
1	E (0.977) A (0.007) D (0.006) Q (0.005) S (0.003) K (0.001) T (0.001)
2	L (0.766) M (0.209) I (0.019) V (0.004) F (0.001)
3	A (0.819) S (0.064) V (0.023) T (0.022) P (0.019) C (0.012) G (0.012) L (0.005) I (0.004) E (0.003) M (0.003) Q (0.003) F (0.002) K (0.002) N (0.002) D (0.001) H (0.001) R (0.001) Y (0.001)
4	G (0.713) A (0.195) S (0.059) N (0.007) D (0.006) E (0.005) T (0.004) Q (0.003) C (0.002) K (0.002) R (0.002) H (0.001) P (0.001) V (0.001)
5	Y (0.466) L (0.153) F (0.098) M (0.078) V (0.054) I (0.038) T (0.029) A (0.025) H (0.016) S (0.016) C (0.011) Q (0.005) N (0.003) K (0.002) R (0.002) W (0.002) E (0.001)
6	E (0.999) D (0.001)
7	A (0.646) S (0.249) T (0.034) D (0.026) E (0.015) G (0.009) N (0.008) Q (0.004) P (0.004) K (0.002) C (0.001) H (0.001) R (0.001) V (0.001)
8	S (0.62) T (0.208) A (0.107) M (0.023) L (0.013) Q (0.01) V (0.006) C (0.003) I (0.002) N (0.002) E (0.001) G (0.001) F (0.001) H (0.001) K (0.001) P (0.001) R (0.001)
9	L (0.706) I (0.126) V (0.085) M (0.051) F (0.015) T (0.008) A (0.004) C (0.001) Q (0.001) S (0.001)
10	P (1.0)
11	I (0.957) V (0.036) L (0.005) M (0.001)
12	T (1.0)
13	E (1.0)
14	R (0.57) K (0.418) Q (0.009) A (0.001)
15	S (0.975) A (0.023) T (0.002)
16	N (1.0)
17	P (1.0)
18	I (0.906) L (0.055) V (0.028) M (0.008) R (0.001) T (0.001)
19	T (1.0)
20	R (0.667) K (0.222) Q (0.062) H (0.032) E (0.005) N (0.005) S (0.003) T (0.002) A (0.001) D (0.001)
21	N (0.878) D (0.095) E (0.01) G (0.01) S (0.005) K (0.001) Q (0.001)
22	I (0.986) L (0.011) V (0.002)
23	D (1.0)
24	T (0.424) K (0.305) V (0.152) A (0.036) I (0.022) S (0.019) M (0.009) Q (0.009) R (0.009) E (0.004) L (0.004) N (0.004) C (0.001) H (0.001) P (0.001)
25	A (0.997) S (0.003)
26	G (0.487) A (0.082) S (0.078) E (0.036) D (0.036) T (0.034) L (0.029) N (0.029) K (0.028) Q (0.025) V (0.025) R (0.023) P (0.019) I (0.017) C (0.012) H (0.012) F (0.01) M (0.008) Y (0.006) W (0.003)
27	D (0.947) S (0.027) N (0.019) E (0.004) A (0.001) G (0.001) T (0.001)
28	P (1.0)
29	T (0.346) S (0.235) A (0.103) K (0.056) N (0.05) Q (0.04) V (0.039) R (0.02) E (0.018) L (0.018) I (0.014) M (0.014) C (0.011) H (0.011) D (0.008) G (0.008) F (0.004) P (0.004) Y (0.002)
30	Q (0.792) E (0.135) D (0.021) K (0.013) H (0.009) N (0.008) S (0.006) R (0.005) A (0.003) G (0.003) T (0.002)
31	I (0.997) L (0.002)
32	V (0.999) I (0.001)
33	Q (0.989) R (0.004) H (0.002) K (0.002) E (0.002)
34	L (0.998) I (0.001) M (0.001)
35	L (1.0)
36	K (0.62) R (0.192) Q (0.174) H (0.007) E (0.003) N (0.001) S (0.001) T (0.001)
37	E (0.895) Q (0.092) D (0.008) K (0.003) N (0.001) S (0.001)
38	C (1.0)
39	D (1.0)
40	A (0.919) S (0.028) V (0.026) T (0.01) L (0.006) M (0.003) C (0.002) I (0.002) G (0.001) Q (0.001)
41	E (1.0)
42	I (1.0)
43	F (1.0)
44	Q (0.981) E (0.013) D (0.001) H (0.001) K (0.001) N (0.001) S (0.001)
45	E (0.545) G (0.193) K (0.09) R (0.083) Q (0.034) A (0.018) S (0.016) D (0.012) N (0.006) H (0.002) T (0.001)
46	E (0.869) D (0.085) Q (0.016) W (0.008) S (0.005) A (0.003) H (0.003) G (0.002) K (0.002) N (0.002) R (0.001) T (0.001) Y (0.001)
47	D (0.894) E (0.056) N (0.024) S (0.008) G (0.006) Q (0.003) A (0.002) H (0.002) K (0.002) T (0.002) P (0.001)
48	E (0.763) K (0.119) Q (0.05) D (0.026) R (0.01) A (0.007) S (0.007) N (0.005) T (0.005) G (0.002) H (0.002) P (0.001) V (0.001)
49	T (0.298) S (0.265) A (0.254) G (0.025) N (0.024) V (0.024) K (0.015) Q (0.015) R (0.014) C (0.012) E (0.011) P (0.009) D (0.007) I (0.007) L (0.006) M (0.005) H (0.004) F (0.001) Y (0.001)
50	V (0.296) I (0.231) L (0.193) A (0.081) T (0.066) M (0.045) S (0.027) C (0.012) F (0.011) Q (0.007) G (0.005) E (0.004) K (0.004) P (0.004) N (0.003) R (0.003) H (0.002) Y (0.002) D (0.001)
51	T (0.225) S (0.14) Q (0.121) E (0.098) K (0.082) A (0.072) N (0.065) H (0.049) R (0.041) D (0.032) V (0.028) I (0.012) L (0.01) M (0.008) G (0.006) C (0.004) P (0.004) Y (0.002) F (0.001)
52	N (0.496) D (0.4) E (0.047) S (0.018) Q (0.01) G (0.008) K (0.007) H (0.006) T (0.004) A (0.002) R (0.001)
53	Y (0.994) H (0.006) F (0.001)
54	Q (0.494) K (0.274) P (0.109) M (0.024) A (0.017) S (0.017) R (0.016) T (0.016) L (0.011) E (0.008) H (0.007) V (0.003) N (0.002) I (0.001)
55	R (0.418) S (0.199) T (0.09) N (0.086) G (0.072) K (0.057) A (0.03) Q (0.023) H (0.011) E (0.004) C (0.003) D (0.003) M (0.001) L (0.001) P (0.001) V (0.001)
56	L (0.998) I (0.002) M (0.001)
57	Y (0.988) F (0.012)
58	S (0.913) D (0.039) G (0.034) N (0.008) A (0.005) E (0.001) T (0.001)
59	E (0.879) D (0.103) Q (0.01) K (0.003) N (0.002) A (0.001) S (0.001)
60	S (0.882) E (0.033) A (0.024) T (0.021) D (0.018) N (0.01) Q (0.006) G (0.002) K (0.002) P (0.001)
61	V (0.718) T (0.138) I (0.134) A (0.004) M (0.002) L (0.002) S (0.001)
62	I (0.532) L (0.415) V (0.043) M (0.009) F (0.001)
63	K (0.492) R (0.395) Q (0.075) H (0.026) E (0.004) N (0.004) S (0.002) A (0.001) T (0.001)
64	T (0.983) S (0.006) V (0.003) A (0.002) M (0.002) I (0.001) L (0.001)
65	M (0.973) I (0.014) L (0.011) V (0.001)
66	V (0.28) A (0.215) T (0.164) I (0.079) S (0.069) E (0.054) D (0.022) L (0.02) G (0.017) Q (0.017) N (0.016) M (0.014) C (0.01) K (0.01) P (0.004) R (0.004) H (0.003) F (0.001) Y (0.001)
67	D (0.912) E (0.068) N (0.011) K (0.004) Q (0.002) S (0.001)
68	V (0.872) I (0.127) L (0.001)
69	A (0.999) S (0.001)
70	K (0.591) E (0.083) Q (0.063) N (0.052) S (0.051) R (0.045) T (0.04) A (0.033) D (0.019) G (0.01) H (0.005) P (0.003) V (0.002) C (0.001) I (0.001) M (0.001) L (0.001)
71	K (0.673) Q (0.14) R (0.086) E (0.043) S (0.012) A (0.01) N (0.01) T (0.01) H (0.008) D (0.003) G (0.001) M (0.001) L (0.001) P (0.001) V (0.001)
72	V (0.622) A (0.372) I (0.003) C (0.001) T (0.001)
73	Q (0.758) K (0.124) E (0.043) A (0.035) R (0.014) S (0.01) T (0.008) H (0.002) N (0.002) D (0.001) M (0.001) V (0.001)
74	E (0.963) D (0.016) Q (0.01) A (0.003) K (0.002) N (0.001) S (0.001) T (0.001) V (0.001)
75	I (0.976) V (0.02) L (0.004)
76	L (0.999) M (0.001)
77	K (0.96) Q (0.023) E (0.013) R (0.004)
78	D (0.635) N (0.361) S (0.002) E (0.002)
79	P (1.0)
80	L (0.444) I (0.1) V (0.084) F (0.052) M (0.043) A (0.04) S (0.032) T (0.031) Q (0.023) K (0.019) E (0.018) G (0.017) R (0.017) P (0.015) Y (0.014) C (0.012) D (0.011) H (0.011) N (0.01) W (0.006)
81	N (0.283) S (0.098) D (0.078) G (0.06) T (0.056) K (0.054) A (0.053) E (0.053) Q (0.046) L (0.035) H (0.034) R (0.034) V (0.027) I (0.021) P (0.02) C (0.012) F (0.012) Y (0.012) M (0.01) W (0.003)
82	G (0.487) A (0.082) S (0.078) E (0.036) D (0.036) T (0.034) L (0.029) N (0.029) K (0.028) Q (0.025) V (0.025) R (0.023) P (0.019) I (0.017) C (0.012) H (0.012) F (0.01) M (0.008) Y (0.006) W (0.003)
83	D (0.698) E (0.291) S (0.004) N (0.003) Q (0.002) A (0.001)
84	N (0.604) D (0.375) E (0.009) S (0.004) H (0.002) G (0.001) K (0.001) Q (0.001) T (0.001)
85	N (0.978) S (0.019) D (0.001) T (0.001)
86	L (0.87) I (0.053) V (0.046) M (0.019) A (0.008) C (0.001) F (0.001) T (0.001)
87	I (0.992) V (0.008)
88	V (1.0)
89	L (0.997) M (0.002) I (0.001)
90	S (1.0)
91	G (1.0)
92	C (1.0)
93	G (1.0)
94	T (1.0)
95	S (1.0)
96	G (1.0)
97	R (1.0)
98	L (0.999)
99	A (1.0)
100	F (1.0)
101	L (0.994) I (0.003) M (0.002) F (0.001)
102	L (0.793) I (0.088) V (0.08) M (0.033) T (0.003) A (0.001) F (0.001)
103	A (0.999)
104	R (0.458) K (0.29) T (0.144) S (0.069) Q (0.019) N (0.01) A (0.004) E (0.002) H (0.002) M (0.001)
105	S (0.995) T (0.004)
106	F (1.0)
107	N (1.0)
108	K (0.944) R (0.055) Q (0.001)
109	L (0.993) I (0.003) M (0.003)
110	L (0.999) I (0.001) M (0.001)
111	K (0.823) R (0.132) Q (0.031) E (0.006) H (0.002) N (0.002) A (0.001) S (0.001) T (0.001)
112	G (0.364) D (0.294) E (0.209) N (0.034) S (0.034) A (0.028) Q (0.016) K (0.009) T (0.004) R (0.003) H (0.002) P (0.001)
113	L (0.535) Q (0.376) M (0.041) C (0.009) I (0.007) V (0.006) A (0.005) H (0.005) S (0.004) R (0.003) T (0.003) F (0.002) E (0.001) K (0.001) N (0.001)
114	G (0.972) S (0.016) A (0.004) N (0.003) H (0.002) Q (0.002)
115	K (0.631) R (0.278) Q (0.07) M (0.006) E (0.003) H (0.003) T (0.003) N (0.002) S (0.002) A (0.001) L (0.001)
116	K (0.611) Q (0.082) R (0.073) P (0.052) S (0.05) E (0.032) T (0.031) N (0.027) A (0.02) H (0.008) D (0.006) G (0.004) M (0.001) L (0.001) V (0.001)
117	P (0.916) A (0.03) S (0.015) Q (0.014) E (0.011) T (0.004) H (0.003) D (0.002) K (0.002) G (0.001) N (0.001) R (0.001)
118	C (0.995) S (0.004)
119	Y (0.995) F (0.004)
120	S (0.462) T (0.295) N (0.05) C (0.046) D (0.038) A (0.023) K (0.021) Q (0.019) E (0.016) R (0.013) H (0.011) G (0.001) M (0.001) P (0.001) V (0.001)
121	Y (1.0)
122	I (0.604) V (0.359) L (0.035) M (0.002)
123	I (1.0)
124	A (1.0)
125	G (1.0)
126	G (1.0)
127	D (1.0)
128	K (0.992) R (0.007)
129	A (1.0)
130	L (1.0)
131	I (0.436) L (0.304) V (0.098) F (0.094) M (0.067)
132	T (1.0)
133	S (1.0)
134	Q (1.0)
135	E (1.0)
136	A (0.995) S (0.004)
137	P (0.998) Q (0.001) S (0.001)
138	E (1.0)
139	D (1.0)
140	N (0.776) D (0.191) Q (0.017) E (0.006) H (0.004) S (0.004) K (0.001) T (0.001)
141	P (1.0)
142	E (0.534) Q (0.347) K (0.051) D (0.021) R (0.016) H (0.01) S (0.006) A (0.005) N (0.005) T (0.004) G (0.001) M (0.001) L (0.001) P (0.001)
143	L (0.949) M (0.026) I (0.013) V (0.007) F (0.002) A (0.001) Q (0.001)
144	G (1.0)
145	V (0.55) A (0.247) I (0.167) T (0.017) S (0.009) L (0.004) M (0.003) C (0.002)
146	E (0.601) Q (0.37) K (0.015) D (0.007) H (0.002) N (0.002) R (0.002) A (0.001) S (0.001) T (0.001)
147	E (0.821) Q (0.127) D (0.028) M (0.011) A (0.003) K (0.003) S (0.002) T (0.002) H (0.001) N (0.001)
148	L (1.0)
149	K (0.438) E (0.307) R (0.123) Q (0.104) D (0.01) H (0.004) N (0.004) S (0.004) A (0.003) T (0.002) G (0.001)
150	K (0.431) E (0.397) Q (0.163) R (0.004) D (0.002) N (0.001) S (0.001)
151	V (0.965) I (0.034)
152	C (0.947) S (0.038) T (0.012) A (0.003)
153	E (0.601) Q (0.201) K (0.051) A (0.032) D (0.026) S (0.021) T (0.021) R (0.013) N (0.007) H (0.006) M (0.005) V (0.005) L (0.004) G (0.002) P (0.002) I (0.001)
154	G (0.993) D (0.003) N (0.002) A (0.001) S (0.001)
155	K (1.0)
156	K (0.366) R (0.095) Q (0.066) E (0.065) S (0.056) A (0.046) T (0.043) L (0.038) G (0.034) N (0.032) D (0.031) V (0.027) I (0.021) P (0.021) H (0.02) M (0.012) F (0.01) C (0.008) Y (0.008) W (0.003)
157	T (0.288) S (0.122) A (0.081) V (0.061) L (0.059) I (0.044) K (0.04) E (0.039) G (0.039) Q (0.036) N (0.031) D (0.029) R (0.028) P (0.026) M (0.018) F (0.017) C (0.016) H (0.015) Y (0.009) W (0.003)
158	K (0.996) R (0.004)
159	K (0.874) R (0.108) Q (0.011) M (0.002) E (0.001) H (0.001) N (0.001) S (0.001) T (0.001)
160	V (0.993) I (0.007)
161	L (0.999) M (0.001)
162	F (0.986) Y (0.013)
163	I (0.999) V (0.001)
164	G (1.0)
165	I (1.0)
166	T (0.917) S (0.083)
167	C (1.0)
168	G (1.0)
169	L (1.0)
170	S (1.0)
171	A (1.0)
172	P (1.0)
173	F (0.996) Y (0.004)
174	V (1.0)
175	A (1.0)
176	G (1.0)
177	Q (1.0)
178	L (1.0)
179	D (0.999)
180	F (0.811) Y (0.148) L (0.023) M (0.012) I (0.003) H (0.001) W (0.001) V (0.001)
181	C (1.0)
182	S (0.299) A (0.103) T (0.089) G (0.065) L (0.044) E (0.043) N (0.039) D (0.038) K (0.038) Q (0.037) V (0.037) P (0.033) R (0.03) I (0.027) C (0.02) H (0.017) F (0.016) M (0.012) Y (0.01) W (0.003)
183	M (0.986) L (0.013) I (0.001)
184	N (0.706) D (0.232) S (0.032) E (0.008) A (0.005) G (0.005) T (0.004) Q (0.003) H (0.002) K (0.002)
185	N (0.983) D (0.014) H (0.002) S (0.001)
186	L (0.884) P (0.036) I (0.028) M (0.023) V (0.015) F (0.006) A (0.003) T (0.002) Q (0.001) S (0.001)
187	D (0.989) N (0.004) E (0.003) G (0.003) S (0.001)
188	K (0.923) R (0.068) T (0.003) Q (0.002) V (0.002)
189	F (1.0)
190	T (0.998) S (0.001)
191	P (0.998) A (0.001)
192	V (1.0)
193	L (1.0)
194	L (0.445) V (0.35) I (0.143) M (0.059) F (0.002) A (0.001) T (0.001)
195	G (1.0)
196	F (1.0)
197	N (1.0)
198	P (1.0)
199	V (0.951) I (0.029) L (0.019) M (0.001)
200	N (0.925) H (0.043) S (0.023) D (0.003) Q (0.002) T (0.002) K (0.001)
201	L (0.85) M (0.149) I (0.001)
202	A (1.0)
203	R (1.0)
204	N (0.951) S (0.03) T (0.009) D (0.008) H (0.001) K (0.001) Q (0.001)
205	D (0.286) N (0.236) T (0.172) E (0.128) S (0.076) A (0.025) Q (0.025) V (0.013) H (0.009) K (0.008) M (0.006) L (0.006) I (0.004) G (0.002) C (0.001) P (0.001) R (0.001)
206	K (0.422) P (0.326) R (0.142) Q (0.035) S (0.022) N (0.012) E (0.011) T (0.01) A (0.009) H (0.006) D (0.002) G (0.001) L (0.001) V (0.001)
207	I (0.987) V (0.013)
208	E (1.0)
209	G (0.975) N (0.019) S (0.003) A (0.001) D (0.001)
210	W (1.0)
211	H (0.967) N (0.023) D (0.007) Q (0.002)
212	D (0.392) E (0.124) S (0.065) N (0.054) G (0.051) A (0.047) Q (0.04) K (0.036) T (0.036) L (0.025) R (0.023) P (0.021) V (0.02) H (0.019) I (0.015) C (0.008) F (0.008) M (0.007) Y (0.007) W (0.002)
213	G (0.487) A (0.082) S (0.078) E (0.036) D (0.036) T (0.034) L (0.029) N (0.029) K (0.028) Q (0.025) V (0.025) R (0.023) P (0.019) I (0.017) C (0.012) H (0.012) F (0.01) M (0.008) Y (0.006) W (0.003)
214	N (0.283) S (0.098) D (0.078) G (0.06) T (0.056) K (0.054) A (0.053) E (0.053) Q (0.046) L (0.035) H (0.034) R (0.034) V (0.027) I (0.021) P (0.02) C (0.012) F (0.012) Y (0.012) M (0.01) W (0.003)
215	S (0.901) K (0.036) T (0.029) A (0.012) N (0.011) Q (0.004) R (0.004) E (0.001) D (0.001) G (0.001) P (0.001)
216	T (0.997) S (0.003)
217	F (1.0)
218	R (0.466) L (0.095) Q (0.061) K (0.056) H (0.049) A (0.043) S (0.041) M (0.029) Y (0.029) T (0.027) V (0.024) F (0.02) I (0.018) C (0.013) N (0.008) G (0.006) E (0.005) P (0.004) W (0.004) D (0.001)
219	Q (0.995) E (0.003) D (0.001)
220	V (1.0)
221	A (0.997) V (0.002) S (0.001)
222	E (0.909) K (0.039) Q (0.026) D (0.017) R (0.003) N (0.002) A (0.001) H (0.001) S (0.001) T (0.001)
223	R (0.996) K (0.004)
224	I (0.437) M (0.346) L (0.211) V (0.006)
225	Q (0.871) E (0.092) H (0.026) K (0.004) D (0.002) N (0.002) R (0.002) S (0.001)
226	K (0.476) E (0.337) Q (0.059) N (0.037) D (0.035) S (0.029) T (0.01) R (0.009) A (0.006) G (0.001) H (0.001) P (0.001)
227	L (0.966) M (0.019) I (0.007) R (0.002) V (0.002) F (0.001) Q (0.001)
228	Q (0.432) S (0.296) A (0.118) T (0.078) H (0.028) N (0.013) E (0.01) C (0.007) K (0.006) R (0.004) G (0.003) D (0.001) M (0.001) P (0.001) V (0.001)
229	K (0.848) E (0.056) Q (0.03) S (0.015) R (0.015) D (0.014) N (0.011) T (0.005) A (0.003) G (0.001) H (0.001)
230	S (0.542) T (0.22) N (0.105) A (0.059) Q (0.011) D (0.01) H (0.01) C (0.007) G (0.006) E (0.005) K (0.005) L (0.005) V (0.005) M (0.003) R (0.003) I (0.002) P (0.002) F (0.001)
231	H (0.648) N (0.229) Q (0.032) S (0.031) D (0.017) K (0.01) A (0.009) R (0.007) T (0.006) E (0.005) G (0.003) C (0.001) P (0.001) Y (0.001)
232	K (0.988) R (0.005) T (0.003) Q (0.002) E (0.001) N (0.001) S (0.001)
233	A (0.632) G (0.203) S (0.098) C (0.059) T (0.005) N (0.001) V (0.001)
234	F (0.999) Y (0.001)
235	I (0.989) L (0.008) V (0.003)
236	L (0.941) I (0.057) M (0.001) V (0.001)
237	N (1.0)
238	P (1.0)
239	V (0.612) A (0.285) L (0.055) I (0.034) M (0.008) T (0.003) C (0.001) F (0.001)
240	V (0.97) I (0.029)
241	G (1.0)
242	P (0.999) A (0.001)
243	E (1.0)
244	A (0.998) G (0.002)
245	I (0.996) L (0.003) V (0.001)
246	T (0.993) S (0.007)
247	G (1.0)
248	S (1.0)
249	S (0.994) T (0.006)
250	R (1.0)
251	M (1.0)
252	K (1.0)
253	G (1.0)
254	G (1.0)
255	S (1.0)
256	A (1.0)
257	T (1.0)
258	K (1.0)
259	I (0.977) V (0.023)
260	L (0.967) M (0.013) I (0.012) V (0.007)
261	L (1.0)
262	E (1.0)
263	T (0.998) S (0.002)
264	I (0.949) V (0.039) L (0.011)
265	F (0.999) L (0.001)
266	L (0.888) I (0.056) V (0.038) M (0.015) F (0.001) T (0.001)
267	A (0.987) S (0.006) T (0.003) V (0.003)
268	A (1.0)
269	H (1.0)
270	K (0.49) N (0.175) T (0.167) S (0.08) Q (0.034) R (0.021) H (0.016) A (0.008) E (0.005) D (0.002) G (0.001) M (0.001) V (0.001)
271	A (0.939) S (0.048) T (0.009) V (0.002) C (0.001) G (0.001)
272	V (0.508) I (0.262) L (0.172) M (0.028) A (0.015) F (0.006) T (0.005) C (0.002) Q (0.001) S (0.001)
273	S (0.559) T (0.115) A (0.108) N (0.095) D (0.026) G (0.015) Q (0.015) K (0.014) E (0.012) C (0.01) H (0.008) R (0.006) P (0.004) V (0.004) F (0.002) M (0.002) L (0.002) I (0.001) Y (0.001)
274	D (0.4) N (0.386) S (0.152) E (0.019) A (0.016) T (0.009) G (0.006) K (0.004) Q (0.004) H (0.002) P (0.001) R (0.001)
275	N (0.61) S (0.098) G (0.067) K (0.064) D (0.04) Q (0.024) T (0.022) A (0.016) P (0.016) H (0.015) R (0.015) E (0.012) C (0.001)
276	T (0.388) S (0.278) A (0.082) K (0.065) N (0.061) Q (0.024) V (0.022) E (0.016) R (0.013) D (0.012) C (0.007) I (0.007) G (0.006) H (0.005) M (0.005) L (0.004) P (0.004) F (0.001)
277	I (0.528) V (0.344) L (0.058) T (0.025) A (0.017) M (0.017) C (0.003) S (0.003) F (0.002) Q (0.001)
278	T (0.884) S (0.064) M (0.02) A (0.012) V (0.008) L (0.004) I (0.003) N (0.002) C (0.001) K (0.001) Q (0.001)
279	E (0.448) D (0.232) Q (0.097) H (0.044) P (0.037) S (0.034) A (0.03) N (0.03) K (0.023) T (0.01) R (0.008) G (0.004) V (0.001) Y (0.001)
280	K (0.289) R (0.237) N (0.152) S (0.08) Q (0.055) T (0.049) H (0.038) A (0.028) G (0.014) E (0.011) C (0.007) D (0.007) L (0.007) V (0.007) M (0.006) I (0.004) Y (0.004) W (0.003) P (0.002) F (0.001)
281	C (0.927) S (0.027) A (0.018) T (0.009) V (0.005) N (0.003) G (0.002) L (0.002) F (0.001) I (0.001) H (0.001) M (0.001) Q (0.001) R (0.001) Y (0.001)
282	V (0.391) I (0.356) L (0.243) M (0.008) A (0.001) F (0.001) T (0.001)
283	Q (0.35) R (0.341) L (0.188) K (0.068) M (0.018) H (0.013) A (0.004) T (0.004) I (0.003) S (0.003) E (0.002) V (0.002) N (0.001) P (0.001)
284	D (0.825) E (0.131) N (0.025) S (0.01) Q (0.004) A (0.001) G (0.001) K (0.001) T (0.001)
285	L (0.347) I (0.168) M (0.158) C (0.108) V (0.106) F (0.094) A (0.006) T (0.005) Y (0.004) S (0.002) Q (0.001) W (0.001)
286	L (0.999) M (0.001)
287	R (0.352) K (0.254) Q (0.186) E (0.045) S (0.032) T (0.029) A (0.021) H (0.018) N (0.015) L (0.014) M (0.008) V (0.006) D (0.005) G (0.003) I (0.003) P (0.003) C (0.002) F (0.001) Y (0.001)
288	S (0.691) T (0.193) A (0.111) C (0.001) G (0.001) N (0.001)
289	Y (1.0)
290	E (0.963) Q (0.033) D (0.002) K (0.001)
291	R (0.524) K (0.15) Q (0.13) H (0.094) S (0.028) N (0.018) A (0.016) T (0.015) E (0.01) G (0.004) D (0.002) P (0.002) C (0.001) M (0.001) L (0.001) V (0.001) Y (0.001)
292	V (0.991) I (0.007) A (0.002)
293	H (0.968) Y (0.026) C (0.003) N (0.001) Q (0.001) S (0.001)
294	K (0.954) R (0.023) E (0.015) Q (0.006) N (0.001)
295	V (0.4) T (0.304) A (0.1) I (0.087) S (0.036) L (0.02) M (0.019) C (0.012) N (0.006) Q (0.004) K (0.003) E (0.002) D (0.001) G (0.001) F (0.001) H (0.001) P (0.001) R (0.001)
296	T (1.0)
297	Y (1.0)
298	S (0.947) A (0.034) T (0.014) N (0.002) C (0.001) G (0.001)
299	H (0.871) Q (0.1) Y (0.009) N (0.007) S (0.004) C (0.003) R (0.002) A (0.001) K (0.001) T (0.001)
300	S (0.915) T (0.049) A (0.023) C (0.004) N (0.003) G (0.001) K (0.001) Q (0.001) P (0.001)
301	P (0.335) S (0.166) A (0.089) T (0.061) G (0.043) E (0.036) L (0.033) Q (0.032) K (0.03) D (0.029) V (0.029) N (0.024) R (0.023) I (0.019) H (0.014) C (0.012) F (0.009) M (0.009) Y (0.006) W (0.002)
302	N (0.283) S (0.098) D (0.078) G (0.06) T (0.056) K (0.054) A (0.053) E (0.053) Q (0.046) L (0.035) H (0.034) R (0.034) V (0.027) I (0.021) P (0.02) C (0.012) F (0.012) Y (0.012) M (0.01) W (0.003)
303	T (0.288) S (0.122) A (0.081) V (0.061) L (0.059) I (0.044) K (0.04) E (0.039) G (0.039) Q (0.036) N (0.031) D (0.029) R (0.028) P (0.026) M (0.018) F (0.017) C (0.016) H (0.015) Y (0.009) W (0.003)
304	F (0.401) L (0.148) Y (0.065) I (0.06) V (0.055) A (0.034) S (0.033) M (0.026) T (0.025) G (0.017) Q (0.017) H (0.016) E (0.015) K (0.015) W (0.015) C (0.014) R (0.013) P (0.012) D (0.01) N (0.01)
305	S (0.299) A (0.103) T (0.089) G (0.065) L (0.044) E (0.043) N (0.039) D (0.038) K (0.038) Q (0.037) V (0.037) P (0.033) R (0.03) I (0.027) C (0.02) H (0.017) F (0.016) M (0.012) Y (0.01) W (0.003)
306	T (0.288) S (0.122) A (0.081) V (0.061) L (0.059) I (0.044) K (0.04) E (0.039) G (0.039) Q (0.036) N (0.031) D (0.029) R (0.028) P (0.026) M (0.018) F (0.017) C (0.016) H (0.015) Y (0.009) W (0.003)
307	N (0.283) S (0.098) D (0.078) G (0.06) T (0.056) K (0.054) A (0.053) E (0.053) Q (0.046) L (0.035) H (0.034) R (0.034) V (0.027) I (0.021) P (0.02) C (0.012) F (0.012) Y (0.012) M (0.01) W (0.003)
308	S (0.643) A (0.071) T (0.07) G (0.033) N (0.025) E (0.017) D (0.017) Q (0.017) K (0.015) P (0.015) L (0.013) V (0.013) C (0.012) R (0.012) I (0.008) H (0.007) F (0.005) M (0.004) Y (0.003) W (0.001)
309	L (0.136) T (0.12) V (0.107) C (0.106) S (0.096) A (0.088) I (0.083) M (0.033) F (0.032) G (0.03) Q (0.025) K (0.023) E (0.022) N (0.019) R (0.019) P (0.017) D (0.015) Y (0.013) H (0.012) W (0.004)
310	E (0.372) K (0.321) D (0.093) Q (0.071) N (0.028) P (0.028) S (0.026) R (0.021) T (0.017) A (0.012) H (0.004) G (0.003) V (0.001)
311	K (0.541) N (0.097) E (0.086) S (0.061) D (0.053) Q (0.049) R (0.038) T (0.034) A (0.019) G (0.008) H (0.007) P (0.003) M (0.001) V (0.001)
312	I (0.998) V (0.002)
313	A (0.999) S (0.001)
314	A (0.612) S (0.116) T (0.076) E (0.058) Q (0.032) K (0.02) V (0.019) G (0.015) R (0.011) D (0.01) C (0.007) N (0.007) P (0.006) I (0.003) H (0.003) M (0.002) L (0.002)
315	L (0.994) M (0.004) I (0.001)
316	V (0.887) I (0.11) L (0.001)
317	Q (0.437) K (0.436) E (0.046) H (0.041) R (0.023) N (0.011) S (0.002) A (0.001) D (0.001) T (0.001)
318	Q (0.784) R (0.099) L (0.044) H (0.022) K (0.017) M (0.017) W (0.005) A (0.002) E (0.002) S (0.002) T (0.002) I (0.001) N (0.001) V (0.001)
319	A (0.991) C (0.006) S (0.002) V (0.001)
320	G (1.0)
321	E (0.352) T (0.204) A (0.149) S (0.126) Q (0.052) D (0.049) N (0.024) K (0.018) G (0.006) V (0.005) R (0.004) H (0.003) P (0.003) C (0.002) I (0.001) M (0.001) L (0.001)
322	S (1.0)
323	L (1.0)
324	Q (0.926) K (0.055) R (0.009) E (0.004) H (0.002) N (0.002)
325	K (0.678) Q (0.131) N (0.108) S (0.029) R (0.022) E (0.01) T (0.009) H (0.006) A (0.003) D (0.002) G (0.001)
326	N (0.951) S (0.017) G (0.014) K (0.009) A (0.002) D (0.002) T (0.002) H (0.001) Q (0.001)
327	N (0.283) S (0.098) D (0.078) G (0.06) T (0.056) K (0.054) A (0.053) E (0.053) Q (0.046) L (0.035) H (0.034) R (0.034) V (0.027) I (0.021) P (0.02) C (0.012) F (0.012) Y (0.012) M (0.01) W (0.003)
328	L (0.444) I (0.1) V (0.084) F (0.052) M (0.043) A (0.04) S (0.032) T (0.031) Q (0.023) K (0.019) E (0.018) G (0.017) R (0.017) P (0.015) Y (0.014) C (0.012) D (0.011) H (0.011) N (0.01) W (0.006)
329	D (0.392) E (0.124) S (0.065) N (0.054) G (0.051) A (0.047) Q (0.04) K (0.036) T (0.036) L (0.025) R (0.023) P (0.021) V (0.02) H (0.019) I (0.015) C (0.008) F (0.008) M (0.007) Y (0.007) W (0.002)
330	E (0.392) D (0.092) Q (0.071) K (0.056) S (0.055) A (0.054) G (0.038) T (0.036) L (0.032) R (0.031) N (0.027) V (0.025) P (0.022) I (0.018) H (0.017) F (0.009) M (0.009) C (0.007) Y (0.007) W (0.002)
331	R (0.372) K (0.117) Q (0.062) S (0.054) A (0.044) E (0.044) L (0.043) T (0.037) G (0.034) H (0.028) V (0.026) N (0.025) D (0.024) I (0.022) P (0.02) F (0.012) M (0.011) C (0.01) Y (0.01) W (0.004)
332	N (0.283) S (0.098) D (0.078) G (0.06) T (0.056) K (0.054) A (0.053) E (0.053) Q (0.046) L (0.035) H (0.034) R (0.034) V (0.027) I (0.021) P (0.02) C (0.012) F (0.012) Y (0.012) M (0.01) W (0.003)
333	E (0.392) D (0.092) Q (0.071) K (0.056) S (0.055) A (0.054) G (0.038) T (0.036) L (0.032) R (0.031) N (0.027) V (0.025) P (0.022) I (0.018) H (0.017) F (0.009) M (0.009) C (0.007) Y (0.007) W (0.002)
334	D (0.392) E (0.124) S (0.065) N (0.054) G (0.051) A (0.047) Q (0.04) K (0.036) T (0.036) L (0.025) R (0.023) P (0.021) V (0.02) H (0.019) I (0.015) C (0.008) F (0.008) M (0.007) Y (0.007) W (0.002)
335	Q (0.306) E (0.091) K (0.073) S (0.061) R (0.056) A (0.053) L (0.052) T (0.043) D (0.038) H (0.036) G (0.034) N (0.03) V (0.03) I (0.024) P (0.024) M (0.016) F (0.013) Y (0.01) C (0.009) W (0.003)
336	M (0.23) L (0.203) I (0.093) V (0.081) A (0.051) T (0.045) F (0.042) S (0.041) Q (0.032) K (0.027) E (0.024) G (0.022) R (0.021) P (0.015) D (0.014) N (0.014) Y (0.014) C (0.013) H (0.012) W (0.006)
337	G (1.0)
338	H (1.0)
339	V (0.659) I (0.329) L (0.011) M (0.001)
340	Y (1.0)
341	Y (1.0)
342	I (0.933) L (0.033) V (0.031) M (0.002)
343	G (1.0)
344	W (1.0)
345	D (0.308) Q (0.238) G (0.142) N (0.097) E (0.09) K (0.05) S (0.033) H (0.024) A (0.01) R (0.004) T (0.003) P (0.001)
346	T (0.611) S (0.388) A (0.001)
347	L (0.99) I (0.004) M (0.004) F (0.001) V (0.001)
348	G (1.0)
349	I (0.964) V (0.033) L (0.002) M (0.001)
350	M (0.774) I (0.203) V (0.018) L (0.005)
351	G (0.996) A (0.004)
352	I (0.673) M (0.29) L (0.033) V (0.005)
353	I (1.0)
354	D (1.0)
355	A (1.0)
356	S (1.0)
357	E (1.0)
358	C (1.0)
359	P (0.949) V (0.034) A (0.007) I (0.005) T (0.002) L (0.001) S (0.001)
360	P (1.0)
361	T (1.0)
362	F (0.951) Y (0.049)
363	G (1.0)
364	A (1.0)
365	D (0.867) E (0.059) N (0.04) S (0.028) A (0.002) Q (0.002) G (0.001) K (0.001) T (0.001)
366	F (0.779) L (0.117) Y (0.054) I (0.024) M (0.011) V (0.011) W (0.002) C (0.001)
367	N (0.439) D (0.369) S (0.069) E (0.066) G (0.013) Q (0.013) T (0.009) A (0.007) K (0.007) H (0.005) R (0.002)
368	D (1.0)
369	V (0.994) I (0.006)
370	R (1.0)
371	G (0.996) A (0.003)
372	F (1.0)
373	I (0.873) V (0.073) L (0.05) M (0.003)
374	N (0.451) H (0.412) Q (0.058) S (0.021) D (0.012) K (0.011) R (0.011) T (0.01) Y (0.007) E (0.004) A (0.002) G (0.001)
375	G (0.927) N (0.065) S (0.005) A (0.001) D (0.001)
376	G (1.0)
377	Y (0.999) F (0.001)
378	K (0.296) Q (0.211) E (0.171) N (0.11) D (0.058) S (0.057) R (0.036) H (0.025) T (0.021) A (0.009) G (0.003) M (0.001) P (0.001)
379	E (0.414) T (0.266) S (0.105) D (0.063) A (0.058) Q (0.038) N (0.018) K (0.017) G (0.005) V (0.004) P (0.003) R (0.003) H (0.002) C (0.001) I (0.001) M (0.001) L (0.001)
380	M (0.491) L (0.486) I (0.011) F (0.01) V (0.002)
381	N (0.161) S (0.14) A (0.139) G (0.121) D (0.116) E (0.11) K (0.082) Q (0.042) R (0.041) T (0.028) H (0.013) C (0.002) P (0.002) V (0.002) M (0.001)
382	N (1.0)
383	K (0.911) N (0.041) R (0.033) Q (0.008) E (0.002) D (0.001) H (0.001) S (0.001) T (0.001)
384	H (0.318) Q (0.073) S (0.058) R (0.051) L (0.049) K (0.045) N (0.045) E (0.044) A (0.043) Y (0.04) D (0.037) T (0.037) G (0.034) V (0.027) F (0.026) I (0.023) P (0.022) M (0.012) C (0.011) W (0.006)
385	N (0.283) S (0.098) D (0.078) G (0.06) T (0.056) K (0.054) A (0.053) E (0.053) Q (0.046) L (0.035) H (0.034) R (0.034) V (0.027) I (0.021) P (0.02) C (0.012) F (0.012) Y (0.012) M (0.01) W (0.003)
386	Q (0.306) E (0.091) K (0.073) S (0.061) R (0.056) A (0.053) L (0.052) T (0.043) D (0.038) H (0.036) G (0.034) N (0.03) V (0.03) I (0.024) P (0.024) M (0.016) F (0.013) Y (0.01) C (0.009) W (0.003)
387	D (0.392) E (0.124) S (0.065) N (0.054) G (0.051) A (0.047) Q (0.04) K (0.036) T (0.036) L (0.025) R (0.023) P (0.021) V (0.02) H (0.019) I (0.015) C (0.008) F (0.008) M (0.007) Y (0.007) W (0.002)
388	I (0.308) L (0.178) V (0.159) A (0.046) T (0.041) F (0.037) M (0.036) S (0.034) K (0.019) Q (0.019) E (0.018) G (0.018) R (0.015) P (0.014) C (0.012) Y (0.012) D (0.011) N (0.011) H (0.009) W (0.004)
389	E (0.996) D (0.004)
390	G (1.0)
391	D (0.999) E (0.001)
392	L (0.853) I (0.105) V (0.029) M (0.012) F (0.001)
393	S (0.982) T (0.01) A (0.006) N (0.001)
394	S (0.876) H (0.049) N (0.025) T (0.024) A (0.011) Q (0.007) G (0.002) R (0.002) C (0.001) E (0.001) D (0.001) K (0.001) P (0.001)
395	L (0.757) Q (0.084) M (0.04) H (0.034) K (0.031) R (0.031) I (0.008) T (0.003) V (0.003) A (0.002) F (0.002) N (0.002) S (0.002) E (0.001)
396	G (1.0)
397	P (0.755) K (0.065) Q (0.056) R (0.051) S (0.02) E (0.016) A (0.012) H (0.008) T (0.007) D (0.003) N (0.003) G (0.001) L (0.001) V (0.001)
398	Q (0.655) E (0.227) H (0.056) K (0.019) D (0.015) R (0.01) N (0.007) S (0.004) A (0.002) T (0.002) G (0.001)
399	F (1.0)
400	A (0.269) C (0.212) S (0.206) T (0.061) Q (0.029) R (0.028) V (0.026) H (0.022) K (0.022) F (0.02) L (0.019) N (0.019) Y (0.017) E (0.011) G (0.011) M (0.011) I (0.006) D (0.005) P (0.004) W (0.001)
401	I (0.989) L (0.009) V (0.002)
402	S (0.999) T (0.001)
403	H (0.983) Y (0.005) L (0.004) Q (0.004) F (0.002) N (0.001) R (0.001)
404	E (0.871) D (0.127) Q (0.001) N (0.001)
405	D (0.999) N (0.001)
406	F (1.0)
407	Q (0.468) K (0.188) R (0.113) V (0.084) T (0.03) L (0.026) A (0.025) E (0.022) M (0.017) I (0.009) H (0.006) S (0.006) N (0.003) C (0.001) P (0.001)
408	K (0.873) R (0.044) E (0.036) Q (0.025) N (0.009) D (0.004) S (0.003) T (0.002) A (0.001) H (0.001)
409	N (0.9) D (0.067) S (0.013) T (0.006) H (0.004) E (0.003) G (0.002) K (0.002) Q (0.002) A (0.001)
410	I (0.974) V (0.022) L (0.004) M (0.001)
411	L (0.999) I (0.001)
412	P (1.0)
413	S (0.377) T (0.187) H (0.142) N (0.097) A (0.051) Q (0.042) C (0.034) D (0.014) E (0.012) K (0.012) R (0.011) G (0.007) V (0.004) Y (0.003) M (0.002) L (0.002) P (0.002) F (0.001) I (0.001)
414	L (0.852) I (0.104) V (0.04) M (0.004)
415	T (0.615) S (0.337) N (0.022) A (0.011) Q (0.009) H (0.002) K (0.002) E (0.001)
416	D (0.506) E (0.419) N (0.027) S (0.024) Q (0.009) A (0.006) T (0.004) K (0.003) G (0.002) H (0.001)
417	N (0.772) H (0.091) S (0.045) T (0.016) D (0.015) Q (0.012) K (0.011) Y (0.009) R (0.008) G (0.006) A (0.004) E (0.003) W (0.003) C (0.002) F (0.001) M (0.001) L (0.001)
418	D (1.0)
419	T (0.999) S (0.001)
420	V (0.999) I (0.001)
421	I (0.778) L (0.123) V (0.095) M (0.003)
422	F (0.993) L (0.006) Y (0.001)
423	I (0.775) L (0.193) V (0.028) M (0.004)
424	F (0.977) L (0.011) C (0.004) Y (0.004) I (0.001) M (0.001) V (0.001)
425	T (0.99) S (0.008) A (0.001)
426	G (0.373) L (0.191) A (0.125) S (0.069) V (0.031) T (0.03) M (0.027) F (0.022) I (0.02) Q (0.02) C (0.018) N (0.017) H (0.014) R (0.008) E (0.007) Y (0.007) D (0.006) K (0.006) P (0.005) W (0.003)
427	Q (0.306) E (0.091) K (0.073) S (0.061) R (0.056) A (0.053) L (0.052) T (0.043) D (0.038) H (0.036) G (0.034) N (0.03) V (0.03) I (0.024) P (0.024) M (0.016) F (0.013) Y (0.01) C (0.009) W (0.003)
428	C (0.332) S (0.087) A (0.085) L (0.069) V (0.064) T (0.05) G (0.044) I (0.041) F (0.029) E (0.024) R (0.023) K (0.022) Q (0.022) N (0.02) D (0.019) P (0.018) M (0.016) Y (0.016) H (0.014) W (0.005)
429	I (0.308) L (0.178) V (0.159) A (0.046) T (0.041) F (0.037) M (0.036) S (0.034) K (0.019) Q (0.019) E (0.018) G (0.018) R (0.015) P (0.014) C (0.012) Y (0.012) D (0.011) N (0.011) H (0.009) W (0.004)
430	D (0.392) E (0.124) S (0.065) N (0.054) G (0.051) A (0.047) Q (0.04) K (0.036) T (0.036) L (0.025) R (0.023) P (0.021) V (0.02) H (0.019) I (0.015) C (0.008) F (0.008) M (0.007) Y (0.007) W (0.002)
431	D (0.91) E (0.039) N (0.024) S (0.01) G (0.008) Q (0.003) A (0.002) H (0.001) K (0.001) P (0.001) T (0.001)
432	D (0.999) E (0.001)
433	L (0.113) V (0.098) T (0.093) S (0.089) A (0.084) I (0.078) G (0.049) E (0.047) K (0.045) Q (0.044) R (0.036) D (0.034) F (0.034) P (0.031) N (0.03) H (0.027) M (0.026) C (0.021) Y (0.018) W (0.006)
434	D (0.995) E (0.003) N (0.001)
435	L (0.943) M (0.032) I (0.011) V (0.006) Q (0.004) A (0.001) C (0.001) F (0.001) T (0.001)
436	N (0.528) S (0.198) T (0.072) D (0.05) A (0.034) K (0.028) Q (0.022) H (0.018) E (0.016) G (0.008) R (0.008) V (0.004) C (0.003) M (0.003) L (0.003) I (0.002) P (0.002) F (0.001) Y (0.001)
437	E (0.986) D (0.013) Q (0.001)
438	I (0.503) V (0.491) L (0.005) M (0.001)
439	E (0.524) Q (0.106) K (0.095) T (0.095) S (0.046) R (0.046) D (0.031) A (0.029) N (0.013) H (0.006) G (0.003) P (0.002) V (0.002) M (0.001) L (0.001)
440	K (0.611) Q (0.103) E (0.09) R (0.064) S (0.03) N (0.022) T (0.021) A (0.02) D (0.01) H (0.008) P (0.008) G (0.004) C (0.003) M (0.002) V (0.002) I (0.001) L (0.001)
441	L (0.904) F (0.059) I (0.021) M (0.011) V (0.005)
442	A (0.927) V (0.04) T (0.013) S (0.011) I (0.002) M (0.002) L (0.002) C (0.001)
443	Q (0.192) E (0.166) K (0.159) H (0.122) N (0.067) R (0.067) S (0.064) T (0.062) D (0.045) A (0.038) G (0.004) V (0.003) P (0.002) C (0.001) I (0.001) M (0.001) L (0.001) W (0.001) Y (0.001)
444	Q (0.682) T (0.121) K (0.103) S (0.048) R (0.019) A (0.008) E (0.007) N (0.007) H (0.003) M (0.001)
445	I (0.528) V (0.467) L (0.004) M (0.001)
446	K (0.831) R (0.139) Q (0.023) S (0.002) T (0.002) E (0.001) H (0.001) N (0.001)
447	A (0.387) E (0.33) Q (0.167) K (0.039) S (0.03) T (0.012) D (0.009) R (0.007) G (0.004) N (0.004) H (0.002) M (0.002) P (0.002) V (0.002) C (0.001) L (0.001)
448	K (0.553) R (0.307) S (0.07) N (0.036) Q (0.016) H (0.009) T (0.005) A (0.002) E (0.001)
449	T (0.752) S (0.23) A (0.011) N (0.003) G (0.001) Q (0.001)
450	S (0.8) A (0.098) C (0.034) T (0.031) P (0.028) G (0.002) N (0.002) K (0.001) Q (0.001) R (0.001) V (0.001)
451	L (0.12) T (0.102) V (0.101) I (0.094) S (0.085) A (0.078) K (0.054) E (0.044) G (0.043) Q (0.041) R (0.038) F (0.031) D (0.03) M (0.029) N (0.027) P (0.027) C (0.018) H (0.018) Y (0.014) W (0.005)
452	H (0.76) N (0.236) Q (0.002)
453	I (0.79) L (0.167) V (0.039) M (0.003)
454	S (0.296) H (0.271) A (0.224) G (0.054) Q (0.04) N (0.035) T (0.028) Y (0.017) C (0.012) R (0.005) D (0.004) E (0.003) K (0.003) P (0.003) F (0.002) M (0.001) L (0.001) V (0.001)
455	A (0.993) V (0.004) S (0.001)
456	I (0.983) V (0.015) L (0.002) M (0.001)
457	C (0.391) Y (0.226) F (0.114) V (0.08) L (0.048) A (0.032) I (0.03) S (0.022) W (0.021) T (0.016) M (0.013) H (0.004) G (0.001) N (0.001) Q (0.001) R (0.001)
458	H (0.966) Y (0.022) F (0.01) Q (0.001)
459	A (0.382) S (0.36) T (0.065) G (0.053) E (0.035) N (0.029) D (0.025) Q (0.016) K (0.011) C (0.005) P (0.005) V (0.005) R (0.004) H (0.002) I (0.001) M (0.001) L (0.001)
460	T (0.67) S (0.209) A (0.044) N (0.017) P (0.011) K (0.01) Q (0.01) R (0.005) V (0.005) E (0.004) C (0.003) D (0.003) G (0.003) H (0.003) I (0.001) M (0.001) L (0.001)
461	A (0.389) S (0.29) T (0.153) P (0.045) E (0.02) N (0.02) Q (0.017) G (0.016) D (0.012) K (0.008) V (0.008) C (0.007) H (0.005) R (0.004) I (0.001) M (0.001) L (0.001)
462	G (0.893) E (0.035) D (0.021) A (0.017) S (0.015) N (0.007) K (0.004) Q (0.004) H (0.001) R (0.001) T (0.001)
463	H (0.518) Q (0.374) N (0.097) K (0.003) S (0.003) R (0.002) E (0.001) D (0.001) T (0.001)
464	H (0.435) Y (0.341) Q (0.054) N (0.037) S (0.025) E (0.019) D (0.017) C (0.015) R (0.014) K (0.01) T (0.01) A (0.008) F (0.008) G (0.002) L (0.002) I (0.001) M (0.001) P (0.001) W (0.001) V (0.001)
465	G (0.147) S (0.093) A (0.084) E (0.084) D (0.078) K (0.071) T (0.056) Q (0.054) L (0.051) R (0.05) N (0.046) V (0.04) P (0.032) I (0.03) H (0.024) F (0.016) C (0.015) M (0.014) Y (0.011) W (0.004)
466	V (0.269) L (0.138) I (0.135) A (0.069) T (0.053) S (0.048) F (0.032) M (0.029) E (0.028) G (0.028) K (0.028) Q (0.026) R (0.022) P (0.019) C (0.017) D (0.017) N (0.015) Y (0.012) H (0.011) W (0.004)
467	A (0.134) S (0.118) L (0.089) T (0.078) V (0.075) G (0.07) I (0.058) E (0.05) K (0.042) Q (0.041) D (0.037) P (0.036) R (0.033) N (0.031) F (0.026) C (0.024) M (0.021) H (0.018) Y (0.013) W (0.005)
468	V (0.381) L (0.31) I (0.204) M (0.085) T (0.006) A (0.005) F (0.005) C (0.001) Q (0.001) S (0.001)
469	P (0.946) S (0.009) K (0.008) Q (0.008) R (0.008) A (0.006) E (0.005) T (0.003) H (0.002) D (0.001) G (0.001) N (0.001)
470	E (0.313) D (0.184) Q (0.113) N (0.1) S (0.073) G (0.068) K (0.055) A (0.05) T (0.019) R (0.012) H (0.008) P (0.002) C (0.001) V (0.001)
471	N (0.21) S (0.181) Q (0.173) E (0.156) D (0.127) T (0.055) A (0.031) K (0.025) H (0.019) R (0.008) G (0.006) P (0.004) C (0.001) M (0.001) V (0.001)
472	L (0.895) I (0.069) V (0.03) M (0.006) F (0.001)
473	K (0.607) E (0.18) Q (0.09) S (0.031) R (0.028) T (0.018) A (0.015) N (0.013) D (0.008) H (0.003) P (0.003) G (0.002) M (0.001) L (0.001) V (0.001)
474	K (0.704) N (0.08) R (0.05) S (0.046) Q (0.035) E (0.029) T (0.025) A (0.011) D (0.009) H (0.005) G (0.004) M (0.001) P (0.001) V (0.001)
475	L (0.798) I (0.093) M (0.042) V (0.035) F (0.028) T (0.001) Y (0.001)
476	F (0.999)
477	S (0.368) P (0.297) A (0.195) T (0.067) N (0.013) K (0.012) G (0.01) Q (0.009) E (0.008) D (0.006) R (0.005) C (0.004) V (0.003) H (0.002) M (0.001) L (0.001)
478	S (0.48) T (0.324) A (0.055) N (0.055) Q (0.021) H (0.015) K (0.01) V (0.007) E (0.006) R (0.006) D (0.005) C (0.004) G (0.004) I (0.002) P (0.002) M (0.001) L (0.001)
479	I (0.65) V (0.326) L (0.009) T (0.006) A (0.003) C (0.003) M (0.003)
480	I (0.765) V (0.23) L (0.004) M (0.001)
481	N (0.377) S (0.331) T (0.096) K (0.06) A (0.032) Q (0.028) R (0.019) H (0.016) D (0.015) E (0.009) G (0.008) C (0.002) P (0.002) I (0.001) M (0.001) L (0.001) V (0.001)
482	I (0.612) V (0.38) L (0.006) M (0.001)
483	T (0.992) S (0.007)
484	W (0.997) L (0.001) F (0.001)
485	P (1.0)
486	V (0.224) I (0.182) T (0.155) A (0.121) L (0.09) S (0.062) M (0.04) W (0.033) F (0.022) C (0.019) K (0.011) Q (0.008) R (0.008) Y (0.006) N (0.005) G (0.004) H (0.004) E (0.003) P (0.003) D (0.001)
487	Y (0.339) H (0.165) K (0.071) Q (0.068) E (0.055) S (0.055) R (0.054) N (0.052) A (0.03) D (0.025) T (0.023) F (0.018) G (0.011) C (0.009) L (0.007) V (0.006) M (0.004) I (0.003) P (0.003) W (0.002)
488	L (0.256) M (0.218) E (0.178) Q (0.094) V (0.083) A (0.044) I (0.042) T (0.027) K (0.014) S (0.014) D (0.006) F (0.005) R (0.005) H (0.004) N (0.003) G (0.002) P (0.002) Y (0.002) C (0.001)
489	G (0.883) S (0.041) D (0.039) A (0.017) N (0.011) E (0.006) Q (0.001) T (0.001)
490	P (0.507) S (0.066) A (0.062) L (0.04) T (0.038) E (0.035) G (0.032) V (0.03) K (0.029) Q (0.029) D (0.025) R (0.022) I (0.021) N (0.016) H (0.013) F (0.011) M (0.009) C (0.008) Y (0.006) W (0.002)
491	S (0.269) N (0.128) C (0.12) H (0.093) Q (0.068) A (0.062) R (0.055) T (0.053) D (0.046) E (0.04) K (0.035) G (0.011) Y (0.006) V (0.004) P (0.003) M (0.002) L (0.002) F (0.001) I (0.001)
492	Y (0.627) F (0.357) H (0.011) L (0.003) C (0.001) W (0.001)
493	I (0.392) L (0.28) F (0.167) V (0.11) M (0.032) Y (0.011) T (0.002) W (0.002) A (0.001) C (0.001)
494	Q (0.704) K (0.106) R (0.05) E (0.03) S (0.022) H (0.02) A (0.019) T (0.019) N (0.01) M (0.005) L (0.005) V (0.003) D (0.002) C (0.001) G (0.001) I (0.001) P (0.001)
495	K (0.621) R (0.182) Q (0.076) E (0.03) T (0.017) S (0.016) A (0.015) N (0.01) H (0.006) G (0.004) M (0.004) V (0.004) D (0.003) L (0.003) P (0.003) I (0.002) C (0.001)
496	F (0.959) Y (0.018) L (0.015) H (0.003) C (0.002) M (0.001)
497	Q (0.848) K (0.056) L (0.036) R (0.018) M (0.014) H (0.009) E (0.005) A (0.003) S (0.003) T (0.003) N (0.002) F (0.001) I (0.001) V (0.001) Y (0.001)
498	R (0.767) K (0.065) H (0.06) Q (0.036) S (0.021) A (0.01) T (0.009) C (0.008) N (0.008) E (0.004) Y (0.004) G (0.003) D (0.001) M (0.001) L (0.001) P (0.001) W (0.001) V (0.001)
499	E (1.0)
500	L (0.7) I (0.211) V (0.053) M (0.028) A (0.006) F (0.001) T (0.001)
501	S (0.965) A (0.018) T (0.015) C (0.001) N (0.001)
502	T (0.976) V (0.008) K (0.006) M (0.003) S (0.003) I (0.002) A (0.001) L (0.001) Q (0.001)
503	K (1.0)
504	W (0.999)
505	I (0.927) V (0.07) L (0.003) M (0.001)
506	L (0.987) I (0.011) M (0.001) V (0.001)
507	N (0.999) S (0.001)
508	A (0.996) S (0.001) T (0.001) V (0.001)
509	I (0.971) V (0.029)
510	S (0.999)
511	T (0.999)
512	G (1.0)
513	A (1.0)
514	H (0.999)
515	V (0.849) I (0.143) T (0.007)
516	L (0.926) M (0.072) I (0.002)
517	K (0.997) R (0.002) Q (0.001)
518	G (1.0)
519	K (1.0)
520	I (0.873) V (0.127)
521	Y (0.761) F (0.233) M (0.003) L (0.002) H (0.001)
522	R (0.79) K (0.153) Q (0.029) H (0.018) Y (0.006) E (0.001) N (0.001) S (0.001)
523	N (0.999) T (0.001)
524	Y (0.826) F (0.153) L (0.009) I (0.003) V (0.003) H (0.002) C (0.001) M (0.001) W (0.001)
525	M (1.0)
526	I (0.891) V (0.104) L (0.003) M (0.001)
527	D (0.999) E (0.001) N (0.001)
528	L (0.972) V (0.011) I (0.007) M (0.006) A (0.002) F (0.001)
529	K (0.886) R (0.113)
530	V (1.0)
531	S (0.974) T (0.015) A (0.01) C (0.001)
532	N (1.0)
533	N (0.574) S (0.337) D (0.083) T (0.003) E (0.001) G (0.001) H (0.001)
534	K (0.999) N (0.001)
535	L (0.999)
536	F (1.0)
537	H (0.929) R (0.038) N (0.012) Q (0.007) S (0.005) T (0.003) K (0.002) A (0.001) D (0.001) G (0.001) Y (0.001)
538	R (1.0)
539	A (1.0)
540	V (0.44) I (0.402) L (0.129) M (0.011) T (0.007) A (0.006) C (0.001) E (0.001) F (0.001) Q (0.001) S (0.001)
541	S (0.745) G (0.138) D (0.04) N (0.038) A (0.025) T (0.007) E (0.003) H (0.002) Q (0.001)
542	I (0.992) V (0.008)
543	L (0.933) I (0.056) V (0.008) M (0.003)
544	Q (1.0)
545	R (0.678) K (0.32) Q (0.001)
546	F (0.999) Y (0.001)
547	T (0.948) S (0.046) A (0.005)
548	G (0.997) A (0.001) S (0.001)
549	Q (0.921) H (0.017) S (0.015) A (0.01) R (0.009) C (0.007) T (0.005) E (0.004) K (0.003) N (0.003) M (0.002) L (0.001) V (0.001)
550	S (0.988) P (0.005) A (0.003) T (0.003)
551	Q (0.93) R (0.032) K (0.025) E (0.009) H (0.002)
552	E (0.32) T (0.191) S (0.154) K (0.149) Q (0.088) A (0.06) D (0.012) N (0.011) R (0.009) G (0.001) H (0.001) M (0.001) P (0.001) V (0.001)
553	E (0.353) K (0.249) R (0.17) Q (0.111) D (0.061) N (0.019) S (0.012) H (0.008) A (0.006) T (0.006) G (0.003) P (0.001)
554	C (0.994) A (0.005)
555	L (0.611) M (0.206) Q (0.084) F (0.028) I (0.018) T (0.012) V (0.011) R (0.009) H (0.005) K (0.005) A (0.003) S (0.003) Y (0.002) C (0.001) E (0.001) N (0.001)
556	E (0.711) K (0.214) Q (0.05) R (0.009) D (0.007) A (0.002) N (0.002) S (0.002) T (0.002) H (0.001)
557	A (0.979) C (0.014) S (0.005) T (0.001) V (0.001)
558	L (1.0)
559	L (1.0)
560	K (0.378) Q (0.359) R (0.257) E (0.002) H (0.002) N (0.001) S (0.001)
561	S (0.761) A (0.178) C (0.032) T (0.027) G (0.001) N (0.001)
562	I (1.0)
563	Y (1.0)
564	D (0.634) E (0.32) N (0.017) Q (0.01) K (0.008) S (0.003) G (0.002) A (0.001) H (0.001) R (0.001) T (0.001)
565	T (0.995) S (0.004)
566	D (0.784) E (0.216)
567	E (0.838) D (0.075) Q (0.03) S (0.013) T (0.012) A (0.011) K (0.01) N (0.006) G (0.001) H (0.001) P (0.001) R (0.001) V (0.001)
568	L (0.925) I (0.063) V (0.008) M (0.003)
569	T (0.583) S (0.383) N (0.029) A (0.004)
570	E (0.733) D (0.237) Q (0.014) K (0.004) N (0.004) A (0.002) S (0.002) G (0.001) H (0.001) R (0.001) T (0.001)
571	E (0.81) D (0.174) Q (0.01) K (0.002) N (0.002) A (0.001) S (0.001)
572	I (0.705) V (0.183) M (0.042) T (0.036) L (0.025) Q (0.005) A (0.002) K (0.001) S (0.001)
573	R (0.368) K (0.176) S (0.153) T (0.092) A (0.066) Q (0.042) G (0.023) N (0.021) H (0.01) E (0.009) M (0.008) L (0.008) V (0.007) C (0.006) P (0.004) D (0.003) I (0.003) Y (0.001)
574	N (0.988) D (0.006) S (0.005) T (0.001)
575	A (0.69) S (0.106) T (0.079) V (0.044) G (0.012) C (0.011) R (0.01) K (0.009) Q (0.009) I (0.007) E (0.006) L (0.004) N (0.004) M (0.003) P (0.003) D (0.001) H (0.001)
576	E (0.64) D (0.228) P (0.037) Q (0.025) S (0.02) A (0.017) N (0.011) K (0.008) T (0.007) G (0.004) H (0.002) R (0.001)
577	I (0.953) V (0.045) L (0.002)
578	S (0.996) T (0.003) A (0.001)
579	K (0.795) R (0.128) Q (0.046) E (0.017) N (0.004) H (0.002) S (0.002) T (0.002) A (0.001) D (0.001)
580	H (1.0)
581	I (0.995) V (0.005)
582	Q (0.715) E (0.216) K (0.02) D (0.016) H (0.009) R (0.007) N (0.005) S (0.004) A (0.003) T (0.002)
583	M (0.242) V (0.186) L (0.16) I (0.128) A (0.056) T (0.056) R (0.032) Q (0.026) S (0.023) H (0.02) K (0.016) F (0.014) W (0.013) C (0.01) Y (0.006) N (0.004) E (0.003) G (0.001) P (0.001)
584	A (0.996) V (0.003)
585	A (0.499) S (0.248) T (0.246) V (0.002) C (0.001) G (0.001) N (0.001)
586	T (0.482) S (0.225) A (0.055) E (0.055) Q (0.047) N (0.032) P (0.026) H (0.021) K (0.017) D (0.013) R (0.008) V (0.005) G (0.004) C (0.003) M (0.002) I (0.001) L (0.001) Y (0.001)
587	K (0.799) M (0.15) Q (0.028) R (0.019) E (0.001) L (0.001) T (0.001)
588	N (0.52) D (0.375) E (0.057) S (0.014) Q (0.011) K (0.008) H (0.006) T (0.004) G (0.003) A (0.001) R (0.001)
589	K (0.996) R (0.004) Q (0.001)
590	V (0.999) I (0.001)
591	V (1.0)
592	P (1.0)
593	T (0.994) S (0.004) A (0.001)
594	A (1.0)
595	L (0.785) M (0.156) I (0.044) V (0.014)
596	V (0.984) L (0.01) I (0.006)
597	C (0.59) A (0.129) T (0.103) V (0.095) I (0.029) S (0.028) M (0.014) L (0.009)
598	L (0.996) A (0.003) M (0.001)
599	L (0.626) I (0.238) V (0.07) M (0.064) F (0.001) T (0.001)
600	R (0.962) C (0.008) K (0.008) S (0.005) H (0.004) Q (0.004) A (0.002) L (0.002) G (0.001) M (0.001) N (0.001) T (0.001)
601	N (0.831) K (0.059) D (0.057) Q (0.018) E (0.01) S (0.01) H (0.007) R (0.004) T (0.003) A (0.001) G (0.001)
602	G (0.487) A (0.082) S (0.078) E (0.036) D (0.036) T (0.034) L (0.029) N (0.029) K (0.028) Q (0.025) V (0.025) R (0.023) P (0.019) I (0.017) C (0.012) H (0.012) F (0.01) M (0.008) Y (0.006) W (0.003)
603	S (0.294) T (0.267) A (0.088) G (0.038) V (0.033) N (0.032) E (0.028) L (0.028) K (0.027) Q (0.027) D (0.024) I (0.021) P (0.021) R (0.019) C (0.015) H (0.011) M (0.01) F (0.009) Y (0.005) W (0.002)
604	C (1.0)
605	Q (0.251) E (0.221) K (0.074) D (0.061) S (0.054) A (0.048) R (0.048) T (0.037) L (0.032) H (0.031) N (0.029) G (0.028) V (0.02) P (0.019) I (0.014) M (0.011) F (0.007) Y (0.007) C (0.006) W (0.002)
606	S (0.999) T (0.001)
607	V (0.657) I (0.337) L (0.004) M (0.001)
608	S (0.45) T (0.281) A (0.075) Q (0.07) N (0.039) H (0.016) K (0.016) E (0.012) R (0.011) D (0.007) G (0.007) C (0.005) P (0.003) V (0.003) I (0.001) M (0.001) L (0.001)
609	E (0.999) Q (0.001) D (0.001)
610	A (1.0)
611	R (0.913) K (0.077) Q (0.009)
612	Q (0.392) S (0.32) R (0.129) K (0.05) T (0.039) A (0.021) E (0.018) H (0.012) N (0.012) D (0.002) G (0.001) M (0.001) P (0.001)
613	L (0.379) R (0.278) M (0.078) I (0.072) V (0.06) K (0.028) Q (0.028) T (0.016) A (0.013) F (0.011) H (0.011) S (0.009) C (0.005) Y (0.004) E (0.002) N (0.002) W (0.002) G (0.001) P (0.001)
614	L (0.999)
615	D (0.553) N (0.249) S (0.117) A (0.035) E (0.02) T (0.009) K (0.005) G (0.004) Q (0.004) H (0.002) R (0.001)
616	E (0.346) S (0.188) A (0.162) D (0.108) Q (0.055) T (0.042) K (0.036) N (0.032) G (0.01) R (0.009) H (0.004) P (0.003) V (0.002) C (0.001) M (0.001)
617	S (0.321) H (0.197) Q (0.102) R (0.083) C (0.079) A (0.068) T (0.046) E (0.036) N (0.031) K (0.023) D (0.006) V (0.004) G (0.003) M (0.001) L (0.001) P (0.001) Y (0.001)
618	P (0.993) K (0.002) R (0.002) A (0.001) Q (0.001) S (0.001)
619	V (0.956) I (0.04) T (0.003)
620	I (0.912) V (0.085) L (0.003) M (0.001)
621	R (1.0)
622	D (0.637) E (0.26) N (0.037) K (0.024) Q (0.019) S (0.009) H (0.004) R (0.004) A (0.003) T (0.003) G (0.002)
623	A (0.998) S (0.001)
624	I (0.996) V (0.003) L (0.001)
625	E (0.77) D (0.056) Q (0.052) N (0.034) S (0.032) K (0.018) T (0.016) A (0.012) R (0.004) H (0.003) G (0.001) M (0.001) L (0.001) P (0.001) V (0.001)
626	A (0.385) S (0.212) Q (0.09) E (0.058) T (0.05) H (0.049) N (0.045) D (0.034) K (0.019) G (0.017) R (0.013) V (0.007) C (0.006) P (0.005) M (0.004) L (0.003) Y (0.002) F (0.001) I (0.001)
627	C (0.981) S (0.009) A (0.005) T (0.002) V (0.001)
628	M (0.486) L (0.468) I (0.025) V (0.01) F (0.004) T (0.002) A (0.001) Q (0.001)
629	E (0.246) D (0.166) Q (0.14) N (0.139) K (0.116) S (0.05) T (0.038) R (0.035) H (0.024) A (0.019) L (0.006) G (0.005) M (0.005) V (0.004) I (0.002) P (0.002) C (0.001) Y (0.001)
